# Generalized Maternal-Paternal Genotype Markov Model for Single-Cell Lineages

**DOI:** 10.64898/2026.09.28.755156

**Authors:** Julia Chifman, Adam C. Knapp

## Abstract

Single-cell sequencing provides a rich source of data that can be used to model and estimate the evolution of somatic cells within individuals. Many common models for modeling DNA evolution in phylogenetics are based on continuous-time Markov processes that operate on aligned sites. For haploid DNA, such as found in mitochondria, there are many well established models for these processes but since nuclear DNA is diploid, containing copies of both the maternal and paternal genome, it is natural to develop continuous-time Markov processes adapted to diploid DNA. One possible model is that both the maternal and paternal evolve independently according to haploid models so that, in principle, DNA comes with a *phase*. i.e. a label that tells if the site was derived from the maternal or paternal sequence. However, this information may not be available in practice and only an *unphased* diploid genotype is available. That is, an unphased model groups both of the possible maternal-paternal labels into a single state. This grouping process, called “lumping”, is used by other methods as well and results in a coarser process. Care must be taken so that the coarser process can still be modeled as a continuous-time Markov chain; the lumped process of the original phased Markov chain may or may not be Markovian, depending on restrictions imposed on the generator matrix. Here, we explore the mathematical formulations of phased and unphased Markov processes, as well as a collection of other diploid DNA models from the literature.
