## Supplementary material for "Generalized Maternal-Paternal Genotype Markov Model for Single-Cell Lineages": Code for simulations: combined-fit-stats-reconstructed-tree-4state.csv

nll	pi_a	pi_c	pi_g	pi_t	s_0	s_1	s_2	s_3	s_4	s_5
1682.2688225415602	0.291525	0.207	0.21299	0.288485	0.9062295185901574	9.999999991743072e-09	2.9059533703048905	0.3086099361011826	2.922627050529001	0.20808304840502634
1641.341664847704	0.297065	0.20495	0.19898	0.299005	0.9944652680430762	9.999999743199835e-09	2.3430100851880966	0.3813967293934139	2.7146964291402735	0.8307266323742976
1601.9960829236736	0.275515	0.190025	0.207985	0.326475	1.3634989425111543	0.3103491816948642	1.994071491821972	0.4474559883248385	2.874105618925708	0.5224701532051503
1635.7171331782502	0.29205	0.19798	0.209505	0.300465	1.6114538081378824	9.999999817440327e-09	1.9567538688747306	9.999999817440327e-09	2.913307636599836	0.9820299731600933
1591.2811709380078	0.287515	0.20301	0.19902	0.310455	2.246467901654751	1.0000000548154091e-08	1.6404426779391192	0.47098012431473646	2.932389212514387	0.3011372485894034
1651.810106486107	0.297435	0.199495	0.204025	0.299045	1.2667349973253257	9.999999517600299e-09	2.2219961668111563	0.719846756711588	2.0786400254229545	1.2110714368489792
1629.1705524320284	0.267535	0.20793	0.221525	0.30301	1.422914583411136	9.999999727441206e-09	2.1470479942550784	0.36636373377635434	3.1129667850680844	0.5033319555303322
1702.0675827474606	0.28803	0.1935	0.213035	0.305435	0.9362333375240861	0.21714127080253487	2.0737985502537906	0.6216623547750916	2.7494665381821033	0.9825143779617544
1585.0971243948231	0.292965	0.204465	0.208	0.29457	0.6648078291474993	0.32312851566866485	1.395601690406709	0.9282400799226821	4.329361380773517	0.32343772327402703
1645.1489054117208	0.297965	0.20701	0.201515	0.29351	0.5089299611207531	0.5057779125573455	2.2025427866235345	0.7572970263999926	2.7881803007629866	0.7543057258633059
1694.7793831059887	0.28245	0.21353	0.19951	0.30451	0.8656639327083697	0.475232651490673	1.8429347768164899	0.6222283370684626	3.2176780117336765	0.44070310176074773
1565.3857454304311	0.298495	0.198	0.203005	0.3005	0.7298046646923265	0.35566154102505965	1.8625897874003243	9.99999951742831e-09	3.1203610854584247	1.353817717557026
1638.327232210392	0.280985	0.22247	0.19599	0.300555	1.7230303512832326	1.0000000417415724e-08	0.889915180387079	0.3790941438790841	3.529290179846534	1.0970765086334489
1603.4005756760957	0.296425	0.197055	0.202495	0.304025	0.9099842235928176	1.0000000137699152e-08	2.381903491125753	1.3093132164664878	2.710783156944702	0.2849129062686528
1628.3393580661052	0.30096	0.202435	0.1995	0.297105	0.5231568035732058	1.0000000141169691e-08	1.7320489214814505	1.6088941824961687	3.866866512671563	0.2649731735898792
1613.488424592557	0.29601	0.210985	0.206005	0.287	1.383197488353196	0.5546381688785189	1.9704474551730822	1.0000000707884206e-08	3.2215344409201636	0.2929626810235274
1653.2580737569388	0.281975	0.20455	0.211975	0.3015	0.5188472619402469	1.000000000111017e-08	1.8603840473608704	1.0433687691809956	3.1515239636961208	1.1314635029418092
1653.5303551069105	0.28151	0.206955	0.215	0.296535	1.0363378111005794	1.0000000408172323e-08	2.201039078362509	0.3301508565306358	3.445601367829147	0.4664888703975936
1618.5147126849336	0.282515	0.199995	0.20298	0.31451	0.874865641893431	1.0000000205219821e-08	2.047433350798562	1.2414927516075418	3.202695263838369	0.263117209278552
1633.6410462263934	0.295015	0.20198	0.211	0.292005	0.8064391756906318	0.2663489339829355	2.4953927551017947	0.36992390952297816	3.469594318717129	9.999999944087577e-09
1584.727175306414	0.299495	0.1946	0.20854	0.297365	0.9850579242470083	9.99999987191046e-09	2.636528940192924	0.9274602841187076	2.940239861003124	9.99999987191046e-09
1564.2413228471362	0.30656	0.19354	0.188505	0.311395	1.6808482730573706	0.36072929577213453	2.5453419855527595	9.999999604828167e-09	2.26399648559058	9.999999604828167e-09
1570.8020908528244	0.30399	0.19367	0.20705	0.29529	0.3661629363203451	1.0000000415118481e-08	2.5649964111553176	0.9936239732372707	3.3048248799444604	0.31652817248212617
1629.141859828403	0.30356	0.201485	0.195995	0.29896	1.334768177846193	0.26857447854125127	2.3022089355971973	0.4068908950662796	2.682460131653469	0.269704482682029
1625.7692211222054	0.28445	0.20065	0.21004	0.30486	1.1233317907905696	9.999999759371392e-09	2.901184100416862	0.3894691800605396	2.4821468095583135	0.2507375934946261
1594.2023099587727	0.294515	0.214655	0.19049	0.30034	1.1483150080571678	9.999984385807419e-09	2.608810727161803	9.999984385807419e-09	2.46753388984112	0.6565520644283047
1551.5469854935216	0.278485	0.20021	0.230475	0.29083	0.4348013611269703	1.00001487982914e-08	1.7872005927498296	0.530212469581195	4.4351430299003285	0.7205481172707824
1576.4251905561766	0.292485	0.191055	0.205575	0.310885	0.35898563129254063	0.6522078025756958	2.6371723402405545	0.5055900542827065	2.3835859697700634	0.6179695869628435
1588.268251442482	0.2855	0.18407	0.2045	0.32593	1.414444940461059	1.000000050264001e-08	2.067852559522618	1.000000050264001e-08	2.7464102146484977	1.027419050420072
1620.4777215478782	0.29349	0.21192	0.19952	0.29507	0.26928347508431005	0.284316202752697	2.3178747552944667	0.7812890695058695	3.462594296294764	0.2772038696589977
1659.4041290347586	0.28849	0.20597	0.20803	0.29751	1.190406148649656	9.99999960049291e-09	1.7608960972652181	0.6685509082533432	3.072824553989192	0.9886313583905811
1628.1358671899857	0.299445	0.20449	0.215525	0.28054	1.3210360273947201	9.999999488319508e-09	2.279331386287661	0.39194938194136075	3.3696642996868555	0.28192642043481625
1627.53975081273	0.3019	0.18302	0.19805	0.31703	1.1213551356425935	1.0000000049772636e-08	1.743332174165783	1.273930944222946	3.3591058859873244	0.479441935929215
1711.5674324005759	0.29542	0.19301	0.20802	0.30355	1.4986270116117129	0.4153133992482424	1.2825072714891124	0.6138554449297751	3.374096755975491	0.8186057320754421
1719.628097653764	0.283015	0.21392	0.206975	0.29609	0.773956619527179	0.20137393226736144	2.2512010783109537	0.272377100367245	3.415897429541937	0.396186140118067
1655.6575360372601	0.25602	0.203515	0.21151	0.328955	0.5649340622155296	9.999998372849618e-09	1.2681738435787206	0.6613223024096173	3.905015044222922	1.0616005969324847
1644.5069414160923	0.29198	0.186605	0.217475	0.30394	0.8172232991575316	0.23586921492433296	1.6203501466810735	1.5105022073408538	3.628112203319846	0.4481983029798703
1597.996098897636	0.308525	0.176075	0.21101	0.30439	0.34113267775538747	0.7969659088744169	1.806957476761373	1.4233954247695495	2.8660683956154287	0.8313510348314384
1558.2527200349266	0.303525	0.197525	0.21351	0.28544	1.8663179634658487	1.0000000014949046e-08	1.9333496419131593	0.537800151894247	2.3807146049329715	1.0451513197463542
1576.1394909067672	0.316475	0.214985	0.18802	0.28052	0.3198180025809252	0.3559907897894745	2.1742963815487846	0.994226489125148	3.7116525534328284	9.99999924593462e-09
1577.5931962359941	0.286525	0.209965	0.20702	0.29649	1.3790202691412214	1.000000020355244e-08	2.973014626800237	0.9183312578182355	1.6770341534423407	0.32842031727200044
1584.9829107199928	0.29204	0.19548	0.21951	0.29297	1.024307067046076	9.999999759028143e-09	2.190861855081643	0.47570840432100514	3.3967861341430305	0.6084726314663436
1570.156943020906	0.27103	0.20451	0.21502	0.30944	0.8046286225476881	0.3720007262996251	2.3529861624667716	0.9791813695464187	2.389649966815542	0.6327233696745462
1643.1051761570977	0.28607	0.184505	0.22752	0.301905	0.5885793283001959	0.24664653718225318	1.982202938424765	1.141200736122084	3.3360074146404317	0.6981305170796812
1585.082697643248	0.276545	0.21596	0.20653	0.300965	0.6812424940380953	0.3772892003700499	3.3683635576865103	1.313594058244021	1.2025531956503381	0.3324512371156745
1530.1101045794833	0.28301	0.197475	0.204505	0.31501	1.3803734670728804	1.0000000258248719e-08	2.3999950774225356	0.6328443244008399	2.0947365472156116	0.8231614665274857
1548.2635376396233	0.302505	0.2005	0.199495	0.2975	0.3532880586550406	1.000000043237892e-08	2.719465711240245	1.130164154196778	2.7717126704541077	0.3925706276001971
1547.116203776365	0.26804	0.21203	0.19949	0.32044	1.730784311474192	1.0000037303483538e-08	2.1981991555837648	0.5645046534387947	2.444564656075565	0.357641478406663
1608.9138336559993	0.29153	0.2095	0.20498	0.29399	0.9134924201868153	1.000000070875223e-08	2.6669131937622006	0.41104722334517474	2.6722835935079825	0.554162722782761
1574.3992945033644	0.274965	0.203535	0.213475	0.308025	0.7492479899762543	0.3461374999336155	1.7013057615225105	1.9107568836764486	3.359739438909788	1.0000002706020559e-08
1626.630005103671	0.29445	0.211	0.216005	0.278545	0.7948024393525067	0.2548359973710773	1.231233122234895	0.7056827115661342	5.125922423297169	1.0000005079151631e-08
1585.2140682638417	0.281975	0.190495	0.223495	0.304035	1.1434788975898735	1.0000000046681255e-08	2.3441930942235296	0.463601431315432	2.4199425695283834	1.1437192634945974
1604.8635079088124	0.302005	0.19002	0.211995	0.29598	0.9247035366531532	1.0000123277669973e-08	2.344608937107793	0.8749211094018586	3.2568692429398274	0.30181113523944764
1594.4240294312692	0.305465	0.20051	0.194595	0.29943	1.1498516729465107	0.6230414482596448	2.6296726715403627	0.4841639794430685	1.8864177809503122	0.34092429215464953
1553.8304661610387	0.304525	0.20101	0.196485	0.29798	1.0000001330466067e-08	1.0000001330466067e-08	2.6436565113281008	0.5748922148075466	2.8525684090785424	1.1365355779421351
1539.0224257922262	0.275475	0.20347	0.22051	0.300545	1.8156289283498357	9.999999768595284e-09	2.9296633420894107	9.999999768595284e-09	2.1019092366403034	0.4095487519375894
1548.873466066257	0.29845	0.184535	0.207	0.310015	1.2491645397411582	1.00000898228367e-08	2.4629058393963095	0.613711257281735	2.331010992370832	0.7250414883212257
1578.4659846054933	0.298455	0.1891	0.2055	0.306945	0.9900684232263717	9.99999977939346e-09	2.1039468610388514	0.9970096529628695	3.3190424190700694	0.31690725445860535
1529.3544592306012	0.303025	0.194545	0.20752	0.29491	0.4201141843633059	1.0000015894668449e-08	2.2385691079606005	1.0000015894668449e-08	3.507794427937895	1.2080095027395263
1518.2174679006348	0.28848	0.201965	0.21303	0.296525	1.0000199613621894e-08	0.4610084638594232	2.254805748122509	0.664411738535342	3.707739383749158	0.4457159171029065
1574.1168834964942	0.29896	0.201505	0.201525	0.29801	0.3343494561957064	1.0000000197092469e-08	1.8008235753322077	0.4785618695519434	4.0319410763033385	0.9634859674725411
1591.2675723711443	0.288435	0.206535	0.221515	0.283515	0.6691460297669247	1.0000000190987528e-08	2.3348576653653175	1.2770450354836635	2.9636192508843964	0.5929764566368778
1553.5225399902768	0.294995	0.19894	0.224515	0.28155	0.37126559425582717	1.0000001995696056e-08	2.1700076101856203	0.5114391857327053	4.494084652219575	0.3704327189770893
1598.8606305922533	0.29742	0.206565	0.2	0.296015	1.1848336372898802	9.999999860252061e-09	1.9392330885737736	0.8797614400953837	2.674461293599617	0.955985300076492
1536.1914240445196	0.29802	0.181975	0.22897	0.291035	1.7525422758861844	1.000000013551112e-08	2.4304965083928978	0.5833049217422754	2.7554075691424376	0.35887242708903666
1553.2670093461973	0.28998	0.20949	0.201505	0.299025	0.7848269684909033	9.999962518514504e-09	1.8853159379969169	1.6505056621190983	2.774016517657999	0.7534637947700463
1530.0132058721579	0.291505	0.195515	0.20605	0.30693	0.889819584543969	9.999999600824423e-09	1.3784880626392297	1.223634841913508	3.813067977490528	0.7563726787238529
1668.9923090579246	0.292675	0.201525	0.20647	0.29933	0.48113986716321344	9.999999531132574e-09	2.440328509821885	0.9946815857799177	3.58814405574076	9.999999531132574e-09
1646.8693340481404	0.301185	0.19297	0.209485	0.29636	1.027609668041982	0.23076140007861384	3.1211871533890703	0.34647815165351553	2.0751313738557173	0.23261546507679143
1576.1407121917305	0.28462	0.19914	0.22048	0.29576	0.3648152063383041	9.999999304470137e-09	3.0435327583631295	0.9718503236399787	2.7223029101794496	0.3084336066261275
1567.7696059842508	0.30915	0.20104	0.191505	0.298305	0.9807885681715834	0.34147425770248807	2.794563744433808	0.5339063758590366	2.010084080645534	0.3501991215015603
1605.882471349657	0.289635	0.193	0.20951	0.307855	0.9353352269459384	1.0000000391761415e-08	2.802975281152817	1.2880226826464112	2.452276543540978	1.0000000391761415e-08
1633.9341707924532	0.27958	0.21349	0.21249	0.29444	1.1046404849547233	1.0000000136690195e-08	2.0636865847032273	1.0602795589103053	3.175021033677989	0.26378991302222077
1611.1772681644934	0.283615	0.209525	0.20046	0.3064	1.1663909211924934	9.999999760275462e-09	3.179576143266077	0.4220627190123288	1.8713315294484445	0.2689644647393851
1634.3417180545894	0.297205	0.186455	0.203	0.31334	0.5391283575164693	9.999999600593386e-09	2.284360306893415	1.2039051764511088	3.625609661785345	9.999999600593386e-09
1638.1051187786002	0.290805	0.18621	0.20002	0.322965	1.3855537252844996	9.99999998290099e-09	2.626354116640182	0.7971077126843434	2.471188092596709	9.99999998290099e-09
1564.5510212315974	0.27504	0.20399	0.20897	0.312	0.40112606500605	0.3821134970887766	1.534843341536448	1.017827398445784	3.4092094905442365	0.9732943452601658
1584.4610110565916	0.296115	0.20166	0.208495	0.29373	0.6475901345667116	0.3119128370432265	1.1706586130891636	1.0000000449488633e-08	4.734516523056194	0.9766069487757522
1544.2876085755233	0.304	0.203775	0.204525	0.2877	0.7522897935543859	0.3732942049644825	1.6004873497231606	1.7347256069476518	3.716937962419505	1.0000001101705037e-08
1549.3119884261012	0.298045	0.1964	0.20301	0.302545	0.8443425622223332	0.3943211254459448	2.142905682102765	1.0000139664098835e-08	2.3889785351455584	1.4903017994176144
1514.362710611561	0.293585	0.193005	0.20201	0.3114	1.0011547130457352	0.47568642670268996	1.7879827916840254	0.7407753116261591	2.3209829884765196	1.3229406307037264
1555.1417460797093	0.273785	0.212505	0.211005	0.302705	0.7929808909623012	1.0000000078595225e-08	2.3351097714135474	1.0459916773233124	2.9359207635129816	0.3848337398400776
1508.380554254016	0.31353	0.19896	0.20557	0.28194	0.9524159591357886	9.999999815683788e-09	2.301342512359432	9.999999815683788e-09	3.1989947697132775	0.9957223369496949
1549.8928328668287	0.27503	0.210325	0.200015	0.31463	0.829174490889564	0.4363262485695242	2.4885066087138306	0.5624062967970141	2.1438359685585238	0.7495467788771288
1555.2640738106888	0.298525	0.186995	0.21003	0.30445	0.3826741147561997	9.999981604986315e-09	2.3708095218606298	1.147569747309345	3.4323104961082804	0.3548589844837739
1544.7549202677171	0.28995	0.19125	0.212065	0.306735	1.000000052469865e-08	0.38822174168557977	2.1190756231493473	2.3847865692989854	2.4440495838365917	0.7312582123731354
1648.3297736318304	0.301385	0.198505	0.20849	0.29162	1.0643078449161651	0.24852734059962395	1.9075333340960439	1.0932221015898729	1.9482219236772873	1.5630597520367158
1582.1997786278284	0.29446	0.19847	0.20589	0.30118	0.6870817859503022	1.0000000370366941e-08	2.031422096085326	0.9814830054170866	3.004000325444319	0.9678653833250491
1634.099251125494	0.28049	0.20982	0.20501	0.30468	0.5308664410415251	0.28421123389995046	3.1737031603884955	0.7709119980682804	1.5194767297361573	0.8147692964460583
1579.524307632543	0.296375	0.189965	0.1924	0.32126	1.034122646211821	1.0000000187525562e-08	2.327172058117892	0.5301913509384233	1.9737253879561634	1.3002503037988384
1611.3405148291945	0.287395	0.198945	0.208505	0.305155	1.564609238553954	0.601547403248399	2.4700624735051253	0.4217293755241326	2.312294285295152	9.999999933056098e-09
1557.5331515925682	0.29753	0.2024	0.21049	0.28958	1.1389302145663758	1.0000000029482836e-08	1.4469435577106982	0.5377770388861249	4.132389860673592	0.6830140727861446
1605.275213655974	0.28403	0.197885	0.218495	0.29959	1.332821619980516	1.0000000165729684e-08	1.8649810326316147	0.8484261018482335	2.2370527146709502	1.4831722536713858
1621.2313034087697	0.281965	0.199985	0.21949	0.29856	0.610359584956925	0.26775369623442263	2.2942043992078816	1.117049284940538	3.186624939405652	0.25300390110661203
1628.7688341201738	0.28945	0.18339	0.21252	0.31464	1.5075439055272075	0.2633491177804076	2.66244665264773	0.4139516047698522	2.2335845301270583	0.24354929934263905
1637.5209943897075	0.31587	0.18151	0.217955	0.284665	2.1867662194980713	0.21744652901752098	2.067333763511951	0.7903417163127258	1.561373322999599	0.9964484042940639
1636.2472435238537	0.289275	0.2135	0.212025	0.2852	0.5060983146413519	1.0000001246283155e-08	2.7721675572651034	1.3759339821124974	2.385972259997086	0.5369453117359498
1692.3435825605818	0.28352	0.19247	0.21901	0.305	0.48133029403353683	1.0000006902365451e-08	2.3760054030283646	0.61865157136132	3.474960470490572	0.5719141468075791
1657.3077459710498	0.289785	0.20797	0.211005	0.29124	0.7500544383808371	9.999553253341091e-09	2.5543443218297726	1.05485362429173	2.2164916059548	0.9548241870939806
1662.1087690981913	0.294785	0.199985	0.21152	0.29371	0.47270393997578797	1.000000096569865e-08	2.5777797655881605	0.3284864120883343	3.2450028506802213	0.7154295417131208
