## Supplementary material for "Generalized Maternal-Paternal Genotype Markov Model for Single-Cell Lineages": Code for simulations: combined-fit-stats-reconstructed-tree-cellphy.csv

nll	pi_aa	pi_cc	pi_gg	pi_tt	pi_ac	pi_ag	pi_at	pi_cg	pi_ct	pi_gt	s_0	s_1	s_2	s_3	s_4	s_5
2744.6360090823487	0.08604	0.04994	0.04101	0.08902	0.11211	0.139	0.15986	0.08395	0.11806	0.12101	2.588851380218425	1.000015985413393e-08	8.487471469271776	0.4507926994915628	7.981419877273959	0.35245537914167896
2720.167647639181	0.08305	0.04197	0.05096	0.09494	0.14390999999999998	0.11499000000000001	0.16913	0.062049999999999994	0.12	0.119	2.356319642308115	9.999987942286318e-09	7.025822596845919	1.4631223155838	7.412688024340144	1.2092215860362734
2691.6699613504725	0.083	0.04102	0.043	0.11701	0.09506	0.12396	0.16601	0.07802	0.12492999999999999	0.12799	2.731904743361557	0.4337914769779226	5.364312291321088	1.682161753207347	9.297955988681126	1.1353869239442844
2750.4845131132383	0.09302	0.05099	0.04	0.09597	0.10499	0.12003	0.17304	0.08601	0.10297999999999999	0.13297	3.1833086806459723	1.0000005140562118e-08	5.808184728926042	2.0248748936308103	8.075021478767646	1.8128318427103602
2638.4126044318227	0.08102	0.04302	0.04002	0.09798	0.11499999999999999	0.12102	0.17697000000000002	0.07699	0.12799	0.11999000000000001	3.207267634477989	0.4745201550241664	5.591887936245888	1.1915315744092767	8.945257025877536	0.4438662431369779
2683.641780597788	0.08392	0.04299	0.03601	0.0961	0.13201	0.12708	0.16793999999999998	0.07600000000000001	0.105	0.13295	2.618494391358343	9.999974278070512e-09	7.257293973412107	2.094129338495939	5.326953086980917	2.461235879042987
2693.650923991095	0.076	0.03002	0.05099	0.09001	0.11893000000000001	0.11202000000000001	0.15211999999999998	0.09603	0.14085999999999999	0.13302	2.94815909056058	1.0000094929807945e-08	4.973345553129864	1.4187069007029471	9.479861484074616	1.5311717102434745
2740.2939283105384	0.07808	0.03396	0.04898	0.09401	0.12506	0.12397999999999999	0.17086	0.07308	0.12094	0.13105	2.3220174712989534	0.3563392474248217	6.419458039542035	1.356417301017391	7.667980334060985	1.7378475874449897
2618.8097479268413	0.07494	0.03402	0.043	0.082	0.13091999999999998	0.12997999999999998	0.17515	0.07999999999999999	0.12997	0.12002	2.288263368106255	1.394590866264085	4.34586347611159	1.6789734332310522	9.13203432840598	1.3510091763992778
2752.2330629668554	0.08902	0.044	0.04499	0.09305	0.13302999999999998	0.12395999999999999	0.1609	0.07103	0.12196	0.11806	0.7331564617989996	0.748090116771682	6.769814928700553	1.367003264653799	7.647012730735659	2.6445855446162674
2781.0887840202377	0.07596	0.04302	0.03199	0.10001	0.13391	0.11506	0.16401	0.09105	0.11606	0.12893000000000002	3.1516644084292347	0.6902299969140171	5.355489441952451	1.276834305160539	7.579408704375297	1.7046197000421057
2707.2614939712544	0.08103	0.04098	0.035	0.08298	0.11902	0.13199	0.18392	0.07396	0.12106	0.13006	3.070309921134116	0.743096131009838	4.914290404478264	0.4823570417845286	8.44600052773864	2.20733702675567
2708.9928964551655	0.07	0.05692	0.039	0.09893	0.1249	0.12795	0.16912	0.07905	0.12714999999999999	0.10697999999999999	3.975931360493843	0.4483868127287873	3.8947382782868405	1.0181900905675443	8.783003116743847	2.0312855463503436
2675.901161673825	0.07601	0.03506	0.035	0.08309	0.12694	0.12203	0.19186	0.08	0.11705	0.13296000000000002	1.9952240522215718	0.37598450454752413	6.9183667864047695	2.0219692334291977	5.6843979801278905	2.2940728204579783
2784.21547303948	0.08997	0.04898	0.04	0.1041	0.11396	0.134	0.17402	0.08298	0.10997	0.10202	2.448773697001584	0.7237466995169903	4.8327649135797985	2.383426715778182	9.30382316395293	1.3652347517188892
2723.5627062098056	0.08299	0.04196	0.047	0.08104	0.14211000000000001	0.11703	0.1669	0.07595	0.11999	0.12503	2.3318743401748643	1.163783719813617	6.164066667737446	0.4723669304255692	7.579584911689191	2.0337197314465665
2742.246316326009	0.07602	0.03608	0.04197	0.08307	0.11603	0.11599999999999999	0.17987999999999998	0.09397	0.12694	0.13004	1.065154062565133	0.34521409605198844	5.139966566933183	2.6726842830106605	8.312711605816036	2.7075024064330653
2733.6728276984195	0.08502	0.03997	0.05099	0.09505	0.13201	0.106	0.15497	0.08799	0.11397	0.13403	2.867355508579253	0.3811525665169914	5.002804167717653	0.47809513230449396	10.872460975896235	0.7764623305073282
2768.399858396702	0.09203	0.04298	0.04297	0.11306	0.10605	0.11096	0.16396	0.08904999999999999	0.11893	0.12000999999999999	2.6651502766244017	0.37702219790015057	5.881696126203652	1.9795021187700248	7.861752583779203	1.7535969052935836
2766.671953219226	0.07899	0.04197	0.04896	0.09199	0.12398	0.12302	0.18505	0.09106	0.10497999999999999	0.11	1.4327299627661063	1.0362367047693923	6.769033515459816	1.4003986671205262	9.063682305084289	0.34153659900830236
2770.5729604075523	0.09195	0.03892	0.04596	0.09092	0.11314	0.12298	0.17897000000000002	0.08324000000000001	0.11498	0.11893999999999999	1.4342443773546225	1.0315495632100473	6.2477450211274554	1.8955000230713681	9.45480436233798	0.3419000801292311
2669.0807845663735	0.09505	0.04506	0.034	0.104	0.12006	0.11702	0.18594	0.07002	0.10688	0.12197	2.996638441064961	0.8317627791932821	7.495730407757432	1.1721782339678297	6.177424928671723	0.4157211399068587
2674.7971497464277	0.09399	0.04302	0.04811	0.08699	0.12801	0.11499999999999999	0.17698999999999998	0.06828000000000001	0.10500999999999999	0.1346	1.3623878770887319	0.816782525931688	5.254086054579196	2.854106212289411	9.66791966180426	0.8727114411909779
2744.1741947878854	0.09207	0.04901	0.02801	0.08797	0.11303	0.12998	0.17997	0.07794999999999999	0.11397	0.12804	2.496697790086603	0.35097879601305554	7.009029706688884	0.9432579039570613	7.976592771471429	0.7064488022910957
2730.385528622419	0.08095	0.04394	0.04103	0.09895	0.11332	0.12800999999999998	0.16566999999999998	0.08198	0.11812	0.12803	2.0175234479297917	1.5470396164183549	7.498424111991701	1.4616097263852486	6.964359432741777	0.3652607747654878
2722.946443224522	0.08202	0.04299	0.03001	0.08663	0.12798	0.11596999999999999	0.18104	0.08698	0.12836999999999998	0.11801	2.4476976175155536	0.7570091482848692	6.254014327993318	0.9477211798836692	7.2352232524846505	1.4983318688548903
2716.976051270127	0.07908	0.04299	0.05699	0.0928	0.11608	0.12797	0.15476	0.08803	0.11033000000000001	0.13097	3.101174116643239	0.7897762733596557	5.375894856959224	1.9791313425194037	7.21384894956547	2.6891708674237935
2676.714602566372	0.08303	0.03229	0.05402	0.10399	0.11995	0.11596999999999999	0.18298999999999999	0.07696	0.12062	0.11018	0.85441057685893	1.2685121571835303	6.895640221095448	1.7050569916181209	7.378661942447759	1.6041779187032421
2705.1759555994686	0.08001	0.03099	0.045	0.11391	0.10907	0.12895	0.17296	0.06803000000000001	0.12906	0.12202	2.9463435439717935	0.4063484395467479	6.027019805066356	1.556840475985888	6.741901156570987	2.1607953375179925
2748.191734979415	0.083	0.04996	0.04802	0.08495	0.12193	0.10498	0.19407	0.08692	0.11507	0.1111	1.4440838099979287	0.7504741189701879	7.106375539613277	1.5167179709091394	7.761424603740388	1.1444788442086393
2709.3720019740335	0.08302	0.046	0.049	0.08305	0.11299	0.11702	0.18092999999999998	0.07999999999999999	0.12695	0.12104000000000001	2.361316686353102	9.99998748070676e-09	6.640807157216122	1.022632026251647	7.177750608113509	2.7380094692820096
2707.0035010056904	0.08797	0.04099	0.04698	0.08388	0.12397	0.12596	0.17302	0.09693	0.1061	0.1142	2.8275281736977593	0.38738689725518105	5.595799991724927	2.0758382195877423	8.673961994602323	1.2067141349615391
2719.9212079602394	0.084	0.03698	0.03409	0.09502	0.10597999999999999	0.12689	0.20293	0.07302	0.11308	0.12801	2.676518893454186	0.35282313242309254	5.87988804426857	3.6479229835592415	6.025804449064397	1.7026959564644006
2800.611162751689	0.09397	0.04103	0.04194	0.109	0.11778	0.124	0.16111999999999999	0.08318	0.10300000000000001	0.12498000000000001	2.9636014266523967	1.0166392833033302	5.006606087946564	0.9242971257680828	8.491523746801183	2.343200530965055
2798.9376407782956	0.08004	0.04899	0.05397	0.09905	0.13090000000000002	0.10696	0.16809000000000002	0.08601	0.11295	0.11304	1.7900895286761969	0.3607454785188265	6.793617490513017	0.9055947657754843	7.987300220284683	2.1539827541092325
2739.854037709202	0.06303	0.04903	0.04395	0.10398	0.09598999999999999	0.11502	0.17497000000000001	0.07905	0.13393	0.14105	1.1721714079874923	0.3773860967547943	5.821363780453689	1.8192567193431672	8.741306687244135	1.9740126664306838
2686.334391402884	0.08695	0.03998	0.05598	0.104	0.11616	0.12797	0.16593	0.06908	0.10801	0.12594	1.4145739073215329	0.83083786200763	5.526746130920847	2.790799149534835	9.460344244668693	1.2042719779575544
2693.814154717882	0.09196	0.02799	0.05002	0.08887	0.11107	0.13499	0.18707000000000001	0.06406	0.12104000000000001	0.12293000000000001	2.036130095008414	1.1058245869064622	7.1194745227161444	2.0853109725055194	5.947545722102471	1.452094859565253
2577.216873216471	0.09403	0.04102	0.04401	0.08501	0.11904	0.12902	0.17093	0.08701	0.10696	0.12297	6.193456707982632	9.99996147524891e-09	6.490167569951685	0.7126389463623501	4.614915982540182	2.1675404693552816
2621.726819080959	0.10396	0.05096	0.02101	0.09094	0.12398999999999999	0.133	0.16804	0.09698	0.10708000000000001	0.10404	2.2159045623801226	0.4811785767114599	6.305268210261438	1.9292808829530268	8.199794532023207	0.9998241983220792
2556.5883634565153	0.06899	0.045	0.04702	0.08196	0.12299	0.12101	0.19107000000000002	0.08397	0.12297	0.11502	3.859980562172034	1.0000005797813716e-08	8.187419513263277	2.1449352172982716	4.856182993858084	0.5461795926595177
2637.796257251721	0.08709	0.03798	0.04899	0.087	0.127	0.114	0.1689	0.086	0.10200000000000001	0.14104	1.9785963730404679	9.999998244979259e-09	6.9265764302191135	0.5857039557365296	9.180005318316425	1.3504074869570692
2600.66391435631	0.07802	0.041	0.04101	0.10099	0.10893	0.12111	0.15598	0.09204	0.12605	0.13487	2.228001367267516	0.535414461291369	7.576335004614556	1.9427408302140197	5.6653414314768415	1.9638396047901645
2671.936112999281	0.07309	0.03606	0.05401	0.098	0.11203	0.13502	0.17891	0.08398	0.10088	0.12802	1.925633372084647	0.8104488032820591	7.09565929860736	1.6869189322607538	7.662707861492026	1.15318729699255
2665.152188742724	0.09008	0.047	0.03501	0.09407	0.10702	0.11804	0.14787	0.09499	0.13591	0.13001000000000001	1.3555196519443728	0.9427525450903311	7.672915308443885	2.18490417866425	5.273618480963427	2.6477936898586787
2577.3569084070637	0.07501	0.033	0.04001	0.10197	0.13297	0.11396	0.16907	0.077	0.11898	0.13802999999999999	2.82707496922358	0.5222169797958334	7.137810983698878	0.6571157017003313	5.952344158487491	2.0291388219952196
2506.97793429059	0.103	0.04301	0.04001	0.09595	0.11299000000000001	0.11097	0.17504999999999998	0.09097	0.11102	0.11703	0.689299263242863	9.999909739187021e-09	8.592094674607699	1.9364129580696694	7.000040377708197	1.4228085027469046
2595.1304262210115	0.07699	0.04901	0.03199	0.10494	0.11204	0.10103000000000001	0.16903	0.093	0.121	0.14096999999999998	3.2590829942330215	1.0000085169509635e-08	6.092691532988231	0.662002239375676	8.927989062761029	0.49906721843954954
2686.0597354632678	0.07903	0.047	0.042	0.09395	0.12997	0.11804	0.17699	0.08993	0.1051	0.11799	2.573339664997703	0.41781584259034177	6.745209467959654	1.0928860741586977	8.100771853342373	0.8434277028452057
2685.048724368003	0.07697	0.05096	0.046	0.09899	0.10607	0.11295	0.17697000000000002	0.08998999999999999	0.10908999999999999	0.13201000000000002	1.856163061744786	0.42630577468939673	5.558289324647311	5.125955316481872	8.507525729645728	1.0000017833856336e-08
2728.1492053418383	0.08297	0.04303	0.04199	0.07405	0.12299	0.129	0.17097	0.09698	0.11596999999999999	0.12205	1.8012213188589212	0.3518519182021396	4.855419642559816	1.3495064225417235	12.250675491039006	1.0000028896436452e-08
2627.55160033865	0.08301	0.03699	0.049	0.09301	0.10600000000000001	0.12297	0.16896	0.08697	0.11404	0.13905	3.731431111529146	1.000017274618486e-08	6.940138109496459	1.2473241488877864	6.084500933306348	2.252973393223635
2667.1249099565885	0.10003	0.04301	0.04599	0.08693	0.10495	0.12098	0.17802	0.08001	0.10906	0.13102	2.310822713516284	1.0000061581449269e-08	7.082769007065492	1.7915109269967073	8.470739305218995	0.8558783767969155
2681.3361781368276	0.083	0.03899	0.03502	0.08385	0.12203	0.12897	0.19393	0.07697999999999999	0.12403	0.1132	3.4778492717601854	0.8096358899471434	7.599063872750188	1.5932610543205548	4.754566049909237	0.7828697814905855
2625.2217049852875	0.098	0.04001	0.04599	0.09099	0.11606	0.11296999999999999	0.18402000000000002	0.082	0.12394	0.10602	2.3624009961276853	1.0017769302937014	5.574278288734187	2.0478169192412548	7.85972963936235	1.4999599467967044
2524.408723355849	0.06902	0.04396	0.046	0.08409	0.11405	0.10796	0.19090000000000001	0.10200999999999999	0.10296	0.13905	2.626275873747842	0.5680100265074914	8.68515351891897	1.0000279182338863e-08	6.958161250283428	0.5838576143261127
2695.9021548887995	0.09386	0.04104	0.034	0.10203	0.10005	0.13602	0.17310999999999999	0.07703	0.10991000000000001	0.13295	3.06414556796703	0.782666591897387	6.286171792205339	2.2215560462934603	7.42446732591655	0.7525575689315072
2677.7668650950736	0.08299	0.03805	0.04599	0.1009	0.10397	0.12696	0.2	0.08905	0.10908000000000001	0.10300999999999999	1.2339955765908313	9.999958641171244e-09	5.239704250493514	1.1837308315294315	10.458447599891086	2.254021632631483
2606.8179370231283	0.09903	0.03705	0.04399	0.09988	0.11794	0.11503	0.17502	0.09702	0.10003000000000001	0.11501	3.115996838722551	1.0000038118010006e-08	7.3774117879377705	1.0000038118010006e-08	7.166245345145231	2.008267973990413
2543.774000105415	0.08802	0.03202	0.04601	0.091	0.11294	0.12597999999999998	0.16199999999999998	0.09298000000000001	0.13397	0.11507999999999999	9.999953759054297e-09	0.5886796341224849	7.844361973654848	0.7298866367111313	9.496456268752338	1.114160087517069
2671.2453177454136	0.0939	0.03806	0.04902	0.08598	0.118	0.10703	0.18509	0.08395	0.12494	0.11402999999999999	0.8210809192259068	9.999999992719433e-09	6.173691204346004	1.1438145058720077	8.794596010257498	3.0041891972573453
2648.1541299513574	0.085	0.04503	0.03702	0.076	0.10598	0.12597	0.17492000000000002	0.10997	0.10706	0.13305	2.1929844049120555	0.40452470452621203	6.528815541109225	1.6784125550569384	7.966166298119443	1.6726808927732488
2617.4790188090965	0.09099	0.03297	0.05301	0.08606	0.12996	0.13599	0.14206	0.08004	0.12194	0.12698	1.0186930118355277	0.4730280243940545	6.627884069487069	0.5669444136361155	11.602768070999813	0.48581457982922827
2731.018354086588	0.09292	0.03902	0.033	0.09206	0.12303	0.132	0.15397	0.08005999999999999	0.132	0.12194	2.152720374502614	1.0000000083999583e-08	7.2426821222879125	0.8863213567703576	7.382240915136592	1.834782220837551
2570.776620682006	0.08697	0.02701	0.05096	0.087	0.11702000000000001	0.14602	0.15905999999999998	0.07694999999999999	0.11596	0.13305	3.478594064187375	0.4958383714267122	4.9477701020602405	0.6438349899932919	10.109103236117065	1.487487287903253
2621.890237051393	0.08598	0.04402	0.037	0.08504	0.11399999999999999	0.11801	0.17598999999999998	0.08798	0.12896	0.12302	2.8448139314223653	0.49203904930237546	4.6003069281330715	1.8666336780994486	8.61004775291104	1.9281525314477677
2631.632416775959	0.09298	0.03898	0.04003	0.08493	0.11002	0.101	0.18603	0.08806	0.11499	0.14298	2.3675356488364105	9.99999996382605e-09	5.307242642326075	1.2310481874043457	8.098834035205332	3.1824040675809186
2696.8847309936364	0.08015	0.046	0.03997	0.09588	0.12308	0.12301999999999999	0.17895	0.085	0.10297	0.12498000000000001	1.6949019778371734	1.0000009166338404e-08	6.333904542758126	2.13719230999837	8.792259477424636	1.1847566216383318
2699.7569496536958	0.10204	0.04202	0.043	0.08394	0.10206000000000001	0.12915	0.16708	0.07295	0.12689	0.13087	3.2686283582590323	0.3850006339705026	7.297850540329115	1.0301648631263722	6.955857201350033	1.1687540238019087
2596.249295546974	0.07908	0.03904	0.046	0.08396	0.10594	0.12898	0.17615999999999998	0.09340000000000001	0.12086	0.12658	2.073576978512889	1.0000018339677999e-08	7.822606887469415	1.9321646604227207	7.351896469912732	0.944415256627976
2640.2649051385647	0.10308	0.04997	0.043	0.10594	0.12129000000000001	0.112	0.17885	0.07999	0.10086	0.10502	1.906692430639942	0.9692865388508082	7.089728329169165	1.3687603713728822	8.065931338195675	0.4952547364681569
2607.469080094457	0.08105	0.03198	0.033	0.09978	0.10703	0.13801	0.17213	0.093	0.12201000000000001	0.12201000000000001	1.448680899897419	1.0000135988007973e-08	8.019239227404144	1.868309830578903	7.7471092405342015	0.43309029847529046
2672.528928985259	0.08802	0.04604	0.04099	0.08592	0.11297	0.12306	0.14709	0.08596000000000001	0.13597	0.13398	4.013133355387091	9.99990210440725e-09	5.324335903185143	1.5417037490663126	8.432937036716918	1.305886505991587
2633.093037686957	0.07404	0.04314	0.03804	0.08794	0.10903	0.12203	0.18809	0.08886	0.13488	0.11395	2.973434875120677	9.999986347992697e-09	8.823360272903752	1.1585987939007178	5.171610411463847	0.844523477368254
2639.2393800851037	0.08207	0.03505	0.04104	0.10898	0.125	0.12314	0.18213000000000001	0.076	0.10181	0.12478	2.8786130550202143	1.0000021092737101e-08	5.518040729949289	1.8049580283390934	9.135502648392412	0.8345654837956867
2650.4120229674945	0.07404	0.03597	0.031	0.09	0.11513000000000001	0.12553	0.19286999999999999	0.062400000000000004	0.12295	0.15011000000000002	2.0912719832279136	9.999988452351291e-09	8.313315489460027	0.9975468060628756	6.687681494096688	0.3691606223835327
2603.8946577503198	0.07803	0.03798	0.04799	0.09	0.11405	0.09998	0.17998999999999998	0.08796999999999999	0.13	0.13401000000000002	0.5101190566398243	0.4973323712302352	6.360005945738903	1.9147506300024317	8.082822516429047	2.4279675261665403
2644.558973660462	0.08403	0.03801	0.04298	0.09595	0.12534	0.13513	0.1637	0.08299999999999999	0.11896000000000001	0.1129	1.8501587326853939	0.4615079402979889	4.996527507395887	0.5739280395459259	10.20675751208338	2.238238646147881
2622.35282759381	0.09201	0.04295	0.041	0.07599	0.12862	0.12203	0.17332999999999998	0.07398	0.11905	0.13104	1.8908950175085169	0.4582129687048602	5.885161993339103	1.7770060656770803	8.183516593715778	1.9648419995385817
2592.446624885181	0.08307	0.041	0.04601	0.08393	0.11673	0.11901	0.19421	0.07302	0.12104999999999999	0.12197	2.043893014879883	0.9960519982635603	6.236577113077611	1.0000039086049393e-08	6.1220167270934756	3.982895233212201
2547.8652800014893	0.08607	0.04299	0.05203	0.10197	0.125	0.11105999999999999	0.17897000000000002	0.06201999999999999	0.11301	0.12688	1.9245700859627364	0.6069233612242672	6.300953993202565	0.811507167594361	6.540968837235517	3.586209767628163
2569.0128693223733	0.082	0.05	0.04001	0.09794	0.09595000000000001	0.1266	0.16102	0.09797	0.13108999999999998	0.11742	1.7486546252278377	1.0000000022232827e-08	7.671626245971471	2.238612797231129	6.992190844330695	1.6384348570490597
2564.9264264785943	0.11309	0.0389	0.043	0.07305	0.11002	0.11701	0.17385	0.08715	0.12295	0.12098	1.057003680169351	9.999901402785926e-09	8.102386789380843	1.4696607615480748	8.284790465165011	1.138486033909557
2610.0904260969346	0.08499	0.03401	0.02903	0.09435	0.11610000000000001	0.10996	0.15402	0.091	0.14553	0.14101	1.4403764704455992	0.4952726835208754	7.408089060638908	1.1390188495376485	6.744655021982283	1.8696001369815989
2611.0887162616373	0.08099	0.04103	0.033	0.08891	0.10499	0.13602999999999998	0.19405	0.08396999999999999	0.10297	0.13406	1.4413700860985375	1.0000012184493481e-08	7.551960333378477	1.2400322602735554	8.505486559974122	0.8281835100714611
2628.531300474326	0.08894	0.0339	0.046	0.09305	0.11857	0.12004000000000001	0.16341	0.07213	0.124	0.13996	9.999994008023778e-09	0.45542272829437774	7.455455606845854	3.4900100461210712	7.69612305317626	0.9038265325485965
2835.893572759505	0.09565	0.04098	0.05	0.08104	0.12508999999999998	0.10303999999999999	0.18334	0.08304	0.10692	0.13090000000000002	2.9265325655890697	0.2967394418382257	6.94718468251495	1.7052237577137286	5.339687121182506	2.946228836744914
2765.097364941668	0.09399	0.04498	0.05085	0.11499	0.12383	0.11497	0.16214	0.08401	0.09914	0.1111	2.807975793366706	1.0000040577989033e-08	6.725239113489655	1.5513469709191194	7.246389539754774	2.277023744644359
2828.2446822804936	0.08598	0.04171	0.05399	0.09599	0.12098	0.10697999999999999	0.16106	0.07699	0.13825	0.11807	1.6464896048164084	0.34968783891170113	7.749981039978569	2.0655603107518887	6.370318641765121	1.657988480913899
2673.556062391809	0.07898	0.03603	0.037	0.09606	0.11773	0.12481	0.19225	0.05899	0.13115	0.127	1.6034861784998788	9.999989524259767e-09	6.275547810397659	2.0778068147470217	6.242721484149713	3.0475506683102607
2763.7917022008724	0.08493	0.0391	0.046	0.09822	0.11682000000000001	0.11513	0.17298	0.08593	0.11694000000000002	0.12395	2.613914648922171	0.7135078895741434	6.98515506957871	1.4159775139865591	7.471924622853339	0.6958885251337137
2698.692935354269	0.09002	0.03398	0.04899	0.07606	0.121	0.11293	0.18109	0.08998	0.12586	0.12009	1.896419551700577	9.999965726136799e-09	4.631942756267103	3.0084385953602824	9.764055009456335	1.5528645525794318
2709.5679872654578	0.08801	0.03501	0.04901	0.08603	0.10599	0.12697	0.15908	0.08186	0.1379	0.13014	2.909401157000421	9.999958396023111e-09	4.8123563539626435	2.464705397821212	7.682553390611823	3.0766551201609196
2734.0651574941717	0.08996	0.04004	0.04397	0.08305	0.108	0.11302000000000001	0.16299	0.09094	0.12095	0.14708	1.9927120955807571	0.3570719909415394	7.889033924720703	2.794012833554453	6.113474429832728	1.0930447415319013
2782.4277266845893	0.08701	0.03191	0.051	0.10112	0.10602	0.12586	0.173	0.07004	0.1269	0.12714	2.5149112992547207	0.3328122543103732	7.064641847390937	0.8845231995612746	8.49397094451775	0.6256471666049884
2756.299736966796	0.09285	0.04005	0.04498	0.08207	0.11285	0.15405	0.17914	0.06795999999999999	0.10211	0.12394	5.3344323028339735	0.32543545288037645	5.918093628630968	1.3951350123909692	5.267686260445908	2.3226199044037847
2746.1124197366707	0.08599	0.04599	0.04699	0.08242	0.12004000000000001	0.12098	0.16555	0.09203	0.12295	0.11706	1.849171073813576	0.3761316799102111	8.027334071038423	2.812001815360476	5.673528322654982	1.5100628131433944
2749.432742552439	0.07799	0.03292	0.05699	0.09096	0.11699999999999999	0.11101	0.18305	0.08505	0.11705	0.12797999999999998	1.1383745528941263	9.999997163766489e-09	7.651207008634524	2.334056488657028	7.483178823649819	1.353976463514295
2722.77451368741	0.07904	0.04302	0.04801	0.08706	0.1385	0.11205	0.17093999999999998	0.08396	0.10744000000000001	0.12998	1.9982006850509801	1.0000053969709462e-08	6.489162915931852	2.889158561679594	7.341195011866472	1.5661117893637682
2727.9996774136503	0.08998	0.03901	0.042	0.08697	0.12297	0.12758	0.15905999999999998	0.07801	0.12097	0.13345	1.9467449739899514	9.999933812420508e-09	6.720510714304583	1.3786754196845972	8.533894195712282	1.4982106805306712
