## Supplementary material for "Generalized Maternal-Paternal Genotype Markov Model for Single-Cell Lineages": Code for simulations: combined-fit-stats-reconstructed-tree-phased16.csv

nll	pi_aa	pi_ac	pi_ag	pi_at	pi_ca	pi_cc	pi_cg	pi_ct	pi_ga	pi_gc	pi_gg	pi_gt	pi_ta	pi_tc	pi_tg	pi_tt	s_0	s_1	s_2	s_3	s_4	s_5
35320.69240123857	0.08604	0.05608	0.069	0.08994	0.05603	0.04994	0.04198	0.06202	0.07	0.04197	0.04101	0.06399	0.06992	0.05604	0.05702	0.08902	5.253278749764322	0.44969241922613074	0.0	0.0	1.987940378663249	0.5916314906222377
39475.34319980527	0.08305	0.07801	0.065	0.08801	0.0659	0.04197	0.02802	0.06501	0.04999	0.03403	0.05096	0.066	0.08112	0.05499	0.053	0.09494	5.685556009335521	0.6059853070390753	0.0	0.0	1.9259424565037648	0.0
33845.49233733993	0.083	0.04303	0.07099	0.094	0.05203	0.04102	0.04602	0.06195	0.05297	0.032	0.043	0.062	0.07201	0.06298	0.06599	0.11701	6.292359036475221	0.0	0.0	0.3615500177582906	1.3895593313098946	1.0319273648283795
36028.445162885044	0.09302	0.04602	0.06602	0.08702	0.05897	0.05099	0.04701	0.059	0.05401	0.039	0.04	0.06497	0.08602	0.04398	0.068	0.09597	5.794622451576287	0.5548016531297417	0.0	0.22261298580777053	2.047118797726487	0.0
35538.15543807145	0.08102	0.05701	0.06099	0.096	0.05799	0.04302	0.03496	0.06202	0.06003	0.04203	0.04002	0.05496	0.08097	0.06597	0.06503	0.09798	5.059969889514267	0.0	0.0	0.0	2.4271299085854148	0.8365312298390799
39673.048776988224	0.08392	0.06195	0.06607	0.08488	0.07006	0.04299	0.035	0.04697	0.06101	0.041	0.03601	0.06699	0.08306	0.05803	0.06596	0.0961	4.381679180161916	0.2625224271069117	0.18115543851172375	0.41685397531322216	1.3148592811588704	1.844739889195866
37908.94418471201	0.076	0.065	0.05398	0.08302	0.05393	0.03002	0.05403	0.07591	0.05804	0.042	0.05099	0.066	0.0691	0.06495	0.06702	0.09001	5.069812515704213	0.589786232000227	0.0	0.23261684552185177	2.097680587647442	0.5980065093106836
38601.447287960844	0.07808	0.05905	0.059	0.08594	0.06601	0.03396	0.03807	0.05298	0.06498	0.03501	0.04898	0.06902	0.08492	0.06796	0.06203	0.09401	5.209128596467508	0.7613979634780125	0.0	0.19137977835311218	1.1818354503799384	1.3096712922827818
37711.217606359576	0.07494	0.06093	0.07295	0.08109	0.06999	0.03402	0.036	0.06198	0.05703	0.044	0.043	0.061	0.09406	0.06799	0.05902	0.082	5.274427374245905	0.7238630994686419	0.0	0.0	1.5159136543529743	0.793919049365169
37847.43731687751	0.08902	0.06902	0.052	0.07292	0.06401	0.044	0.02902	0.06001	0.07196	0.04201	0.04499	0.06008	0.08798	0.06195	0.05798	0.09305	5.840928067440578	0.24224784282352502	0.0	0.0	1.3578497552678999	0.7214863814625977
39449.82936625114	0.07596	0.06793	0.05906	0.07502	0.06598	0.04302	0.05	0.05502	0.056	0.04105	0.03199	0.06097	0.08899	0.06104	0.06796	0.10001	5.886646091479202	0.8761167344569865	0.0	0.19994073937028478	1.3392221517927747	0.0
37617.48099764809	0.08103	0.06297	0.06699	0.10198	0.05605	0.04098	0.031	0.05397	0.065	0.04296	0.035	0.06706	0.08194	0.06709	0.063	0.08298	4.848262426312291	0.9534925548632479	0.0	0.0	1.7767934397734875	0.8190203317830219
35122.07341101378	0.07	0.05598	0.05299	0.09103	0.06892	0.05692	0.03899	0.05605	0.07496	0.04006	0.039	0.05099	0.07809	0.0711	0.05599	0.09893	4.3283821866984535	1.1520690122327326	0.0	0.240293965758058	1.2556848058147139	1.2146000381910858
39140.62314733793	0.07601	0.068	0.068	0.08094	0.05894	0.03506	0.031	0.06204	0.05403	0.049	0.035	0.065	0.11092	0.05501	0.06796	0.08309	4.550561747308833	0.2365601205741371	0.14310972228297186	0.0	1.9312132431480153	1.4846058976939263
33106.53669279547	0.08997	0.05396	0.06198	0.07604	0.06	0.04898	0.03999	0.05295	0.07202	0.04299	0.04	0.04802	0.09798	0.05702	0.054	0.1041	4.853775482575086	0.20635600609544533	0.0	0.15388165553468638	2.0603268987149947	1.0420141348954433
40030.739180799676	0.08299	0.06804	0.05702	0.08094	0.07407	0.04196	0.04198	0.05703	0.06001	0.03397	0.047	0.06603	0.08596	0.06296	0.059	0.08104	4.883306729176735	0.5683234556948887	0.0	0.19941209266678003	1.901054110618407	0.6187441729620343
37140.09793392539	0.07602	0.04501	0.05999	0.09597	0.07102	0.03608	0.05097	0.06295	0.05601	0.043	0.04197	0.06803	0.08391	0.06399	0.06201	0.08307	5.589665872026032	1.037250428719583e-10	1.037250428719583e-10	0.19506489573727379	1.3470924815328094	1.34663026780138
39866.969339002	0.08502	0.05798	0.046	0.08001	0.07403	0.03997	0.04299	0.06496	0.06	0.045	0.05099	0.07301	0.07496	0.04901	0.06102	0.09505	4.760379465516712	9.999981478048576e-11	9.999981478048576e-11	9.999981478048576e-11	2.3904285925672837	1.191460405191123
34495.76458648914	0.09203	0.05602	0.04996	0.07901	0.05003	0.04298	0.04203	0.05993	0.061	0.04702	0.04297	0.04901	0.08495	0.059	0.071	0.11306	5.029501539714052	0.7689785087263808	0.0	0.39152258535542744	2.4774765488716897	0.0
35583.51671471549	0.07899	0.067	0.06101	0.09201	0.05698	0.04197	0.04302	0.05898	0.06201	0.04804	0.04896	0.04997	0.09304	0.046	0.06003	0.09199	5.683498610496135	0.4918956648301932	0.0	0.1960014775093707	2.074696558102848	0.0
35301.08950119082	0.09195	0.0641	0.06499	0.09092	0.04904	0.03892	0.0351	0.05695	0.05799	0.04814	0.04596	0.04903	0.08805	0.05803	0.06991	0.09092	6.058724690613453	0.5330188184228849	0.0	0.6537194123415687	1.5046047320852336	0.0
36558.06687966047	0.09505	0.06202	0.05101	0.099	0.05804	0.04506	0.02302	0.05298	0.06601	0.047	0.034	0.06497	0.08694	0.0539	0.057	0.104	5.406666643816629	0.3516209102822943	0.0	0.28250074424641075	1.7884963303086348	0.6950593127195299
39375.27805478987	0.09399	0.06498	0.04801	0.08398	0.06303	0.04302	0.03214	0.05304	0.06699	0.03614	0.04811	0.06387	0.09301	0.05197	0.07073	0.08699	5.431261605671375	0.3976938200763396	0.0	0.5586875403222915	1.4436679156378092	0.8218104742619714
36536.010258969414	0.09207	0.05802	0.06101	0.09	0.05501	0.04901	0.04101	0.05795	0.06897	0.03694	0.02801	0.06105	0.08997	0.05602	0.06699	0.08797	4.667117351428547	0.2529001591560613	0.0	0.21044458573642616	1.946655738022881	1.2617249653124396
36509.30488040195	0.08095	0.06303	0.06699	0.07994	0.05029	0.04394	0.04198	0.05503	0.06102	0.04	0.04103	0.05798	0.08573	0.06309	0.07005	0.09895	6.205753086840221	0.3182923428662696	0.0	0.0	2.072753386203049	0.0
37046.012161503066	0.08202	0.06302	0.054	0.084	0.06496	0.04299	0.04798	0.06631	0.06197	0.039	0.03001	0.06198	0.09704	0.06206	0.05603	0.08663	5.773113342169508	0.4582076184497326	0.0	0.0	1.6957237364429656	0.0
37225.38249969169	0.07908	0.05409	0.055	0.08083	0.06199	0.04299	0.04101	0.05625	0.07297	0.04702	0.05699	0.07897	0.07393	0.05408	0.052	0.0928	5.804233798610019	0.9766849472626635	0.22674364890644969	0.24631557210016872	1.442019117920727	0.0
35005.66370388124	0.08303	0.05796	0.05799	0.084	0.06199	0.03229	0.04195	0.05889	0.05798	0.03501	0.05402	0.0531	0.09899	0.06173	0.05708	0.10399	3.8877756377072474	0.454990798080935	0.14232155135474073	0.0	2.0594073864349336	1.8796497957585798
35117.396858500986	0.08001	0.05103	0.06197	0.09202	0.05804	0.03099	0.03602	0.06706	0.06698	0.03201	0.045	0.06101	0.08094	0.062	0.06101	0.11391	4.9120666040021375	0.6323790083808425	1.0354808214158822e-10	1.0354808214158822e-10	1.9936362457632315	1.2802751403496382
35366.29301848654	0.083	0.05899	0.05899	0.09906	0.06294	0.04996	0.03599	0.05906	0.04599	0.05093	0.04802	0.05808	0.09501	0.05601	0.05302	0.08495	5.799423551340886	0.31863245322433664	1.0391544751959354e-10	1.0391544751959354e-10	1.9292523040860459	1.0391544751959354e-10
35455.184659950035	0.08302	0.06301	0.05601	0.09493	0.04998	0.046	0.03301	0.07192	0.06101	0.04699	0.049	0.06008	0.086	0.05503	0.06096	0.08305	5.501736893300156	0.3571540593988873	0.0	0.0	2.47479424626426	0.0
36001.631235261826	0.08797	0.05696	0.06799	0.07909	0.06701	0.04099	0.04992	0.04803	0.05797	0.04701	0.04698	0.05101	0.09393	0.05807	0.06319	0.08388	4.950928234277639	0.8439804319706976	0.0	0.0	2.481688691204512	0.0
35622.18976613369	0.084	0.05196	0.05804	0.09494	0.05402	0.03698	0.03301	0.05604	0.06885	0.04001	0.03409	0.06902	0.10799	0.05704	0.05899	0.09502	5.230557185955858	0.8538259330196767	0.0	0.18496967805894524	1.6874059734915712	0.8811922936926594
36745.83000023081	0.09397	0.05794	0.062	0.08105	0.05984	0.04103	0.04617	0.04496	0.062	0.03701	0.04194	0.05597	0.08007	0.05804	0.06901	0.109	5.41700083147581	0.6684325743642837	1.2794406270058892e-10	1.2794406270058892e-10	1.9398505071014907	0.5764283764451228
36862.306002753954	0.08004	0.06598	0.05901	0.08408	0.06492	0.04899	0.04396	0.05096	0.04795	0.04205	0.05397	0.05101	0.08401	0.06199	0.06203	0.09905	5.543245052537798	0.5484063810230881	0.0	0.22038312857565082	1.9342722793166645	7.63158093830893e-08
35959.19172013532	0.06303	0.04901	0.05601	0.08795	0.04698	0.04903	0.04806	0.06794	0.05901	0.03099	0.04395	0.07604	0.08702	0.06599	0.06501	0.10398	6.254505834075645	0.0	0.0	0.17909722797214397	1.2935704067023437	1.1470045957120703
36573.87707273184	0.08695	0.06203	0.06801	0.08398	0.05413	0.03998	0.03201	0.043	0.05996	0.03707	0.05598	0.05794	0.08195	0.06501	0.068	0.104	6.9362715874772	0.4383493235932765	0.0	0.294253209689931	1.4511048513355895	1.489176617320368e-07
35578.46400690719	0.09196	0.05501	0.07097	0.09012	0.05606	0.02799	0.028	0.06299	0.06402	0.03606	0.05002	0.06593	0.09695	0.05805	0.057	0.08887	6.635207736990265	0.95505644505777	0.0	0.0	1.4437056173604077	0.0
36418.46141543178	0.09403	0.06202	0.071	0.08794	0.05702	0.04102	0.03902	0.051	0.05802	0.04799	0.04401	0.05599	0.08299	0.05596	0.06698	0.08501	4.707652827488468	1.279678298367699	0.0	0.0	2.3913518357318355	0.0
34543.12372623889	0.10396	0.06298	0.068	0.08202	0.06101	0.05096	0.03603	0.05904	0.065	0.06095	0.02101	0.04705	0.08602	0.04804	0.05699	0.09094	5.02585119823572	0.6389437925658972	0.0	0.0	1.9903760670774862	0.0
35842.2658461003	0.06899	0.06397	0.05301	0.09507	0.05902	0.045	0.04599	0.06298	0.068	0.03798	0.04702	0.06401	0.096	0.05999	0.05101	0.08196	5.399649935349854	0.0	0.0	0.0	2.8136347761195344	0.0
40105.33631117751	0.08709	0.06294	0.05999	0.07902	0.06406	0.03798	0.044	0.05094	0.05401	0.042	0.04899	0.06701	0.08988	0.05106	0.07403	0.087	5.65445711756546	0.0	0.0	0.23963495831126969	1.9714075897746284	0.8398979654488105
36685.095985872016	0.07802	0.05397	0.05912	0.08597	0.05496	0.041	0.051	0.05802	0.06199	0.04104	0.04101	0.06298	0.07001	0.06803	0.07189	0.10099	5.654243759888884	0.3606009268482673	0.0	0.23670301604819388	1.491437967955703	0.9136088933533898
36337.48749755875	0.07309	0.05306	0.07403	0.10094	0.05897	0.03606	0.03601	0.05398	0.06099	0.04797	0.05401	0.06203	0.07797	0.0469	0.06599	0.098	6.265254384998423	0.30815919917515766	0.0	0.0	2.6794686808901726	0.0
35757.17279750264	0.09008	0.05702	0.06403	0.06698	0.05	0.047	0.05	0.06497	0.05401	0.04499	0.03501	0.06001	0.08089	0.07094	0.07	0.09407	5.276640466824831	1.0476941544989426e-10	1.0476941544989426e-10	1.0476941544989426e-10	1.4548752156404041	1.4527963172565126
40444.46943115461	0.07501	0.06395	0.05495	0.07507	0.06902	0.033	0.041	0.06795	0.05901	0.036	0.04001	0.06499	0.094	0.05103	0.07304	0.10197	6.794072580793466	0.443777000940557	1.037274659520599e-10	1.037274659520599e-10	1.5209396806380693	3.314814585074846e-10
34638.17314110986	0.103	0.055	0.06297	0.08802	0.05799	0.04301	0.04496	0.06301	0.048	0.04601	0.04001	0.05398	0.08703	0.04801	0.06305	0.09595	4.943949021758895	1.0274243551161794e-10	1.0274243551161794e-10	1.0274243551161794e-10	1.9927307529004132	1.369415034618324
37998.55510317291	0.07699	0.04799	0.04404	0.07802	0.06405	0.04901	0.04598	0.05702	0.05699	0.04702	0.03199	0.06598	0.09101	0.06398	0.07499	0.10494	5.698457561191214	0.36492187395009534	0.0	0.0	2.305310174717743	0.0
37414.741444204345	0.07903	0.06401	0.06603	0.07	0.06596	0.047	0.04001	0.05203	0.05201	0.04992	0.042	0.06104	0.10699	0.05307	0.05695	0.09395	4.7874858913089025	1.2847998341767135	0.0	0.2034575837777523	1.433349763704584	0.5609905218183905
36065.91273445545	0.07697	0.05803	0.05299	0.08995	0.04804	0.05096	0.04597	0.05206	0.05996	0.04402	0.046	0.06898	0.08702	0.05703	0.06303	0.09899	5.973114466749426	0.3591725533950182	9.999999999968729e-11	0.5959419910603369	1.8939398256430446	9.999999999968729e-11
36958.08273211978	0.08297	0.05802	0.06401	0.084	0.06497	0.04303	0.04802	0.04999	0.06499	0.04896	0.04199	0.06506	0.08697	0.06598	0.05699	0.07405	5.953562258752955	0.0	0.0	0.25882371636731116	2.013084501612914	0.0
36975.5905817931	0.08301	0.05403	0.06201	0.08799	0.05197	0.03699	0.04098	0.05099	0.06096	0.04599	0.049	0.07104	0.08097	0.06305	0.06801	0.09301	4.8594578121011285	0.32097485550161065	0.0	0.0	2.148450335178873	1.388001336648319
35818.26635951122	0.10003	0.056	0.05401	0.08304	0.04895	0.04301	0.04598	0.04909	0.06697	0.03403	0.04599	0.061	0.09498	0.05997	0.07002	0.08693	5.836723632481376	0.6578202972025613	0.0	0.4506752214630355	1.8629690374773074	0.0
35694.44348302715	0.083	0.06302	0.074	0.08498	0.05901	0.03899	0.03697	0.06503	0.05497	0.04001	0.03502	0.05602	0.10895	0.059	0.05718	0.08385	5.448203480842715	0.9917767045495878	0.0	0.48149500725556316	1.47511336285379	0.0
33729.87457102852	0.098	0.06099	0.05798	0.09406	0.05507	0.04001	0.04601	0.05799	0.05499	0.03599	0.04599	0.04601	0.08996	0.06595	0.06001	0.09099	5.3928570406107825	0.7286803671805078	0.0	0.0	2.1084386518723353	0.0
37950.13611435923	0.06902	0.05601	0.046	0.09197	0.05804	0.04396	0.05599	0.05099	0.06196	0.04602	0.046	0.07804	0.09893	0.05197	0.06101	0.08409	6.250156219391713	0.42142647426042507	0.0	0.0	2.0289410426087247	0.0
35345.41327243585	0.09386	0.05203	0.07301	0.09904	0.04802	0.04104	0.03801	0.06195	0.06301	0.03902	0.034	0.06798	0.07407	0.04796	0.06497	0.10203	4.747116578622341	0.4721653645673281	0.0	0.2259996891193921	2.1495226509008334	1.2120493031339528
31874.995928146873	0.08299	0.04703	0.06198	0.09593	0.05694	0.03805	0.04707	0.05305	0.06498	0.04198	0.04599	0.05302	0.10407	0.05603	0.04999	0.1009	4.725666174802615	0.6855342631823205	0.0	0.22126379565351842	2.186274760724435	0.8838558715528659
35291.05001922093	0.09903	0.06897	0.05202	0.09002	0.04897	0.03705	0.03901	0.03802	0.06301	0.05801	0.04399	0.05399	0.085	0.06201	0.06102	0.09988	6.1651928511000795	0.7854582857722134	1.0294238311723634e-10	1.0294238311723634e-10	1.5191221407611166	1.0294238311723634e-10
34527.11895361008	0.08802	0.05099	0.06498	0.08596	0.06195	0.03202	0.04201	0.06099	0.061	0.05097	0.04601	0.05803	0.07604	0.07298	0.05705	0.091	6.652583624690008	0.4204870489687161	0.0	0.0	1.4453800057414723	0.0
35267.091791265266	0.0939	0.072	0.05003	0.08704	0.046	0.03806	0.03698	0.06297	0.057	0.04697	0.04902	0.06001	0.09805	0.06197	0.05402	0.08598	4.883360429693355	0.2656387340495479	0.0	0.0	2.438132616363512	0.7226806408477424
36083.78647874226	0.085	0.04798	0.06997	0.09192	0.058	0.04503	0.05799	0.05006	0.056	0.05198	0.03702	0.05702	0.083	0.057	0.07603	0.076	4.481300544149455	0.283027792509635	0.0	0.0	2.1521009612654667	1.4161620280827611
38587.27177391802	0.09099	0.07096	0.059	0.06705	0.059	0.03297	0.04002	0.05895	0.07699	0.04002	0.05301	0.06198	0.07501	0.06299	0.065	0.08606	6.491278210290831	0.0	0.0	0.0	2.1254696626918395	0.0
37089.13690537232	0.09292	0.06302	0.05799	0.07598	0.06001	0.03902	0.02701	0.06699	0.07401	0.05305	0.033	0.06993	0.07799	0.06501	0.05201	0.09206	4.725889921122278	0.23780620260996715	0.0	0.0	2.272308582420854	0.9555015046809272
37622.46447214169	0.08697	0.06004	0.07802	0.08602	0.05698	0.02701	0.02998	0.059	0.068	0.04697	0.05096	0.06502	0.07304	0.05696	0.06803	0.087	4.789723465946964	0.6955453737463575	0.0	0.0	2.508403508005048	0.8993725092944808
35741.605559261574	0.08598	0.04799	0.06299	0.08001	0.06601	0.04402	0.04197	0.06803	0.05502	0.04601	0.037	0.06296	0.09598	0.06093	0.06006	0.08504	5.044457009680883	0.4391781439061849	0.0	0.2802450450421601	1.6981562990341512	0.8246663492624238
37957.28559094555	0.09298	0.05401	0.05198	0.09202	0.05601	0.03898	0.05205	0.06398	0.04902	0.03601	0.04003	0.06697	0.09401	0.05101	0.07601	0.08493	5.778058544366734	0.7935010999962383	1.0802872736695966e-10	1.0802872736695966e-10	1.104308045306369	0.8974509998528929
37378.91508067904	0.08015	0.06502	0.05998	0.08709	0.05806	0.046	0.04898	0.05697	0.06304	0.03602	0.03997	0.06296	0.09186	0.046	0.06202	0.09588	5.1079734042995515	0.9284059815367417	0.18869416783730952	0.0	2.0902960757888183	0.0
35321.05612633255	0.10204	0.05501	0.06616	0.0871	0.04705	0.04202	0.03698	0.06994	0.06299	0.03597	0.043	0.06302	0.07998	0.05695	0.06785	0.08394	5.1034073796039126	0.521571689418259	0.0	0.18524813297324977	1.7113454717536587	1.049011890534812
35230.53918830847	0.07908	0.05496	0.06801	0.08222	0.05098	0.03904	0.04739	0.06089	0.06097	0.04601	0.046	0.07001	0.09394	0.05997	0.05657	0.08396	5.552179600067092	0.0	0.0	0.0	2.120997942005362	0.9260196261569742
34272.103346205884	0.10308	0.06421	0.05802	0.09494	0.05708	0.04997	0.039	0.05703	0.05398	0.04099	0.043	0.04603	0.08391	0.04383	0.05899	0.10594	5.469051409733488	0.44294457593628284	1.309620848834155e-10	0.28942384258510034	2.046369470305587	1.309620848834155e-10
34789.02677479785	0.08105	0.04801	0.06999	0.08315	0.05902	0.03198	0.051	0.05201	0.06802	0.042	0.033	0.067	0.08898	0.07	0.05501	0.09978	5.937777094016647	0.3660787572927717	0.0	0.0	1.7427814268870148	0.6560999307051657
37212.28833777132	0.08802	0.064	0.05902	0.0671	0.04897	0.04604	0.042	0.06201	0.06404	0.04396	0.04099	0.069	0.07999	0.07396	0.06498	0.08592	4.899227041745741	0.6554439505091831	0.21666624177272995	0.0	1.7710063536139604	0.6309752692056643
33911.29217954085	0.07404	0.05201	0.06002	0.11013	0.05702	0.04314	0.04896	0.0649	0.06201	0.0399	0.03804	0.05498	0.07796	0.06998	0.05897	0.08794	5.199510934972828	9.976152144779175e-11	9.976152144779175e-11	0.24085294992627304	2.8179158005683678	9.976152144779175e-11
37679.67706845848	0.08207	0.07	0.05515	0.08807	0.055	0.03505	0.03599	0.04491	0.06799	0.04001	0.04104	0.05898	0.09406	0.0569	0.0658	0.10898	5.997229574291052	0.0	0.0	0.0	2.8697439510391187	0.0
39802.07873515306	0.07404	0.05405	0.06249	0.10494	0.06108	0.03597	0.03339	0.06796	0.06304	0.02901	0.031	0.05999	0.08793	0.05499	0.09012	0.09	4.898293838038294	0.3557951856408512	0.0	0.17835037295605782	2.141724679606913	1.2169353039292201
37313.91455178586	0.07803	0.05804	0.05898	0.08897	0.05601	0.03798	0.04994	0.05802	0.041	0.03803	0.04799	0.07097	0.09102	0.07198	0.06304	0.09	6.511564751231731	1.0477879197319139e-10	1.0477879197319139e-10	1.0477879197319139e-10	1.146464859397365	0.9463291577121786
35923.95828850225	0.08403	0.05471	0.07213	0.08931	0.07063	0.03801	0.038	0.06596	0.063	0.045	0.04298	0.05502	0.07439	0.053	0.05788	0.09595	1.347887726460229	1.3478876587798339	1.347887322335661	1.3478871199488556	1.3478879631387186	1.3478872529704382
38855.7358761152	0.09201	0.06203	0.05901	0.08597	0.06659	0.04295	0.03597	0.06105	0.06302	0.03801	0.041	0.06502	0.08736	0.058	0.06602	0.07599	5.3774854927579625	0.38764471885946933	0.0	0.0	1.3886563803390108	1.0428662905796573
35958.50683945489	0.08307	0.06674	0.06601	0.09227	0.04999	0.041	0.03801	0.06803	0.053	0.03501	0.04601	0.071	0.10194	0.05302	0.05097	0.08393	6.031713397087115	0.0	0.0	0.0	1.3355094375050727	1.1001630498101689
37747.5881453819	0.08607	0.06498	0.05799	0.094	0.06002	0.04299	0.03001	0.06201	0.05307	0.03201	0.05203	0.06492	0.08497	0.051	0.06196	0.10197	5.818621311760797	0.47709462494967986	1.1487784190553573e-10	1.1487784190553573e-10	2.362696139778091	1.1487784190553573e-10
32480.734534895975	0.082	0.05096	0.07063	0.07801	0.04499	0.05	0.05498	0.06501	0.05597	0.04299	0.04001	0.05804	0.08301	0.06608	0.05938	0.09794	5.719499433105117	0.8145303753585891	1.0528356135026731e-10	1.0528356135026731e-10	1.8682895479475616	1.0528356275595264e-10
34971.76527968058	0.11309	0.05102	0.05201	0.08896	0.059	0.0389	0.04501	0.05201	0.065	0.04214	0.043	0.05799	0.08489	0.07094	0.06299	0.07305	5.531411815744956	1.2847144017184372e-10	1.2847144017184372e-10	0.2970231690562726	2.5457379363266064	1.2847144017184372e-10
38529.98869246613	0.08499	0.05503	0.05997	0.08395	0.06107	0.03401	0.04301	0.06955	0.04999	0.04799	0.02903	0.08303	0.07007	0.07598	0.05798	0.09435	5.828752459906535	0.0	0.0	0.3011082548091465	1.4088332396429066	0.9047384515582255
36172.47548596418	0.08099	0.048	0.06601	0.10207	0.05699	0.04103	0.03899	0.05103	0.07002	0.04498	0.033	0.06703	0.09198	0.05194	0.06703	0.08891	5.91136072901798	0.3551017609592217	0.0	0.0	2.59521798874616	0.0
38802.454213123965	0.08894	0.05198	0.05501	0.08699	0.06659	0.0339	0.038	0.07598	0.06503	0.03413	0.046	0.08001	0.07642	0.04802	0.05995	0.09305	6.723077041208913	0.0	0.0	0.7980445461483897	1.616331823188733	1.1291354413869516e-07
38591.74335663521	0.09565	0.05116	0.05403	0.09031	0.07393	0.04098	0.03102	0.055	0.04901	0.05202	0.05	0.06596	0.09303	0.05192	0.06494	0.08104	6.264214607901911	0.0	0.0	0.21899247449390227	1.09388789452288	0.8692143237073202
35590.89763563305	0.09399	0.06288	0.05999	0.07912	0.06095	0.04498	0.04799	0.04705	0.05498	0.03602	0.05085	0.05711	0.08302	0.05209	0.05399	0.11499	6.000856657329737	0.7862808565396621	0.0	0.0	1.700232437559152	0.0
36390.52875742897	0.08598	0.05304	0.04802	0.08207	0.06794	0.04171	0.02902	0.0603	0.05896	0.04797	0.05399	0.06009	0.07899	0.07795	0.05798	0.09599	5.751910330660812	0.1791188966501212	0.0	0.2930697910793744	1.6584902652645372	0.5212081205925642
37010.37368478231	0.07898	0.06195	0.07079	0.09934	0.05578	0.03603	0.03402	0.06315	0.05402	0.02497	0.037	0.06199	0.09291	0.068	0.06501	0.09606	4.3545583493863464	0.4961626510064143	0.0	0.19546343283262563	1.4856316138949495	2.0827018466727876
36511.71228595754	0.08493	0.05591	0.0571	0.09612	0.06091	0.0391	0.04699	0.04898	0.05803	0.03894	0.046	0.06004	0.07686	0.06796	0.06391	0.09822	6.080059547008189	0.4934233622123472	0.0	0.5763185080892346	1.6289809507593942	0.0
36404.63410887646	0.09002	0.067	0.05896	0.10508	0.054	0.03398	0.038	0.07187	0.05397	0.05198	0.04899	0.06209	0.07601	0.05399	0.058	0.07606	5.55773114262865	0.9584277871967418	0.0	0.2623047154410191	1.605747834415665	0.0
35687.84144456514	0.08801	0.05199	0.06702	0.07908	0.054	0.03501	0.04795	0.07295	0.05995	0.03391	0.04901	0.06812	0.08	0.06495	0.06202	0.08603	5.524221822284783	0.297786446797773	1.0897263789114437e-10	1.0897263789114437e-10	2.1262876619682376	0.6870507348851583
38351.43870994993	0.08996	0.04999	0.05205	0.08499	0.05801	0.04004	0.047	0.06198	0.06097	0.04394	0.04397	0.07808	0.078	0.05897	0.069	0.08305	6.028970358051443	0.0	0.0	0.20997781796612613	1.6037546984503033	0.8402236478163086
35509.920540330946	0.08701	0.05905	0.05697	0.08299	0.04697	0.03191	0.03409	0.06598	0.06889	0.03595	0.051	0.07116	0.09001	0.06092	0.05598	0.10112	6.067164610851456	0.0	0.0	0.47840954047387163	2.245543218645466	0.4445197643988358
35993.29179579136	0.09285	0.06001	0.07408	0.09616	0.05284	0.04005	0.03597	0.0471	0.07997	0.03199	0.04498	0.06701	0.08298	0.05501	0.05693	0.08207	4.782362255130879	1.5887479975266916	0.0	0.35334131506577265	1.9828343673697513	2.2191708746779285e-05
35808.45297025476	0.08599	0.06195	0.067	0.08756	0.05809	0.04599	0.04903	0.06594	0.05398	0.043	0.04699	0.05803	0.07799	0.05701	0.05903	0.08242	5.364370130629786	0.0	0.0	0.23534471298660697	2.0075611872540144	0.5920523947831557
37115.77083382235	0.07799	0.05899	0.05898	0.08005	0.05801	0.03292	0.04407	0.05201	0.05203	0.04098	0.05699	0.06398	0.103	0.06504	0.064	0.09096	6.924410240289865	0.3557251476102187	0.0	0.2023396211135837	1.5590884554161708	0.0
40146.89301294168	0.07904	0.07255	0.05404	0.08893	0.06595	0.04302	0.04597	0.054	0.05801	0.03799	0.04801	0.07198	0.08201	0.05344	0.058	0.08706	6.645057248344303	0.0	0.0	0.0	1.6431637059739077	0.0
38587.53164011051	0.08998	0.06398	0.06559	0.087	0.05899	0.03901	0.04499	0.06497	0.06199	0.03302	0.042	0.06302	0.07206	0.056	0.07043	0.08697	4.926084085079121	0.4904011660988326	0.0	0.0	2.2626618344286333	0.7422612985964829
