## Supplementary material for "Generalized Maternal-Paternal Genotype Markov Model for Single-Cell Lineages": Code for simulations: combined-fit-stats-reconstructed-tree-phased16mp.csv

nll	pi_aa	pi_ac	pi_ag	pi_at	pi_ca	pi_cc	pi_cg	pi_ct	pi_ga	pi_gc	pi_gg	pi_gt	pi_ta	pi_tc	pi_tg	pi_tt	s_0	s_1	s_2	s_3	s_4	s_5	s_6	s_7	s_8	s_9	s_10	s_11
35304.781571990905	0.08604	0.05608	0.069	0.08994	0.05603	0.04994	0.04198	0.06202	0.07	0.04197	0.04101	0.06399	0.06992	0.05604	0.05702	0.08902	4.162690141800738	0.0	0.0	0.0	0.0	4.815101150621963	2.4885368539566377	0.8101619460067119	0.0	0.0	3.8641573780918708	0.33460388065525704
39457.049504192044	0.08305	0.07801	0.065	0.08801	0.0659	0.04197	0.02802	0.06501	0.04999	0.03403	0.05096	0.066	0.08112	0.05499	0.053	0.09494	4.471529451762371	1.0035108469026719e-10	1.0035108469026719e-10	1.0035108469026719e-10	1.0035108469026719e-10	6.106317266612797	1.8383858251394718	0.7794782446500037	1.0035108469026719e-10	1.0035108469026719e-10	3.3322664523788856	1.0035108469026719e-10
33832.983837880805	0.083	0.04303	0.07099	0.094	0.05203	0.04102	0.04602	0.06195	0.05297	0.032	0.043	0.062	0.07201	0.06298	0.06599	0.11701	6.124848859429672	0.0	0.0	0.0	0.0	4.743048455432548	1.8149565715747809	0.0	0.0	0.7211617092444292	3.380385752756569	0.5124323227987094
36009.73260724047	0.09302	0.04602	0.06602	0.08702	0.05897	0.05099	0.04701	0.059	0.05401	0.039	0.04	0.06497	0.08602	0.04398	0.068	0.09597	4.197017574447517	0.0	0.0	0.0	0.0	5.78331199854219	2.4624801680887405	0.634208114786048	0.0	0.42309502415573774	3.827410128023439	0.0
35522.85595094846	0.08102	0.05701	0.06099	0.096	0.05799	0.04302	0.03496	0.06202	0.06003	0.04203	0.04002	0.05496	0.08097	0.06597	0.06503	0.09798	4.361110907372559	0.0	0.0	0.0	0.0	4.5796801193765955	2.1216735608012454	0.0	0.0	0.0	4.797956055043322	0.5056856301222677
39661.15614205604	0.08392	0.06195	0.06607	0.08488	0.07006	0.04299	0.035	0.04697	0.06101	0.041	0.03601	0.06699	0.08306	0.05803	0.06596	0.0961	4.153386464923083	0.0	0.0	0.0	0.0	1.863412836166401	4.236448608189122	0.4455610883012207	0.3139602482826792	1.2719579305954172	3.560475066486839	1.081868319357992
37888.506446876934	0.076	0.065	0.05398	0.08302	0.05393	0.03002	0.05403	0.07591	0.05804	0.042	0.05099	0.066	0.0691	0.06495	0.06702	0.09001	4.419377204352857	0.0	0.0	0.0	0.0	4.394341638163426	1.2915780743646812	0.8469389913997509	0.0	0.5069894229258674	4.66139209824066	0.3329026545092354
38588.1742000576	0.07808	0.05905	0.059	0.08594	0.06601	0.03396	0.03807	0.05298	0.06498	0.03501	0.04898	0.06902	0.08492	0.06796	0.06203	0.09401	4.91668202072702	0.0	0.0	0.0	0.0	3.1858472536883466	3.6902711745874988	1.2622973601930123	0.0	0.4584424519904648	2.793372068933949	0.7434397246510135
37699.71261897973	0.07494	0.06093	0.07295	0.08109	0.06999	0.03402	0.036	0.06198	0.05703	0.044	0.043	0.061	0.09406	0.06799	0.05902	0.082	4.460271887129218	9.969089238769752e-11	9.969089238769752e-11	9.969089238769752e-11	9.969089238769752e-11	5.634724921577128	1.9630059787442153	0.968342267287888	9.969089238769752e-11	9.969089238769752e-11	3.0089203793600663	0.4942218470295605
37837.00219956293	0.08902	0.06902	0.052	0.07292	0.06401	0.044	0.02902	0.06001	0.07196	0.04201	0.04499	0.06008	0.08798	0.06195	0.05798	0.09305	4.793171878400253	1.1007885075612744e-10	1.1007885075612744e-10	1.1007885075612744e-10	1.1007885075612744e-10	4.738804386260507	3.105133337946532	0.41267062495163176	1.1007885075612744e-10	1.1007885075612744e-10	2.587717192756228	0.4773078450552493
39436.725311012175	0.07596	0.06793	0.05906	0.07502	0.06598	0.04302	0.05	0.05502	0.056	0.04105	0.03199	0.06097	0.08899	0.06104	0.06796	0.10001	5.433766774057121	9.971423888177766e-11	9.971423888177766e-11	9.971423888177766e-11	9.971423888177766e-11	2.878623473729942	3.4125505286204993	1.2827030216654225	9.971423888177766e-11	0.5682076432278933	3.0964480749140044	9.971423888177766e-11
37599.16805551252	0.08103	0.06297	0.06699	0.10198	0.05605	0.04098	0.031	0.05397	0.065	0.04296	0.035	0.06706	0.08194	0.06709	0.063	0.08298	4.149818188717452	1.0113328663727628e-10	1.0113328663727628e-10	1.0113328663727628e-10	1.0113328663727628e-10	5.456240044897079	1.779226940032822	1.158792722421646	1.0113328663727628e-10	1.0113328663727628e-10	3.4986887050832265	0.39718457600628676
35104.26016107412	0.07	0.05598	0.05299	0.09103	0.06892	0.05692	0.03899	0.05605	0.07496	0.04006	0.039	0.05099	0.07809	0.0711	0.05599	0.09893	4.835480580310967	0.0	0.0	0.0	0.0	3.7798885410560943	1.2689172074292463	2.2133817844730905	0.0	0.4719893185157306	3.005564316289596	0.9426397636367465
39121.39382540029	0.07601	0.068	0.068	0.08094	0.05894	0.03506	0.031	0.06204	0.05403	0.049	0.035	0.065	0.11092	0.05501	0.06796	0.08309	4.295627712750916	0.0	0.0	0.0	0.0	5.633653815292258	1.7763134825787	0.3865160584731053	0.24552789565389793	0.0	3.637271168248214	0.47101543278269986
33082.00019554472	0.08997	0.05396	0.06198	0.07604	0.06	0.04898	0.03999	0.05295	0.07202	0.04299	0.04	0.04802	0.09798	0.05702	0.054	0.1041	4.784509167515337	0.0	0.0	0.0	0.0	4.798704283643105	1.394801451203243	0.3321215499722802	0.0	0.3539124453240866	4.506499722227429	0.7258363294187842
40007.428118400545	0.08299	0.06804	0.05702	0.08094	0.07407	0.04196	0.04198	0.05703	0.06001	0.03397	0.047	0.06603	0.08596	0.06296	0.059	0.08104	4.904087907679269	1.0241482640637131e-10	1.0241482640637131e-10	1.0241482640637131e-10	1.0241482640637131e-10	4.800089122156198	0.9277577781985841	0.7993210244014471	1.0241482640637131e-10	0.420425166710738	4.420156713750456	0.37183515612537804
37124.52877424158	0.07602	0.04501	0.05999	0.09597	0.07102	0.03608	0.05097	0.06295	0.05601	0.043	0.04197	0.06803	0.08391	0.06399	0.06201	0.08307	5.013109937741378	1.0121633013493644e-10	1.0121633013493644e-10	1.0121633013493644e-10	1.0121633013493644e-10	5.5173333298772596	1.9456427703370802	1.0121633013493644e-10	1.0121633013493644e-10	0.43025593035592186	3.146021521510615	0.7412707982929082
39842.0564861731	0.08502	0.05798	0.046	0.08001	0.07403	0.03997	0.04299	0.06496	0.06	0.045	0.05099	0.07301	0.07496	0.04901	0.06102	0.09505	4.796153612771814	1.0043352926042374e-10	1.0043352926042374e-10	1.0043352926042374e-10	1.0043352926042374e-10	5.0049725072506375	0.6429593520932998	1.0043352926042374e-10	1.0043352926042374e-10	1.0043352926042374e-10	5.210408115203402	0.6881158051664265
34468.36293015182	0.09203	0.05602	0.04996	0.07901	0.05003	0.04298	0.04203	0.05993	0.061	0.04702	0.04297	0.04901	0.08495	0.059	0.071	0.11306	4.355337397907665	0.0	0.0	0.0	0.0	4.877495621508142	1.2808255236888972	1.00697069780161	0.0	0.7233274817231057	4.519092146980988	0.0
35562.074259815905	0.07899	0.067	0.06101	0.09201	0.05698	0.04197	0.04302	0.05898	0.06201	0.04804	0.04896	0.04997	0.09304	0.046	0.06003	0.09199	4.6291431744110225	1.003678082431701e-10	1.003678082431701e-10	1.003678082431701e-10	1.003678082431701e-10	4.974857650629618	1.8980445346314005	0.6119246222648448	1.003678082431701e-10	0.3310325992291142	4.285505878532169	1.003678082431701e-10
35284.967292656416	0.09195	0.0641	0.06499	0.09092	0.04904	0.03892	0.0351	0.05695	0.05799	0.04814	0.04596	0.04903	0.08805	0.05803	0.06991	0.09092	5.013589134545661	0.0	0.0	0.0	0.0	4.7405214397956135	2.32915618384811	0.8117073120474763	0.0	1.253622274332576	2.973703625568535	0.0
36543.00332881947	0.09505	0.06202	0.05101	0.099	0.05804	0.04506	0.02302	0.05298	0.06601	0.047	0.034	0.06497	0.08694	0.0539	0.057	0.104	4.6811024160949515	0.0	0.0	0.0	0.0	5.031245806064092	2.2488552639771875	0.6727439942442793	0.0	0.6766503630994665	3.300120987148308	0.0
39360.77808120581	0.09399	0.06498	0.04801	0.08398	0.06303	0.04302	0.03214	0.05304	0.06699	0.03614	0.04811	0.06387	0.09301	0.05197	0.07073	0.08699	4.809549383450033	1.0068618027603079e-10	1.0068618027603079e-10	1.0068618027603079e-10	1.0068618027603079e-10	5.89586174071101	1.5189952068187706	0.4952211080117156	1.0068618027603079e-10	0.97497325159162	2.788298373341372	0.47746920448619906
36514.91591430262	0.09207	0.05802	0.06101	0.09	0.05501	0.04901	0.04101	0.05795	0.06897	0.03694	0.02801	0.06105	0.08997	0.05602	0.06699	0.08797	4.243006671090549	0.0	0.0	0.0	0.0	3.8095866319759546	2.474836556731839	0.3988296060440115	0.0	0.48823652462093003	4.919875323164021	0.5162327369376389
36493.502580405715	0.08095	0.06303	0.06699	0.07994	0.05029	0.04394	0.04198	0.05503	0.06102	0.04	0.04103	0.05798	0.08573	0.06309	0.07005	0.09895	4.746721639351638	0.0	0.0	0.0	0.0	5.3379885386517785	2.205652103447848	0.39279817751615625	0.0	0.0	3.9751378263115478	0.0
37031.94696836655	0.08202	0.06302	0.054	0.084	0.06496	0.04299	0.04798	0.06631	0.06197	0.039	0.03001	0.06198	0.09704	0.06206	0.05603	0.08663	4.5372302317894535	0.0	0.0	0.0	0.0	5.691066941397937	2.21452355480961	0.4592468554574957	0.0	0.0	3.497427522814739	0.0
37213.84240785106	0.07908	0.05409	0.055	0.08083	0.06199	0.04299	0.04101	0.05625	0.07297	0.04702	0.05699	0.07897	0.07393	0.05408	0.052	0.0928	4.4624021699120595	1.0706814423972458e-10	1.0706814423972458e-10	1.0706814423972458e-10	1.0706814423972458e-10	3.6532047823062035	3.9180946586408054	1.2072576765147573	0.25807075797714785	0.4937454547386095	2.6836389823540556	1.0706814423972458e-10
34981.04491462142	0.08303	0.05796	0.05799	0.084	0.06199	0.03229	0.04195	0.05889	0.05798	0.03501	0.05402	0.0531	0.09899	0.06173	0.05708	0.10399	5.413826488362255	9.999808865057857e-11	9.999808865057857e-11	9.999808865057857e-11	9.999808865057857e-11	1.9633309924638684	1.131817410659682	1.2290359686785093	0.3157990224036037	9.999808865057857e-11	5.564941352479686	1.4475924281840407
35097.728116087084	0.08001	0.05103	0.06197	0.09202	0.05804	0.03099	0.03602	0.06706	0.06698	0.03201	0.045	0.06101	0.08094	0.062	0.06101	0.11391	4.921029059874431	1.0021322947062109e-10	1.0021322947062109e-10	1.0021322947062109e-10	1.0021322947062109e-10	3.7871750450293815	1.7957756584015163	0.979862399161531	1.0021322947062109e-10	1.0021322947062109e-10	4.726392750154754	0.8558851707173076
35351.09679071212	0.083	0.05899	0.05899	0.09906	0.06294	0.04996	0.03599	0.05906	0.04599	0.05093	0.04802	0.05808	0.09501	0.05601	0.05302	0.08495	4.731035952848023	0.0	0.0	0.0	0.0	5.742939307392899	2.30254474542384	0.4034769007624826	0.0	0.0	3.115292965117089	0.0
35438.20589664646	0.08302	0.06301	0.05601	0.09493	0.04998	0.046	0.03301	0.07192	0.06101	0.04699	0.049	0.06008	0.086	0.05503	0.06096	0.08305	4.250533771272198	1.0047827862778181e-10	1.0047827862778181e-10	1.0047827862778181e-10	1.0047827862778181e-10	4.794961390313543	2.085009049382288	0.4734209800008398	1.0047827862778181e-10	1.0047827862778181e-10	4.587905719797776	1.0047827862778181e-10
35982.37228665508	0.08797	0.05696	0.06799	0.07909	0.06701	0.04099	0.04992	0.04803	0.05797	0.04701	0.04698	0.05101	0.09393	0.05807	0.06319	0.08388	4.544086449582801	1.0229675899476756e-10	1.0229675899476756e-10	1.0229675899476756e-10	1.0229675899476756e-10	4.327125451422895	1.6108029996257176	1.0700230662040993	1.0229675899476756e-10	1.0229675899476756e-10	5.428955587950655	1.0229675899476756e-10
35602.514950528355	0.084	0.05196	0.05804	0.09494	0.05402	0.03698	0.03301	0.05604	0.06885	0.04001	0.03409	0.06902	0.10799	0.05704	0.05899	0.09502	4.342615772135717	0.0	0.0	0.0	0.0	4.692693202027841	2.344890011264386	1.1817393662548112	0.0	0.4402014859671424	3.613380926055712	0.41571530930253764
36727.009330066605	0.09397	0.05794	0.062	0.08105	0.05984	0.04103	0.04617	0.04496	0.062	0.03701	0.04194	0.05597	0.08007	0.05804	0.06901	0.109	4.501220402507883	9.996581331904427e-11	9.996581331904427e-11	9.996581331904427e-11	9.996581331904427e-11	4.928306408342625	2.0655538802648987	1.0275648821573984	9.996581331904427e-11	9.996581331904427e-11	4.084499409922945	0.35297533407591225
36843.98022657567	0.08004	0.06598	0.05901	0.08408	0.06492	0.04899	0.04396	0.05096	0.04795	0.04205	0.05397	0.05101	0.08401	0.06199	0.06203	0.09905	4.4087619158938045	0.0	0.0	0.0	0.0	5.603430302776107	1.9078571050554645	0.7120672061393771	0.0	0.3450235107687539	3.5696370419480083	0.0
35945.01231874224	0.06303	0.04901	0.05601	0.08795	0.04698	0.04903	0.04806	0.06794	0.05901	0.03099	0.04395	0.07604	0.08702	0.06599	0.06501	0.10398	5.733322514467684	0.0	0.0	0.0	0.0	3.654868051142591	3.514091325652098	0.0	0.0	0.4203221818434341	2.949930430773501	0.7758275271780727
36564.09743719871	0.08695	0.06203	0.06801	0.08398	0.05413	0.03998	0.03201	0.043	0.05996	0.03707	0.05598	0.05794	0.08195	0.06501	0.068	0.104	5.14731458138185	1.0341060299613981e-10	1.0341060299613981e-10	1.0341060299613981e-10	1.0341060299613981e-10	5.6555817416550775	2.6985333656968575	0.4519397941234333	1.0341060299613981e-10	0.516217432811987	2.5330842009035166	1.0341060299613981e-10
35566.523809771395	0.09196	0.05501	0.07097	0.09012	0.05606	0.02799	0.028	0.06299	0.06402	0.03606	0.05002	0.06593	0.09695	0.05805	0.057	0.08887	4.344949659950346	9.999919627226864e-11	9.999919627226864e-11	9.999919627226864e-11	9.999919627226864e-11	4.987883027903879	3.8002725816141414	1.2211424229755925	9.999919627226864e-11	9.999919627226864e-11	2.857226647521868	9.999919627226864e-11
36405.79168216452	0.09403	0.06202	0.071	0.08794	0.05702	0.04102	0.03902	0.051	0.05802	0.04799	0.04401	0.05599	0.08299	0.05596	0.06698	0.08501	4.0708407705806	0.0	0.0	0.0	0.0	3.0019495858422522	2.4750478481404845	1.8739792588533177	0.0	0.0	5.321303631047179	0.0
34529.31282334203	0.10396	0.06298	0.068	0.08202	0.06101	0.05096	0.03603	0.05904	0.065	0.06095	0.02101	0.04705	0.08602	0.04804	0.05699	0.09094	4.324800693560112	0.0	0.0	0.0	0.0	5.5985233426143965	1.9739803912879705	0.8728935805771201	0.0	0.0	3.5467757595255534	0.0
35828.18851460332	0.06899	0.06397	0.05301	0.09507	0.05902	0.045	0.04599	0.06298	0.068	0.03798	0.04702	0.06401	0.096	0.05999	0.05101	0.08196	4.417093279879605	1.0011509469952022e-10	1.0011509469952022e-10	1.0011509469952022e-10	1.0011509469952022e-10	5.830324184574145	1.2290565291318092	1.0011509469952022e-10	1.0011509469952022e-10	1.0011509469952022e-10	4.700472197881797	1.0011509469952022e-10
40091.461049222	0.08709	0.06294	0.05999	0.07902	0.06406	0.03798	0.044	0.05094	0.05401	0.042	0.04899	0.06701	0.08988	0.05106	0.07403	0.087	4.584251241792083	0.0	0.0	0.0	0.0	4.906284446174567	2.688341341076351	0.0	0.0	0.48792456545868096	4.056166806541932	0.4051094025232079
36675.372923355426	0.07802	0.05397	0.05912	0.08597	0.05496	0.041	0.051	0.05802	0.06199	0.04104	0.04101	0.06298	0.07001	0.06803	0.07189	0.10099	4.502162788391376	0.0	0.0	0.0	0.0	4.718254725490605	3.153201126815957	0.48325691535203164	0.0	0.5796865390295335	2.889601251213569	0.4893090053748146
36319.06527137494	0.07309	0.05306	0.07403	0.10094	0.05897	0.03606	0.03601	0.05398	0.06099	0.04797	0.05401	0.06203	0.07797	0.0469	0.06599	0.098	4.9098459413797135	9.999521860244696e-11	9.999521860244696e-11	9.999521860244696e-11	9.999521860244696e-11	3.503328141600191	2.376352060092691	0.4022155312171175	9.999521860244696e-11	9.999521860244696e-11	6.129499162370069	9.999521860244696e-11
35748.761049511435	0.09008	0.05702	0.06403	0.06698	0.05	0.047	0.05	0.06497	0.05401	0.04499	0.03501	0.06001	0.08089	0.07094	0.07	0.09407	4.549293095793485	9.9999902767156e-11	9.9999902767156e-11	9.9999902767156e-11	9.9999902767156e-11	4.2980617473979095	3.2797890402089402	9.9999902767156e-11	9.9999902767156e-11	9.9999902767156e-11	3.1952979896550326	1.101182935098364
40435.30455096476	0.07501	0.06395	0.05495	0.07507	0.06902	0.033	0.041	0.06795	0.05901	0.036	0.04001	0.06499	0.094	0.05103	0.07304	0.10197	4.732049355227962	1.0162070880203489e-10	1.0162070880203489e-10	1.0162070880203489e-10	1.0162070880203489e-10	5.592133079838407	3.228974107310675	0.5321245738216667	1.0162070880203489e-10	1.0162070880203489e-10	2.8759545912357596	1.0162070880203489e-10
34629.2276799492	0.103	0.055	0.06297	0.08802	0.05799	0.04301	0.04496	0.06301	0.048	0.04601	0.04001	0.05398	0.08703	0.04801	0.06305	0.09595	4.887064727732123	0.0	0.0	0.0	0.0	4.663996172867063	1.8795998239208378	0.0	0.0	0.0	4.656966428402905	0.7973837041911193
37979.449104163374	0.07699	0.04799	0.04404	0.07802	0.06405	0.04901	0.04598	0.05702	0.05699	0.04702	0.03199	0.06598	0.09101	0.06398	0.07499	0.10494	4.9185352462833904	0.0	0.0	0.0	0.0	4.91950949527831	1.1636005364587072	0.5548806171625309	0.0	0.0	4.76320314981224	0.0
37399.040356487305	0.07903	0.06401	0.06603	0.07	0.06596	0.047	0.04001	0.05203	0.05201	0.04992	0.042	0.06104	0.10699	0.05307	0.05695	0.09395	4.4616657332137475	0.0	0.0	0.0	0.0	1.7935732756854161	3.335923415445188	2.343948589284229	0.0	0.5263908399597728	3.668784034156772	0.4714165552053087
36043.22943133941	0.07697	0.05803	0.05299	0.08995	0.04804	0.05096	0.04597	0.05206	0.05996	0.04402	0.046	0.06898	0.08702	0.05703	0.06303	0.09899	4.752187280593324	0.0	0.0	0.0	0.0	5.532493750057466	1.1552355445489912	0.37682849715420097	0.0	1.1531265201706513	3.5524875331272665	0.0
36941.94014549596	0.08297	0.05802	0.06401	0.084	0.06497	0.04303	0.04802	0.04999	0.06499	0.04896	0.04199	0.06506	0.08697	0.06598	0.05699	0.07405	5.113886260715994	1.0199801357301053e-10	1.0199801357301053e-10	1.0199801357301053e-10	1.0199801357301053e-10	5.54177799902988	1.5900677441015207	1.0199801357301053e-10	1.0199801357301053e-10	0.4147330421282512	3.8283781363402443	1.0199801357301053e-10
36960.886597579185	0.08301	0.05403	0.06201	0.08799	0.05197	0.03699	0.04098	0.05099	0.06096	0.04599	0.049	0.07104	0.08097	0.06305	0.06801	0.09301	3.921081221882772	0.0	0.0	0.0	0.0	3.0806240444611115	2.9698316513236827	0.5418953883301493	0.0	0.0	5.262673734696043	0.9971137905573462
35800.15806104866	0.10003	0.056	0.05401	0.08304	0.04895	0.04301	0.04598	0.04909	0.06697	0.03403	0.04599	0.061	0.09498	0.05997	0.07002	0.08693	4.661992416320539	0.0	0.0	0.0	0.0	5.265943825052617	2.0450291754090464	0.6353799095684096	0.0	0.863583226885059	3.7265840471905607	0.0
35678.613598315926	0.083	0.06302	0.074	0.08498	0.05901	0.03899	0.03697	0.06503	0.05497	0.04001	0.03502	0.05602	0.10895	0.059	0.05718	0.08385	4.949168302581203	0.0	0.0	0.0	0.0	4.099734044413142	2.6167247843521158	1.3865346757880561	0.0	1.1243651091100393	2.9077151571875857	0.0
33716.11148336074	0.098	0.06099	0.05798	0.09406	0.05507	0.04001	0.04601	0.05799	0.05499	0.03599	0.04599	0.04601	0.08996	0.06595	0.06001	0.09099	4.633483525554309	1.0461024864122352e-10	1.0461024864122352e-10	1.0461024864122352e-10	1.0461024864122352e-10	5.094928404139117	2.246516345111975	0.9884947716172616	1.0461024864122352e-10	1.0461024864122352e-10	3.9079821663590844	1.0461024864122352e-10
37940.7847610618	0.06902	0.05601	0.046	0.09197	0.05804	0.04396	0.05599	0.05099	0.06196	0.04602	0.046	0.07804	0.09893	0.05197	0.06101	0.08409	4.364807560376432	0.0	0.0	0.0	0.0	4.371761799213706	3.471686543958285	0.598419846124679	0.0	0.0	3.7411679404645994	0.0
35324.251223784675	0.09386	0.05203	0.07301	0.09904	0.04802	0.04104	0.03801	0.06195	0.06301	0.03902	0.034	0.06798	0.07407	0.04796	0.06497	0.10203	3.976019703725754	0.0	0.0	0.0	0.0	5.891732584980169	1.509743168561704	0.4035865155587862	0.0	0.45934712520239923	4.515519161541522	0.3985113951060345
31854.368592518334	0.08299	0.04703	0.06198	0.09593	0.05694	0.03805	0.04707	0.05305	0.06498	0.04198	0.04599	0.05302	0.10407	0.05603	0.04999	0.1009	4.448287042690205	0.0	0.0	0.0	0.0	5.157609638690662	2.2331399635440845	0.6331072467623358	0.0	0.386649739353651	3.952895602243784	0.31500048646890383
35283.15686595384	0.09903	0.06897	0.05202	0.09002	0.04897	0.03705	0.03901	0.03802	0.06301	0.05801	0.04399	0.05399	0.085	0.06201	0.06102	0.09988	5.08700792176976	0.0	0.0	0.0	0.0	3.5829146116666806	3.6098073670252693	1.0854591719384772	0.0	0.0	3.0870481675278905	0.0
34518.791332411194	0.08802	0.05099	0.06498	0.08596	0.06195	0.03202	0.04201	0.06099	0.061	0.05097	0.04601	0.05803	0.07604	0.07298	0.05705	0.091	5.40869875391552	1.0496386434154264e-10	1.0496386434154264e-10	1.0496386434154264e-10	1.0496386434154264e-10	5.0380738575408985	2.5884573919098024	0.49843160448957463	1.0496386434154264e-10	1.0496386434154264e-10	3.0038798728416904	1.0496386434154264e-10
35248.452073390064	0.0939	0.072	0.05003	0.08704	0.046	0.03806	0.03698	0.06297	0.057	0.04697	0.04902	0.06001	0.09805	0.06197	0.05402	0.08598	4.468935750923559	0.0	0.0	0.0	0.0	3.4342675984780273	2.310035884144053	0.44426266239765083	0.0	0.0	5.15336379709894	0.4126796611391196
36064.7374826842	0.085	0.04798	0.06997	0.09192	0.058	0.04503	0.05799	0.05006	0.056	0.05198	0.03702	0.05702	0.083	0.057	0.07603	0.076	4.7181344098084	1.0203373413747974e-10	1.0203373413747974e-10	1.0203373413747974e-10	1.0203373413747974e-10	4.17005499078325	1.161647458739582	0.3956724837080633	1.0203373413747974e-10	1.0203373413747974e-10	5.468604613812678	0.9580157239965257
38574.862081987216	0.09099	0.07096	0.059	0.06705	0.059	0.03297	0.04002	0.05895	0.07699	0.04002	0.05301	0.06198	0.07501	0.06299	0.065	0.08606	5.657295641647856	0.0	0.0	0.0	0.0	4.062906034794241	2.4971428419110167	0.0	0.0	0.0	4.591425388537899	0.0
37067.38374992164	0.09292	0.06302	0.05799	0.07598	0.06001	0.03902	0.02701	0.06699	0.07401	0.05305	0.033	0.06993	0.07799	0.06501	0.05201	0.09206	4.1372187747229345	1.008200832278388e-10	1.008200832278388e-10	1.008200832278388e-10	1.008200832278388e-10	4.289441885453933	2.06958631270551	0.37751104018895776	1.008200832278388e-10	1.008200832278388e-10	4.567781704258805	0.38970228296202275
37605.81565094241	0.08697	0.06004	0.07802	0.08602	0.05698	0.02701	0.02998	0.059	0.068	0.04697	0.05096	0.06502	0.07304	0.05696	0.06803	0.087	4.292903379317165	1.0575916973121149e-10	1.0575916973121149e-10	1.0575916973121149e-10	1.0575916973121149e-10	4.509328911771064	0.9911184035544514	1.023367794988551	1.0575916973121149e-10	1.0575916973121149e-10	5.528157120218421	0.5701511052138032
35729.4058742826	0.08598	0.04799	0.06299	0.08001	0.06601	0.04402	0.04197	0.06803	0.05502	0.04601	0.037	0.06296	0.09598	0.06093	0.06006	0.08504	4.576512277796439	0.0	0.0	0.0	0.0	4.0762762845319385	2.5334486017434434	0.5173274701441979	0.0	0.6167524289962675	3.92671812231211	0.5555123908626222
37947.71550676908	0.09298	0.05401	0.05198	0.09202	0.05601	0.03898	0.05205	0.06398	0.04902	0.03601	0.04003	0.06697	0.09401	0.05101	0.07601	0.08493	4.575850267658707	0.0	0.0	0.0	0.0	6.131792808184114	2.4570947066830704	1.0124423530238953	0.0	0.0	2.3434274079626087	0.5113219361952664
37359.297784887145	0.08015	0.06502	0.05998	0.08709	0.05806	0.046	0.04898	0.05697	0.06304	0.03602	0.03997	0.06296	0.09186	0.046	0.06202	0.09588	4.113678405260876	0.0	0.0	0.0	0.0	5.401624658297058	1.743231818844114	1.1612966505728113	0.2401394909662332	0.0	3.986078431555813	0.0
35305.70835855931	0.10204	0.05501	0.06616	0.0871	0.04705	0.04202	0.03698	0.06994	0.06299	0.03597	0.043	0.06302	0.07998	0.05695	0.06785	0.08394	3.945512104431078	0.0	0.0	0.0	0.0	4.230463881549922	3.426327902845468	0.7354271073970737	0.0	0.3878325560654967	4.029899144411278	0.3867949427838896
35216.46838421505	0.07908	0.05496	0.06801	0.08222	0.05098	0.03904	0.04739	0.06089	0.06097	0.04601	0.046	0.07001	0.09394	0.05997	0.05657	0.08396	4.418068715679562	9.535945432638349e-11	9.535945432638349e-11	9.535945432638349e-11	9.535945432638349e-11	4.5621236504031275	2.332008724248223	9.535945432638349e-11	9.535945432638349e-11	9.535945432638349e-11	4.867773064246028	0.452819963723217
34255.518593357316	0.10308	0.06421	0.05802	0.09494	0.05708	0.04997	0.039	0.05703	0.05398	0.04099	0.043	0.04603	0.08391	0.04383	0.05899	0.10594	4.414938106599182	1.0076572554044685e-10	1.0076572554044685e-10	1.0076572554044685e-10	1.0076572554044685e-10	7.2118954979582455	1.2266915916659547	0.4161241802656153	1.0076572554044685e-10	0.4900424422895518	3.4331632965241243	1.0076572554044685e-10
34775.56842880595	0.08105	0.04801	0.06999	0.08315	0.05902	0.03198	0.051	0.05201	0.06802	0.042	0.033	0.067	0.08898	0.07	0.05501	0.09978	4.687487690458087	1.1096161403993844e-10	1.1096161403993844e-10	1.1096161403993844e-10	1.1096161403993844e-10	5.392970373638581	2.080373853582678	0.3989910297923642	1.1096161403993844e-10	1.1096161403993844e-10	3.772831735370376	0.40949776787913383
37197.94563325692	0.08802	0.064	0.05902	0.0671	0.04897	0.04604	0.042	0.06201	0.06404	0.04396	0.04099	0.069	0.07999	0.07396	0.06498	0.08592	4.743661133137053	1.0407161616701725e-10	1.0407161616701725e-10	1.0407161616701725e-10	1.0407161616701725e-10	3.1931736006763485	2.28498754681378	0.9164384629874276	0.359640822067732	1.0407161616701725e-10	4.161738421686659	0.4653359569472744
33888.380611265275	0.07404	0.05201	0.06002	0.11013	0.05702	0.04314	0.04896	0.0649	0.06201	0.0399	0.03804	0.05498	0.07796	0.06998	0.05897	0.08794	4.5745379084664375	0.0	0.0	0.0	0.0	3.8477755660916313	1.5357112346460362	0.0	0.0	0.5109314689499325	5.858924816980611	0.0
37660.75928205987	0.08207	0.07	0.05515	0.08807	0.055	0.03505	0.03599	0.04491	0.06799	0.04001	0.04104	0.05898	0.09406	0.0569	0.0658	0.10898	4.663797426104755	0.0	0.0	0.0	0.0	5.995834421520679	1.2289621912317592	0.0	0.0	0.0	4.673578675591969	0.0
39780.010175380485	0.07404	0.05405	0.06249	0.10494	0.06108	0.03597	0.03339	0.06796	0.06304	0.02901	0.031	0.05999	0.08793	0.05499	0.09012	0.09	4.557187561900757	0.0	0.0	0.0	0.0	4.208182719141803	2.021776312770478	0.584820857677777	0.0	0.49734897298333525	5.255997735671015	0.4696446157482982
37307.59088026317	0.07803	0.05804	0.05898	0.08897	0.05601	0.03798	0.04994	0.05802	0.041	0.03803	0.04799	0.07097	0.09102	0.07198	0.06304	0.09	4.629494064463965	0.0	0.0	0.0	0.0	5.732857741289401	4.008734133079667	0.0	0.0	0.0	2.028686418078555	0.4027299034837639
35867.41641981886	0.08403	0.05471	0.07213	0.08931	0.07063	0.03801	0.038	0.06596	0.063	0.045	0.04298	0.05502	0.07439	0.053	0.05788	0.09595	4.795775641662868	0.0	0.0	0.0	0.0	5.670519331582575	1.397972083110625	0.5493036898699883	0.0	0.6303528549560972	3.316698552905869	0.5362000371499083
38846.61150969697	0.09201	0.06203	0.05901	0.08597	0.06659	0.04295	0.03597	0.06105	0.06302	0.03801	0.041	0.06502	0.08736	0.058	0.06602	0.07599	4.669422701415358	0.0	0.0	0.0	0.0	5.418887763626147	2.449130539089437	0.5478519893666377	0.0	0.0	2.895249217664765	0.6061711938015328
35952.526686063866	0.08307	0.06674	0.06601	0.09227	0.04999	0.041	0.03801	0.06803	0.053	0.03501	0.04601	0.071	0.10194	0.05302	0.05097	0.08393	4.211292779991885	0.0	0.0	0.0	0.0	5.366738327957067	4.020742253997309	0.0	0.0	0.0	2.5600208187388835	0.6431428515704563
37735.96779067619	0.08607	0.06498	0.05799	0.094	0.06002	0.04299	0.03001	0.06201	0.05307	0.03201	0.05203	0.06492	0.08497	0.051	0.06196	0.10197	4.62708627642507	0.0	0.0	0.0	0.0	6.069744358937221	1.8743490545902854	0.5619494074348754	0.0	0.0	3.6455669549837144	0.0
32468.792082817043	0.082	0.05096	0.07063	0.07801	0.04499	0.05	0.05498	0.06501	0.05597	0.04299	0.04001	0.05804	0.08301	0.06608	0.05938	0.09794	5.033485512781512	0.0	0.0	0.0	0.0	3.9438559062387863	2.447261368415508	1.3085749012994192	0.0	0.0	3.8565815037381657	0.0
34958.942290183266	0.11309	0.05102	0.05201	0.08896	0.059	0.0389	0.04501	0.05201	0.065	0.04214	0.043	0.05799	0.08489	0.07094	0.06299	0.07305	4.118158987969612	9.983464880403288e-11	9.983464880403288e-11	9.983464880403288e-11	9.983464880403288e-11	4.489129503482713	3.213360251919774	9.983464880403288e-11	9.983464880403288e-11	0.5807034771389219	4.499349160895836	9.983464880403288e-11
38518.87646151646	0.08499	0.05503	0.05997	0.08395	0.06107	0.03401	0.04301	0.06955	0.04999	0.04799	0.02903	0.08303	0.07007	0.07598	0.05798	0.09435	5.065062378864277	0.0	0.0	0.0	0.0	4.435942722003783	2.4833444358097907	0.0	0.0	0.700992779045892	3.158820004517863	0.5025609097867422
36153.475431416766	0.08099	0.048	0.06601	0.10207	0.05699	0.04103	0.03899	0.05103	0.07002	0.04498	0.033	0.06703	0.09198	0.05194	0.06703	0.08891	4.649335871023727	0.0	0.0	0.0	0.0	4.717628246076542	1.953994904230086	0.47292855451571364	0.0	0.0	5.185885393999655	0.0
38787.594598276206	0.08894	0.05198	0.05501	0.08699	0.06659	0.0339	0.038	0.07598	0.06503	0.03413	0.046	0.08001	0.07642	0.04802	0.05995	0.09305	4.3575155822471245	1.0018369976477433e-10	1.0018369976477433e-10	1.0018369976477433e-10	1.0018369976477433e-10	6.243007502279181	2.734477810112821	1.0018369976477433e-10	1.0018369976477433e-10	1.5190092946023306	2.804490832132119	1.0018369976477433e-10
38582.105531114394	0.09565	0.05116	0.05403	0.09031	0.07393	0.04098	0.03102	0.055	0.04901	0.05202	0.05	0.06596	0.09303	0.05192	0.06494	0.08104	4.33071629872277	0.0	0.0	0.0	0.0	5.505758512557582	4.027069789272807	0.0	0.0	0.32727018178225964	2.0825678133785472	0.3560629042630305
35573.52837684365	0.09399	0.06288	0.05999	0.07912	0.06095	0.04498	0.04799	0.04705	0.05498	0.03602	0.05085	0.05711	0.08302	0.05209	0.05399	0.11499	5.04456296160798	0.0	0.0	0.0	0.0	5.54288463037667	1.6002322924289984	1.2568245068385027	0.0	0.0	3.325113970439199	0.0
36371.64128957335	0.08598	0.05304	0.04802	0.08207	0.06794	0.04171	0.02902	0.0603	0.05896	0.04797	0.05399	0.06009	0.07899	0.07795	0.05798	0.09599	4.453625578348396	0.0	0.0	0.0	0.0	3.3441566025718266	3.7183686116727737	0.36528981375859426	0.0	0.7204896010527735	3.363313296477579	0.36420335754885946
36990.959075808285	0.07898	0.06195	0.07079	0.09934	0.05578	0.03603	0.03402	0.06315	0.05402	0.02497	0.037	0.06199	0.09291	0.068	0.06501	0.09606	4.579086833044134	0.0	0.0	0.0	0.0	3.8761260352039115	2.279393338247179	0.9580213520407848	0.0	0.49762862989311324	3.97497921459483	1.0156040861495865
36492.92239646158	0.08493	0.05591	0.0571	0.09612	0.06091	0.0391	0.04699	0.04898	0.05803	0.03894	0.046	0.06004	0.07686	0.06796	0.06391	0.09822	4.981918322940802	0.0	0.0	0.0	0.0	4.352901246825492	2.463080769245481	0.801904690314328	0.0	1.3657046494587055	3.181113485326347	0.0
36387.55502809583	0.09002	0.067	0.05896	0.10508	0.054	0.03398	0.038	0.07187	0.05397	0.05198	0.04899	0.06209	0.07601	0.05399	0.058	0.07606	4.553455816810073	1.101821709680683e-10	1.101821709680683e-10	1.101821709680683e-10	1.101821709680683e-10	6.550430928629941	0.9979133805622072	1.2208004752678963	1.101821709680683e-10	0.43138340222886423	2.949606422111692	1.101821709680683e-10
35674.35584492232	0.08801	0.05199	0.06702	0.07908	0.054	0.03501	0.04795	0.07295	0.05995	0.03391	0.04901	0.06812	0.08	0.06495	0.06202	0.08603	4.122721476837274	0.0	0.0	0.0	0.0	4.986569824221057	2.888765420304268	0.42210186939987787	0.0	0.0	4.165723347754842	0.4161765814357495
38338.87055507174	0.08996	0.04999	0.05205	0.08499	0.05801	0.04004	0.047	0.06198	0.06097	0.04394	0.04397	0.07808	0.078	0.05897	0.069	0.08305	4.62435110062868	9.840764702225393e-11	9.840764702225393e-11	9.840764702225393e-11	9.840764702225393e-11	4.676375351186862	3.41950315487825	9.840764702225393e-11	9.840764702225393e-11	0.45385485261438513	3.2393048745793216	0.42292753225954205
35492.28324310085	0.08701	0.05905	0.05697	0.08299	0.04697	0.03191	0.03409	0.06598	0.06889	0.03595	0.051	0.07116	0.09001	0.06092	0.05598	0.10112	4.764920467600084	9.999987581428e-11	9.999987581428e-11	9.999987581428e-11	9.999987581428e-11	4.195737747978001	3.5762235749884446	9.999987581428e-11	9.999987581428e-11	0.9247318512813503	3.8383242429963205	9.999987581428e-11
35970.017515139356	0.09285	0.06001	0.07408	0.09616	0.05284	0.04005	0.03597	0.0471	0.07997	0.03199	0.04498	0.06701	0.08298	0.05501	0.05693	0.08207	3.8834778756242128	1.0237997551539085e-10	1.0237997551539085e-10	1.0237997551539085e-10	1.0237997551539085e-10	4.837221945547433	1.8427114442177748	1.5585148783934513	1.0237997551539085e-10	0.7727814144028974	4.391818139327298	1.0237997551539085e-10
35790.798229221	0.08599	0.06195	0.067	0.08756	0.05809	0.04599	0.04903	0.06594	0.05398	0.043	0.04699	0.05803	0.07799	0.05701	0.05903	0.08242	4.526180683701958	0.0	0.0	0.0	0.0	6.178580844225953	1.2421975728321597	0.0	0.0	0.39376131973869083	3.8938245344826052	0.42202405126254866
37103.016384426366	0.07799	0.05899	0.05898	0.08005	0.05801	0.03292	0.04407	0.05201	0.05203	0.04098	0.05699	0.06398	0.103	0.06504	0.064	0.09096	4.924704964999595	0.0	0.0	0.0	0.0	4.447985777572835	3.6644571757335833	0.3580933615904969	0.0	0.43362472393553364	3.251691390596101	0.0
40137.492897059696	0.07904	0.07255	0.05404	0.08893	0.06595	0.04302	0.04597	0.054	0.05801	0.03799	0.04801	0.07198	0.08201	0.05344	0.058	0.08706	4.554704224094823	9.999995623664477e-11	9.999995623664477e-11	9.999995623664477e-11	9.999995623664477e-11	5.743536243661743	3.2617416824257965	9.999995623664477e-11	9.999995623664477e-11	9.999995623664477e-11	2.86780557269349	9.999995623664477e-11
38565.79216416307	0.08998	0.06398	0.06559	0.087	0.05899	0.03901	0.04499	0.06497	0.06199	0.03302	0.042	0.06302	0.07206	0.056	0.07043	0.08697	3.990035640859623	0.0	0.0	0.0	0.0	5.362955976968098	1.87534106761107	0.6422017644315304	0.0	0.0	4.746646067917962	0.32306202495556374
