## Supplementary material for "Generalized Maternal-Paternal Genotype Markov Model for Single-Cell Lineages": Code for simulations: combined-fit-stats-reconstructed-tree-unphased.csv

nll	pi_aa	pi_cc	pi_gg	pi_tt	pi_ac	pi_ag	pi_at	pi_cg	pi_ct	pi_gt	s_0	s_1	s_2	s_3	s_4	s_5
2744.9175681425527	0.08498682562500003	0.042849	0.0453647401	0.08322359522499999	0.12069135	0.12418381950000003	0.16820117925000003	0.08817786	0.11943279	0.12288884030000001	0.9837977093839527	9.999983457063799e-09	2.922454463035514	0.1923597157193787	2.9790457985581935	0.13789876050105138
2725.9066870653023	0.08824761422500002	0.0420045025	0.039593040399999994	0.08940399002499998	0.1217669435	0.1182199874	0.17764784065	0.08156190199999999	0.12256214949999998	0.11899202979999998	0.878973274886823	1.0000002214515143e-08	2.413312653751341	0.6561411088019846	2.9144461836097735	0.4498908235687139
2691.231858596452	0.075908515225	0.036109500625	0.043257760225000004	0.10658592562499998	0.10470947575	0.11460597455	0.17989751924999997	0.07904469925	0.12407682374999998	0.13580380574999998	1.1021711474194837	0.167464837623396	1.8171699324988078	0.729675478400751	3.410178052225686	0.42483612984907604
2749.5841180593247	0.08529320249999998	0.03919608039999999	0.043892345025	0.09027921622499999	0.11564011799999999	0.1223718705	0.17550160649999996	0.08295559979999999	0.11897212139999999	0.12589783964999998	1.1927705977096945	9.999999255804135e-09	1.9648186407666914	0.830216066494718	3.0445194413857086	0.6843249262191357
2639.429450565088	0.08266487522499998	0.0412130601	0.03960896040000001	0.09638230702500002	0.11673684029999998	0.1144424706	0.17852093865	0.08080610040000001	0.1260509391	0.12357350820000003	1.275279248395399	0.1854466693741929	1.9063844317200085	0.5269647051481092	3.3778501157130023	0.17165713807835078
2686.4968182194116	0.08846757922499997	0.03979825502499999	0.041626200625000005	0.089427912025	0.11867359064999997	0.12136835174999999	0.17789289914999998	0.08140393474999999	0.11931596454999999	0.12202531225	0.9716148684548231	1.00000030598805e-08	2.4872534427771473	0.9448696514209868	2.0960397101286774	0.9442560599616493
2691.4582721920196	0.07157497622499999	0.0432348849	0.04907332562500001	0.0918150601	0.11125710509999999	0.11853138175	0.16213156069999998	0.09212338650000002	0.1260097386	0.13424858050000002	1.1862616725706177	9.999994943058363e-09	1.7455227304155085	0.6134942841923567	3.595679899583334	0.5617026201617106
2741.640167079912	0.0829612809	0.03744224999999999	0.045383911225000004	0.09329053922500001	0.11146761	0.12272094210000001	0.1759488861	0.082444545	0.11820334499999999	0.13013669045	0.9114691728333042	0.13765683033350454	2.21644822583007	0.6165869759085075	3.011315931278663	0.6511913625110498
2623.5942012430623	0.08582849122499998	0.04180593622500001	0.043264	0.0867714849	0.11980217744999999	0.12187343999999999	0.1725974001	0.08505744	0.1204585101	0.12254111999999999	0.9063242101781093	0.5347559559888424	1.5116348981087284	0.7666629578031654	3.6113695439144733	0.5313563455283266
2753.34912864391	0.08878314122499996	0.0428531401	0.040608295225	0.08614812009999999	0.12336346929999997	0.12008883394999997	0.17491141429999996	0.0834312403	0.1215190102	0.1182933353	0.27427760985367755	0.28009310693068973	2.3262902596606687	0.6086062134755208	2.930845758609553	1.00346432297431
2784.219927462653	0.07977800249999999	0.0455950609	0.039804240100000006	0.0927263401	0.12062309699999998	0.112703199	0.172017699	0.08520274060000001	0.1300440406	0.12150558020000002	1.1842877250395731	0.281301933175088	1.8446803985402103	0.558961290671359	2.9310006541956946	0.6529909120854617
2705.1913919927897	0.08909926502500001	0.039203999999999996	0.041211030025000005	0.09030025	0.11820401999999999	0.12119195495000001	0.179395495	0.08038998	0.11899799999999998	0.122006005	1.207899172510883	0.29388913471528305	1.69187502353205	0.22174981671088606	3.304380001821299	0.8774046094537699
2710.970803034617	0.07895257022500002	0.0494929009	0.038412080099999996	0.090333308025	0.12502146590000002	0.11014050030000001	0.16890289335000003	0.0872037906	0.13372894170000002	0.11781154890000001	1.5100452469882037	0.17036894871225963	1.3402982281926952	0.43252611210630515	3.2454551809596985	0.800753044951744
2672.009678760269	0.087867780625	0.038830673025000005	0.041004225025	0.09243120062499999	0.11682405675	0.12004916075000001	0.18024122125	0.07980530445	0.11981929275	0.12312708475	0.7920216455361451	0.1541167792527687	2.3643949572925163	0.9280715051063749	2.318766192453588	0.9007915657593865
2786.4233205387322	0.0905769216	0.040979929225	0.03980025	0.088271381025	0.12184967520000001	0.12008304	0.1788334416	0.080771565	0.12028890135	0.11854489500000001	0.9264561435094097	0.2683427022054857	1.6234318701132637	0.9976888366434298	3.487839086154984	0.5435163055339893
2723.8798651714833	0.0876219201	0.044514670225000004	0.042438060024999995	0.08236899999999998	0.1249073397	0.12195908009999999	0.16990973999999998	0.08692792985	0.12110539	0.11824686999999999	0.8731132516044472	0.44646690122759664	2.140297967608349	0.20891142887396807	3.003708473707105	0.7687988572464571
2743.409831450299	0.07950990062499999	0.04184070249999999	0.044933400625	0.09090224999999999	0.11535597249999997	0.11954330124999998	0.17003092499999997	0.08671897249999999	0.12334364999999999	0.127820925	0.4333379541367725	0.13852905207598235	1.7649929343067943	1.1522687215191556	3.2434277832044787	1.0434011220828585
2734.2026055474794	0.07924788009999999	0.042830372025	0.04622500000000001	0.087933006225	0.1165198041	0.12104930000000001	0.16695513569999998	0.08899065	0.12273880185	0.12751005	1.0712808291426048	0.14730800580298345	1.7111591741766858	0.2005971284738458	4.221350529692069	0.2798324483608475
2766.7723741536906	0.07981472522499998	0.039998000024999994	0.0412008804	0.09891654009999998	0.11300317484999997	0.11468978939999998	0.17770758529999994	0.08118997019999999	0.12580085489999998	0.12767847959999998	1.0311412065269285	0.14486703312099666	1.9688638049532725	0.8202260118450044	2.91823556432889	0.6521875406966627
2765.1326077454196	0.08703385022500001	0.0407959204	0.044521	0.08526692002500001	0.11917425940000001	0.12449633	0.17229171015000003	0.08523555999999999	0.1179583398	0.12322611	0.548554052296594	0.39480762256888785	2.285140760249993	0.5764190346918072	3.6137387681577384	0.13277659024122862
2768.797327612103	0.08969725502500003	0.03786916	0.0434889316	0.088425943225	0.11656345400000002	0.12491337460000003	0.17811866135000004	0.081163768	0.115734458	0.1240249942	0.5617386577125544	0.39354920810905025	2.117973875063928	0.8076241359051647	3.682603955952571	0.13188938239312167
2670.97924844597	0.0939790336	0.037457731599999995	0.03553413502499999	0.09696684602499998	0.1186632448	0.11557618559999999	0.1909225024	0.07296651539999999	0.12053477659999999	0.11739902894999998	1.1347380551471937	0.33275175759825987	2.5183077659112145	0.5271368034901306	2.392750057822624	0.1636774324708847
2673.4720716607717	0.09240992009999999	0.037508068900000004	0.042869702499999995	0.0871961841	0.11774748659999999	0.125882259	0.1795304142	0.080198747	0.1143776286	0.122279589	0.5081683115174424	0.31702384364353664	1.7820902163085457	1.2460393660462303	3.85107074517119	0.32638522366644185
2742.6940588746743	0.0921486736	0.04059620522500001	0.038414040025	0.0893770816	0.12232557320000001	0.1189924844	0.1815045952	0.07898010515000001	0.12047191120000002	0.1171893304	0.9530965200350845	0.13987380869771313	2.3879084287320285	0.4217304230928287	3.0441624948676367	0.2842174292326772
2727.0773084907255	0.08091180249999999	0.0402604225	0.044116801600000005	0.09293961959999998	0.11414978499999999	0.11949175599999999	0.17343485399999997	0.084289052	0.12234031799999999	0.1280655888	0.7816225244471664	0.5977781579369543	2.5730553717663964	0.6351862013777873	2.6300864652958227	0.1388823901401104
2718.458108313625	0.08673908522499998	0.04607676902499999	0.0362864401	0.0902041156	0.12643823464999998	0.11220432469999998	0.17690927019999997	0.0817792619	0.1289389654	0.1144235332	0.9542025599632398	0.307203981095978	2.1430950754419373	0.42088041434509066	2.8105316966074634	0.6025244201451018
2719.979079574552	0.07755389522499999	0.0400840441	0.053118725624999995	0.08458208890000002	0.1115109637	0.12836766074999997	0.16198358510000002	0.09228679949999999	0.11645414860000002	0.1340580885	1.182932466426179	0.293388556964134	1.864112563683624	0.8170735078510591	2.7561733346642057	0.9853930130811457
2680.7871011253405	0.085547475225	0.036502013025	0.04226108062499999	0.09664948322499999	0.11176144335	0.12025520774999998	0.18185839845	0.07855226324999999	0.11879226735	0.12782036774999997	0.3424951870478101	0.479306377841416	2.3258824795260935	0.7346882896890886	2.9172795852734	0.6011577793752229
2705.230154678152	0.08151024999999999	0.03388176490000001	0.04182025	0.1062303649	0.10510396999999999	0.1167695	0.18610602999999998	0.07528463	0.11998787020000001	0.13330537	1.2104337915154986	0.15487794749716344	2.051723083619584	0.7240264238822597	2.576978923226099	0.8187312399126302
2747.187617591943	0.08613638010000002	0.0449100864	0.03980823040000001	0.08706630489999996	0.1243928016	0.11711424960000003	0.17320018859999997	0.08456455680000001	0.12506246879999997	0.1177447328	0.5532305715333233	0.29389433687801586	2.3889845092757307	0.6107608221888985	3.0355785122301238	0.4391249997984573
2705.158936845743	0.08322648010000001	0.0424236409	0.0432764809	0.0885122001	0.1188405706	0.12002914940000001	0.1716573198	0.08569587819999999	0.12255626939999999	0.12378201059999999	0.9341453352524923	1.0000015319257795e-08	2.266315282553611	0.431028710998321	2.7201140563146917	1.0474188557670296
2705.9822414438895	0.08966730802499998	0.0418161601	0.04645102562499998	0.07870269160000001	0.12246701609999999	0.12907576724999997	0.16801260059999998	0.08814541449999999	0.11473524920000001	0.12092676699999999	1.0784295432822941	0.14600940978638852	1.9084658737210238	0.8554551655738726	3.455402162753299	0.46784085595060654
2720.9492313143705	0.09114361	0.033496320399999994	0.0392238025	0.10050802090000002	0.110507476	0.11958259	0.19142271400000002	0.072494222	0.11604566120000001	0.12557558300000002	1.0923255159384655	0.14401609315171227	1.9803398553006217	1.6679134352377407	2.3777557253934405	0.6859908022261939
2803.6776244762864	0.08727297640000001	0.03725286010000001	0.043272320399999994	0.09214260249999999	0.11403802840000002	0.1229065368	0.179349482	0.0802998804	0.117176371	0.126288942	1.1127233114898547	0.38697711431187015	1.6818492789915147	0.3949115741323039	3.252172308511706	0.8798657314220979
2797.5954286137	0.08009749022500001	0.0457617664	0.04283865062500001	0.08766928809999998	0.1210851376	0.11715405925000001	0.16759582269999998	0.088552184	0.1266791456	0.12256645549999999	0.6654761930495541	0.1373214273606781	2.309780186647679	0.3635838174058456	3.056815004880408	0.7897152263372014
2740.708293955459	0.06554624040000001	0.041418355225	0.0447364801	0.10821139202499999	0.10420782060000001	0.10830158040000001	0.16843811820000001	0.0860909153	0.13389455365	0.1391545441	0.4865200174645931	0.15522012915085348	2.01445432733557	0.7860140137387749	3.1661738739887872	0.7299598087012313
2687.552475581056	0.08525232040000001	0.034821426025	0.047295375625000004	0.0923795236	0.1089698558	0.12699670100000002	0.1774888024	0.08116384474999999	0.1134334474	0.132198703	0.539034347702988	0.3085648211180266	1.8779523880116122	1.2051930049589616	3.633620859412953	0.44453561427509225
2698.4635949797484	0.095187675625	0.031002405625000003	0.04452522010000001	0.0926532721	0.10864707875	0.1302037205	0.1878238495	0.07430717150000002	0.1071909385	0.1284586678	0.835082433684033	0.41880622563287223	2.420677451831205	0.977842337050148	2.3759916590087733	0.5662068128778348
2578.5730866610184	0.09212742562500002	0.039016125625	0.04558652009999999	0.08147599360000002	0.11990755125000002	0.1296112455	0.17327635200000005	0.0843471255	0.11276307200000002	0.1218885888	2.354705307970807	1.0000011935660023e-08	2.219920554041786	0.3035863804661317	1.8174383165655272	0.8404950020706519
2629.2842926552626	0.100156425625	0.046218550225	0.03535152040000001	0.07869147039999999	0.13607475575	0.11900725900000002	0.177555134	0.08084295940000001	0.1206151844	0.1054867408	0.8168980960034099	0.18626867664937388	2.1281223667630376	0.824576463443183	3.1318233596036342	0.42097955201906995
2553.5890937020163	0.08209657562500002	0.044085301225000005	0.0428572804	0.08790632010000002	0.12032044325000002	0.11863281100000002	0.16990359450000003	0.08693390860000001	0.12450504570000002	0.12275871960000002	1.531374005437324	1.0000011228173069e-08	2.7880005912999946	0.9074898822619104	1.9023444969363106	0.2143224273231053
2635.9377928269814	0.08528736159999999	0.0382124304	0.0481846401	0.08583142090000001	0.11417595839999999	0.12821140079999999	0.17111791759999997	0.0858196296	0.11453955119999999	0.12861968940000001	0.7437960666546657	1.0000019570869177e-08	2.362096664509766	0.24742386540617428	3.718287856605451	0.495681967812803
2601.163168878917	0.0734572609	0.041824340099999996	0.0462336004	0.0957531136	0.1108566906	0.11655374119999999	0.1677350464	0.0879474804	0.1265671488	0.1330715776	0.8793094325612172	0.2084061182604874	2.61678516270705	0.8317913916016326	2.1214347054635367	0.7337981216622358
2670.711249265355	0.0818360449	0.03404209502499999	0.0517653504	0.09114662902499998	0.10556269069999998	0.1301732928	0.17273192669999998	0.0839571552	0.11140596404999997	0.13737885119999999	0.757587007294064	0.30744415621899773	2.431282054293418	0.7145091052503781	3.0529482422906775	0.4363206623308314
2669.0449372530975	0.07647713702500002	0.046638721599999995	0.042654640900000006	0.09057993122500002	0.11944531640000002	0.11422967770000003	0.16646073185000004	0.0892044376	0.1299928028	0.12431660290000003	0.5224757585134323	0.36416265109234974	2.629020782676665	0.9329435785488115	1.9246831459405094	1.0050801350802696
2581.944567989903	0.08009466009999999	0.038996375625	0.041822295025	0.0992313001	0.1117747995	0.11575392009999999	0.1783019602	0.08076924975000001	0.12441319950000002	0.1288422401	1.0910929790664778	0.21035930563398447	2.4628517862059733	0.3013447028742949	2.3524952363314813	0.7570594923391222
2510.469161554101	0.09150927502500002	0.04020025000000001	0.03979825502499999	0.08850625	0.12130450500000002	0.12069646995	0.179990475	0.079997495	0.1192975	0.11869952499999999	0.26453161908326545	1.000000029077893e-08	2.8681979875089714	0.8064308700731969	2.7044938376346073	0.5434815381592003
2593.611517482994	0.07184544160000003	0.0449567209	0.0397962601	0.1026817936	0.11366504240000003	0.10694259920000002	0.17178147520000003	0.0845957294	0.13588578639999999	0.1278491512	1.2556932805503467	9.999996917029964e-09	2.0790126151156816	0.28095464853141194	3.330537260292929	0.186121507869665
2687.397892203557	0.08498974090000001	0.043890250000000006	0.0420168004	0.08643012009999998	0.12215107000000001	0.1195156388	0.17141380939999998	0.08588662000000001	0.12318181	0.1205241404	0.9625695006524051	0.16386175266585	2.2875435971812372	0.4560247826669151	3.1848520846252213	0.3255632408881104
2685.1438208938257	0.075605751225	0.04142649622500001	0.045571575625	0.094879400625	0.11193000255000002	0.11739630675	0.16939218825	0.08689926825000001	0.12538773675	0.13151127375	0.7139341064540657	0.17007796903760936	1.8895228503418626	2.070548734943512	3.1910875574046518	1.000000620861546e-08
2725.764473530055	0.0867008025	0.04452100000000001	0.046658160025	0.07758731702499999	0.1242579	0.12720534449999998	0.16403515049999998	0.09115411000000001	0.11754599	0.12033422545	0.6928114746361395	0.13535694884326266	1.681985430245961	0.5671652124419505	4.841427591039734	1.0000004841541952e-08
2626.3208787682247	0.07950990062500002	0.03628834502500001	0.049950015025	0.092437281225	0.10742965525000002	0.12604000525	0.17146053825000002	0.08514936005000001	0.11583429465000002	0.13590060465	1.4808877056046699	9.999992854304695e-09	2.3863131758684775	0.5337250071677082	2.35470304403678	0.8355260285137445
2668.796623420311	0.09120702002499997	0.036107600399999995	0.044941880025	0.0876041604	0.11477398019999999	0.12804709995	0.17877487979999998	0.0805665798	0.1124842392	0.1254925602	0.8880704290185015	9.999967369515841e-09	2.3982707971136867	0.7595549335490497	3.265851060996928	0.3248840587307846
2676.38599603597	0.093308866225	0.040204260099999986	0.037867214025000005	0.08965832489999999	0.12249757429999997	0.11888392335	0.18293076989999998	0.0780364869	0.12007741859999997	0.1165351617	1.385200716175573	0.3171387430383158	2.5792399120015963	0.7248681924262683	1.8866228395432247	0.3233724763886032
2626.2757683031487	0.09273547562500002	0.040405020099999994	0.038606355225	0.08879208040000001	0.12242514050000002	0.11966918925000002	0.18148471900000004	0.07899089969999999	0.1197939196	0.1170972006	0.928196291496513	0.3797587777066475	1.8786589577816255	0.8614718196767954	3.036418363225393	0.5822447401424119
2531.2823225466504	0.07588647562500002	0.04140004089999999	0.048624660099999995	0.090327297025	0.1121017965	0.12148998450000001	0.16558526775000001	0.08973433939999999	0.1223037823	0.1325463559	1.0198000875331075	0.23449601131750103	2.9347335269390484	9.999928976493936e-09	2.8019639161791194	0.21539814199553348
2694.8844381109416	0.0890724025	0.034053166225	0.042849000000000005	0.09610930022499999	0.1101489415	0.12355830000000001	0.18504795349999997	0.07639749000000001	0.11441723605	0.12834621000000002	1.198031895953406	0.3047718164331839	2.1409869860303417	0.9880259111415963	2.805675843579659	0.2937003911158163
2678.029082571644	0.08907538702500002	0.03575881000000001	0.04223025	0.09421523302500001	0.11287568100000002	0.12266500500000001	0.18321853995000004	0.0777201	0.11608659900000003	0.126154395	0.4995652954998052	1.0000052944271582e-08	1.7504646905531225	0.4853753647515169	4.066280978562022	0.896754248926351
2607.9803923581435	0.09182415062499999	0.037847757025	0.043064550400000005	0.08697190810000001	0.11790399724999999	0.125767496	0.1787302055	0.0807439568	0.1147465319	0.12239944640000001	1.1826898465633817	9.999994156627369e-09	2.473444561629614	9.999994156627369e-09	2.83717763115217	0.7591585738265877
2548.563854594646	0.08322071039999998	0.040789861225	0.0453817809	0.08792707562499996	0.11652572639999999	0.12290978879999997	0.17108306399999992	0.08604920790000001	0.11977534324999997	0.12633744149999998	1.0000003655858421e-08	0.21973172535874294	2.685321311893844	0.31356604584892644	3.6113101547965427	0.4278367294017093
2665.1186023123155	0.0893770816	0.040604265024999996	0.040612325625	0.0888099601	0.1204838696	0.12049582800000001	0.1781861392	0.08121659025	0.12010101009999999	0.1201129305	0.32454240335953516	1.0000000210093476e-08	2.0915356066077537	0.48208661772203987	3.4304976252025323	1.1410558184592827
2650.8661071968127	0.083194749225	0.042656706225	0.04906889522499999	0.080380755225	0.11914384545	0.12778535805	0.16355129805000002	0.09150120105	0.11711154105	0.12560565045	0.857024459827966	0.159450275238829	2.246498976306074	0.6685120403327045	3.1374116480278063	0.6488625961363561
2620.878962776559	0.087022050025	0.03957712359999999	0.050406985225000006	0.07927040249999998	0.1173726106	0.13246160485000003	0.1661116845	0.0893300282	0.11202311399999998	0.1264243965	0.38375485476474663	0.17131975217719386	2.3278908377442242	0.25380067081226004	4.4652760746990525	0.17946204965123974
2733.2525620955794	0.08845865640000002	0.042669099225	0.039999999999999994	0.08762488022500002	0.12287312460000001	0.11896799999999999	0.17608156260000002	0.08262599999999999	0.12229267695000001	0.118406	0.8245281973430932	1.000000005626662e-08	2.504817707455081	0.4084577691635791	2.7730198625097717	0.7158942373560231
2572.528950799113	0.0888159204	0.033114900625	0.0524272609	0.08470137122499999	0.108464379	0.13647527880000002	0.1734685014	0.0833336315	0.10592218825	0.1332765679	1.3805320165956925	0.18254924598324843	1.7296643263629008	0.2995410757312537	4.015968824968526	0.5624669358121612
2619.879786877599	0.08408840040000001	0.043886060100000006	0.04060426502500001	0.08941595062499999	0.12149582040000001	0.11686483980000002	0.17342253900000001	0.08442656490000001	0.1252854945	0.12051006525	1.1217032259110973	0.19495532706827415	1.573005513715276	0.8075181742272834	3.2663494984801207	0.7529455348616474
2630.889821962502	0.08497516502500001	0.038226115224999996	0.0424566025	0.09420602490000002	0.11398720015	0.12012921050000001	0.17894325930000002	0.08057173150000001	0.12001883790000001	0.126485853	0.9332395389880046	1.000000005256743e-08	1.782576459383978	0.5271754673397021	3.1929154935323742	1.1776585625905798
2697.9744678874936	0.08565865562500001	0.040612325625	0.0426298609	0.08959844890000003	0.11796265875000002	0.1208572145	0.17521281550000004	0.0832177335	0.12064495650000003	0.1236053302	0.6379972456123078	9.999994094518823e-09	2.1544947698209564	0.906701635089359	3.4414919475726027	0.4578504129961227
2703.158703957569	0.09071240422500002	0.0372374209	0.043883965225	0.0878292496	0.11623933890000002	0.12618747945000003	0.17851837320000002	0.0808486409	0.1143771784	0.12416594920000001	1.274314168838038	0.14629421324657718	2.490151063076172	0.45830999832343033	2.5907564608188762	0.44697595923250333
2593.845822020644	0.0810085444	0.03965673959999999	0.0486114304	0.08747397760000002	0.11335845359999998	0.1255060352	0.1683584224	0.0878127744	0.11779529279999999	0.13041832960000002	0.8396356013472727	9.99998975857824e-09	2.6870676246450644	0.8123537046544683	2.8311704185966415	0.36494991418930484
2646.4475349324616	0.09557372250000003	0.04041708160000001	0.03667416502499999	0.08898587302500002	0.12430303200000004	0.1184075415	0.18444198150000005	0.0770003304	0.11994247440000003	0.11425379805000001	0.6996786747348651	0.3667136692060696	2.357947447895648	0.5637551279488574	3.081183434356544	0.190169252960497
2609.333880535327	0.08388843322499999	0.037249000000000004	0.0438944401	0.09477470102499999	0.11179911	0.1213628577	0.17833116584999997	0.08087086	0.11883203	0.1289974021	0.5956998070573619	9.999999739204073e-09	2.7420632546290977	0.8239657225086379	2.9922063409747937	0.17210566158395882
2673.8469081710127	0.0781649764	0.045577980100000005	0.045152000100000006	0.08669491359999999	0.1193750684	0.1188159084	0.16463907039999998	0.09072898020000002	0.1257199912	0.1251311112	1.5385629116441877	9.999986779525142e-09	1.8597160128980414	0.6744696128042933	3.084049916924488	0.4893376337519221
2630.465891346168	0.080437468225	0.043900725625	0.0401842116	0.09388096	0.11884886574999999	0.1137069258	0.173799272	0.084002763	0.12839692	0.122841888	1.2263047515845396	1.0000014245205263e-08	2.9968629580537094	0.49639061136171964	1.9473590925437423	0.33921146817211817
2638.1022857622124	0.088330812025	0.034765467025	0.041208999999999996	0.09818195560000001	0.11083071655	0.12066522999999998	0.1862524294	0.07570073	0.1168476194	0.12721604	1.104376733819167	1.0000002548001863e-08	1.8628928709864414	0.8098622661936806	3.667464504333982	0.32064470639168074
2651.685115134567	0.084567548025	0.03467416410000001	0.040008000400000014	0.104306391225	0.10830159810000001	0.11633363220000001	0.18783967364999998	0.07449144840000002	0.12027862530000001	0.12919891860000002	0.8547039246592059	9.99997698980202e-09	2.8590398752562476	0.49738445474426946	2.617949881015323	0.1428710064675069
2603.7488834575515	0.0756470016	0.041611920100000005	0.043668460900000004	0.097344	0.1122108192	0.11495021760000002	0.17162496	0.0852555806	0.12728976	0.13039728	0.20677834398784337	0.20200848358385248	2.168698288607878	0.8164814250022157	3.106912848689245	0.891780623496517
2645.463398255523	0.08768409322500001	0.0406667556	0.04347016502499999	0.0862773129	0.1194291018	0.12347699385	0.1739557179	0.0840902034	0.1184671836	0.12248247269999998	0.7121009690669832	0.17209339978715393	1.7128795407177466	0.25274110999354044	3.951229907922599	0.8686591835104468
2624.5835156544395	0.092416	0.041524250625	0.041830475625	0.08277128999999997	0.12389520000000001	0.12435120000000001	0.17492159999999995	0.08335416375000002	0.117252135	0.11768368499999998	0.7161937911287981	0.17853060475060453	2.0326892409625685	0.7994682755255292	3.2237590651235504	0.7551907902738858
2594.5245164195553	0.088830822025	0.03857296000000001	0.04121306010000001	0.091533477025	0.11707207600000001	0.12101223090000002	0.18034404905	0.07974232800000002	0.11883967600000002	0.12283932090000002	0.8129299233214277	0.39246945994428334	2.11321524815705	9.999999668466042e-09	2.4037564240203664	1.5513564398783524
2549.917173792921	0.08619215222499998	0.037250930025000004	0.0408080401	0.09696996000000001	0.11332674585	0.11861421169999999	0.182844738	0.07797788010000001	0.12020351400000001	0.12581182800000001	0.7342122933762708	0.23395152851494505	2.1278541106561812	0.35584216987338074	2.541724676411031	1.3250355980091926
2570.5440110493396	0.074958226225	0.045158375025	0.044523110025	0.091630317025	0.11636136285	0.11554000785	0.16575217685	0.08967923505	0.12865265205	0.12774453705	0.6969580297947638	1.0000000088834311e-08	2.6100763714842588	0.903419667305894	2.5194043481429236	0.6350888933152884
2564.7199468053227	0.09830106089999999	0.0395850816	0.04225902489999999	0.07949016360000001	0.12475985759999998	0.1289047242	0.1767932964	0.0818004144	0.1121895648	0.1159168116	0.41044734957328316	1.0000005366117433e-08	2.7550030819325046	0.6263680670802071	3.2023596522740494	0.4418519237729964
2615.378345868317	0.07564150089999999	0.04423660562500001	0.040006000225	0.09899203689999998	0.1156913695	0.11002025089999999	0.17306537779999998	0.08413630975	0.1323491095	0.12586143889999998	0.575999960227461	0.2013852933314201	2.5657151621765233	0.5290831597253698	2.5210437438674624	0.707093872884456
2614.1223991028482	0.08911717562500003	0.034967130025	0.0441126009	0.0926898025	0.11164536475000002	0.1253984115	0.18177187250000001	0.07854911969999999	0.1138612555	0.127887267	0.5696989179161505	9.99998143098553e-09	2.57483934676116	0.5411870105339761	3.3673203648687697	0.3318962014016748
2625.7738105785024	0.08407100250000002	0.03657656249999999	0.044971564225	0.09408636022499998	0.110905875	0.12297649350000002	0.17787562650000002	0.0811148625	0.11732613749999998	0.13009551554999998	9.999997804437491e-09	0.17676928990838076	2.5665961238664607	1.609339789406391	2.9639843378406607	0.33385031042668656
2841.5096809053034	0.090832918225	0.039404235025	0.0434680801	0.08504222439999999	0.11965285885	0.1256715173	0.1757797874	0.0827726149	0.11577605619999999	0.1215997076	1.1059675859716944	0.11666695739003105	2.3420700472832645	0.7106364172293593	2.160502347224739	1.0885046925223767
2777.116580456767	0.08670669160000004	0.039390340899999994	0.04239069210000001	0.0907093924	0.1168829524	0.12125273880000004	0.17737092560000003	0.0817259766	0.1195503892	0.12401990040000001	1.0319982135808992	1.0000003887191917e-08	2.2364059069759112	0.6320156314487173	2.7410518756910562	0.8333961031960146
2824.4183168293853	0.07867464009999998	0.0440244324	0.0420291001	0.0928299024	0.1177048236	0.11500650979999999	0.17091938639999998	0.0860303964	0.1278559152	0.1249248936	0.6425858723623028	0.13149356087322733	2.6599645417238524	0.8803442678142442	2.3710210844253106	0.6061000430991713
2678.8000389078607	0.087838140625	0.036086701225	0.037017760000000004	0.1032079876	0.11260175374999999	0.11404510000000001	0.190426865	0.07309853200000001	0.1220563118	0.123620848	0.6565810118160795	9.999985526128325e-09	2.1403363972913816	1.0127428972299324	2.42921370849491	1.1968805646333556
2762.9449337312176	0.08259588602500001	0.039579113025000015	0.043474335025	0.09311957402500001	0.11435159655000003	0.11984658895	0.17540004245000002	0.08296205445000002	0.12141812295000003	0.12725268655	1.0191941028336815	0.277913844958098	2.3768672898270378	0.6026703210978326	2.88201615305016	0.2618107213822892
2703.253389173115	0.08852410089999997	0.04096576000000001	0.044306040100000006	0.08385657640000001	0.120440144	0.1252541794	0.17231747479999998	0.08520635200000001	0.11722198400000002	0.12190738840000001	0.7529730091762157	9.999988180921003e-09	1.5836920199957825	1.2770775698200463	3.8814190533032598	0.5956263126589725
2714.812001269561	0.0806730409	0.03915847322499999	0.047740065025	0.08975416810000002	0.11241055309999999	0.1241182697	0.1701850954	0.08647376614999999	0.11856873429999999	0.13091783410000002	1.1739003281849365	9.999985556736188e-09	1.6628855237072686	1.0894179304554312	2.867467677423342	1.1522096940634645
2734.95279711583	0.07950426122500001	0.039994000225	0.048175860099999995	0.08913807359999999	0.11277754105000001	0.1237769957	0.1683669408	0.08778941529999999	0.1194150432	0.13106186879999998	0.7768769624205611	0.1416790140634963	2.7099239447016004	1.1982648493162584	2.3515520172339195	0.40119878997306724
2780.6501921709137	0.08378130249999999	0.0336318921	0.045164750399999995	0.09899832959999999	0.106164471	0.12302782799999999	0.18214509599999998	0.0779480856	0.1154036592	0.13373458559999998	1.029015094911362	0.12672088451200628	2.402621067406804	0.3997883289189564	3.2506092014157866	0.23362980594981858
2752.0366800079123	0.09977385689999999	0.032945880100000005	0.04750438202499999	0.081034162225	0.1146671274	0.13769089169999998	0.1798342671	0.0791220241	0.1033390883	0.12408832014999999	2.0364282002479985	0.12071818690278999	2.039145407265149	0.6322629153396703	2.0961447326574665	0.9390005933897498
2743.3954578872435	0.083680025625	0.04558225000000001	0.044954600624999994	0.08133904	0.12352042500000002	0.12266706375	0.16500246000000002	0.09053467500000001	0.12178040000000001	0.12093906	0.7087204624102343	0.14250571539206708	2.76544413729333	1.1624529635958847	2.16210491574979	0.5798656051424561
2752.7036204852025	0.0803835904	0.0370447009	0.04796538009999999	0.093025	0.1091381888	0.12418743039999999	0.1729472	0.0843057094	0.1174067	0.1335961	0.45597482277641543	9.999986674344137e-09	2.60274383897091	0.9874865687060277	2.9828772353617725	0.498801572710253
2722.8847856825873	0.08397534622499998	0.04325152089999999	0.044523110025	0.08482073759999997	0.12053317289999997	0.12229216784999998	0.16879396679999994	0.0877654197	0.12113836559999996	0.12290619239999998	0.7395248425042571	9.99999647613791e-09	2.2215189775855757	1.220369304778175	2.949923093444836	0.5811638512288771
2726.1237856540542	0.08689819622500002	0.039994000225000007	0.04474071040000001	0.08626556410000001	0.11790515645000002	0.12470584640000001	0.17316260470000003	0.08460165440000002	0.11747518870000002	0.12425107840000002	0.742967145385166	9.999993742190382e-09	2.331551786136962	0.6207765867892844	3.2859897609204616	0.5643554033984344
