## Supplementary material for "Generalized Maternal-Paternal Genotype Markov Model for Single-Cell Lineages": Code for simulations: combined-fit-stats-reconstructed-tree-4state.csv

nll	pi_a	pi_c	pi_g	pi_t	s_0	s_1	s_2	s_3	s_4	s_5
16305.403552962433	0.2922575	0.2011995	0.203531	0.303012	0.7430244092699727	0.09460832581335848	2.4305034061134894	0.6005373419861749	2.9083516098823194	0.5438297851336521
16312.021182611285	0.2996395	0.19704	0.201698	0.3016225	0.9913912621309843	0.1535064419589006	2.0169394428459633	0.7029807341661205	3.238537837115194	0.484787210332357
16173.32315956274	0.2997665	0.200235	0.2008995	0.299099	0.8997634008273943	0.10095410511616212	2.3622968545770093	0.5974274627474537	2.79427375494812	0.6112247988735333
16323.195789485791	0.295326	0.201029	0.2065835	0.2970615	0.6364475473383918	0.18449642311795705	2.2357855281912786	0.5913718709708077	3.32523528902719	0.5161918010023241
16102.327051167587	0.2923245	0.2044795	0.20741	0.295786	0.8178601884235586	0.24911632303382933	2.107002632044742	0.6516912183469453	3.1035381745809736	0.6271995822256704
16554.83702302924	0.295778	0.195219	0.2061565	0.3028465	0.791786658164632	0.056368535292060325	2.369338006053307	0.7634432663511344	2.9046263226582676	0.5791550152635556
16145.616404389948	0.291344	0.2026215	0.20733	0.2987045	0.9794057156979781	0.1327614027703939	2.4961723955470037	0.5320903993698629	2.535269312455158	0.6642152109356497
16135.234604618448	0.292681	0.2029145	0.2081515	0.296253	0.7140902639860419	0.0332540512626348	1.9771084557512786	0.9550218978122736	3.412087136570041	0.627302580995672
16227.017259988821	0.3002145	0.2003745	0.201648	0.297763	0.8736944221111347	0.22445151918772696	2.0897052079564373	0.5245317459407094	3.4616930419715253	0.3217295615956441
15887.627639225813	0.2999025	0.195359	0.2111375	0.293601	0.6182281639329283	0.25028065810134825	2.411206033800163	0.3801982547375414	3.1233683039107327	0.6579914241102859
16284.87256921417	0.2929725	0.1997815	0.209796	0.29745	0.9808846076383961	0.061907791083069444	2.360226436705857	0.632937669412149	3.026591491177367	0.42815166261499044
16075.805991794276	0.2969445	0.199128	0.2094585	0.294469	1.1624666741934377	1.0000007339545145e-08	2.148105178839766	0.49718911417611894	3.0184073998520304	0.7409862668007652
16260.009742388982	0.288276	0.198797	0.2107505	0.3021765	0.5669997454524087	0.12491148271538931	2.4000992467307802	0.49813545096638373	3.0545889350388333	0.729843919344173
16202.09700588511	0.292478	0.197862	0.2060935	0.3035665	0.8789401774552268	0.09843442416273523	2.3212949987373688	1.103483661822438	2.8024607526096887	0.3800428411633281
16004.945852025216	0.292867	0.199196	0.209339	0.298598	1.2318651074293194	0.14026487860178355	2.2095186041079966	0.46564393360133477	2.8990437081732705	0.5513507040006901
16240.309171380832	0.296018	0.1958115	0.205411	0.3027595	0.6861227255291401	0.03143815688565735	2.4920847891491564	0.4755510815773946	2.893988208670672	0.7119739400814451
16396.951880282173	0.298701	0.198848	0.202929	0.299522	1.2033594157191458	0.0893296084642119	1.8291974125206893	0.8096959838358266	3.4196586838324894	0.3802319400293799
16387.029410396455	0.29391	0.199792	0.21195	0.294348	0.9433039897652991	0.05858742738264721	2.2445987104719918	0.6476863859945926	3.237364629968641	0.46425277730375625
16446.602601126782	0.2888425	0.1976105	0.2078525	0.3056945	0.7107430955900211	0.057287720256606146	2.382620729884054	0.6743496985743263	3.202449941198597	0.38495620545905496
15974.155393624822	0.295336	0.200704	0.204543	0.299417	0.8073457692762714	0.0718712006071874	2.1766671461998293	0.6398995173981936	3.1223958060622485	0.6762459482911014
16128.723295693682	0.2939405	0.2006255	0.2106595	0.2947745	0.8796384325801949	0.13140913045695576	2.037209976288907	0.24255646822925842	3.6653830432028	0.5870341933128532
16175.608996417417	0.292671	0.1978215	0.2097635	0.299744	0.919228799574122	0.032323888712302705	2.151871363908923	0.6305897385196412	3.363506665122584	0.4836687433130151
15998.341838112534	0.2955325	0.1963695	0.204913	0.303185	0.9096087760037689	0.10582038963800602	2.343963655416005	0.4739650382756605	3.2299096056869168	0.31248728102866496
16196.188280596545	0.294198	0.19632	0.209297	0.300185	0.6649655332874448	0.1950895147805711	2.370939300974371	0.4793096322495751	3.109309601646022	0.5930658872193441
16169.118273208485	0.3010905	0.200694	0.2079045	0.290311	1.0945857119155291	0.06476956901949861	2.3234442374172954	0.4351337732173204	2.9204487789004427	0.6361958064826451
16190.822449780286	0.301818	0.200953	0.200601	0.296628	0.9289765734135779	0.06287303328731755	2.442053680576315	0.4788028503349713	3.0975114202662573	0.29039882382637233
16376.663497638292	0.294573	0.2020235	0.2082245	0.295179	0.6792550906048255	0.08805862316327916	2.256875779136026	0.5242984389755538	3.103092680207035	0.8270629269056556
16160.13431232466	0.292321	0.203536	0.2069115	0.2972315	0.75204797995741	0.033661392358268746	2.2588982548871974	0.3826582184892947	3.0454054220212576	0.920247260973306
16066.242323790775	0.292606	0.1989705	0.2047685	0.303655	0.8896787483072831	0.10218446660428802	1.9556340074629728	0.5586575975135643	3.5913402540000208	0.45956875503255057
16379.672572945427	0.293822	0.197874	0.2089505	0.2993535	0.8528136254399933	0.09122621621994471	2.5452926571034125	0.578390572772982	2.853528799550157	0.44765272345892076
16091.05065603428	0.2905605	0.205315	0.2064905	0.297634	0.8077741408795092	0.06892337233256922	2.4364104571591088	0.6885964046003604	2.925038215555942	0.47242478339974453
16120.290704859786	0.2913835	0.2002995	0.2088135	0.2995035	0.49484476526206383	1.0000000192332359e-08	2.3234552153939956	0.33757890448983224	3.5706228787879	0.6400291357807927
16275.491420306811	0.2939385	0.201395	0.20261	0.3020565	0.9242617620832787	0.06365814973182261	2.1429055847356784	0.4697496909453799	3.4381615822412264	0.37441434833585757
16424.222545863387	0.292249	0.2036365	0.2046525	0.299462	0.826066133746514	0.12139542701616116	2.1391276710404017	0.34677544774009156	3.2578173682021205	0.705695971315061
16223.37194469841	0.293235	0.201318	0.2041515	0.3012955	0.6484594212331988	0.09558146486448633	2.0468514097046286	0.37702175702020546	3.4118216620176898	0.8569937759068789
16132.321113412023	0.297588	0.1966985	0.208233	0.2974805	0.8922224192702082	0.09713586325467548	2.293199580127388	0.49360908301539924	3.3889798443230568	0.32649317595472765
16232.493756401538	0.2933705	0.198536	0.207098	0.3009955	0.8437379823615051	0.16592009330530805	2.5259180382060933	0.3842976265851956	2.842608145465896	0.5142919327606011
16646.704056530074	0.29536	0.1957995	0.206632	0.3022085	0.6560980095287477	0.052664928607754166	2.4614045007285683	0.694510070659199	2.9660517852681956	0.5689761749557681
16165.51398497371	0.294143	0.1998205	0.205684	0.3003525	0.7054564517867081	0.13248148976846807	2.4550916065863477	0.6835290097048837	3.0541321041203133	0.35984713275665103
16000.839696500303	0.291892	0.199557	0.206592	0.301959	1.1894523873090688	1.0000173894207442e-08	2.225699642799236	0.7339142212013057	2.892153644540413	0.48108394700016344
16255.99336374693	0.2945215	0.199146	0.2043625	0.30197	0.7008564916081466	0.12378225551323256	2.297075412645317	0.5120059175685814	3.316394732127387	0.43550427646618567
15961.03550260591	0.291991	0.196984	0.2092825	0.3017425	0.7930981031985324	0.07111201224930887	2.136624954600026	0.5830373458748271	3.3713262900973335	0.591698462995705
16203.793537797654	0.293079	0.19726	0.204963	0.304698	0.8650151774997532	0.06426462570870511	2.3045274461490193	0.72952055327001	2.8891862955775864	0.5954355675644394
16264.807456206076	0.2998115	0.200627	0.208547	0.2910145	0.8117823440528731	0.12452939563706475	2.3332374334121697	0.6497687385914744	3.013524596828502	0.6043634634657483
16140.323006853198	0.2932185	0.201604	0.2071025	0.298075	1.029285765726596	0.06725354172254569	1.8944975030296254	0.7305939403692984	3.4642115424681776	0.4990926957268781
16350.952294357674	0.2909825	0.2017475	0.2061735	0.3010965	0.9206983608777516	0.1535088169739356	2.0525071208850596	0.8032721686109102	3.345344638922758	0.3267880021465478
16427.96891923519	0.289654	0.2031755	0.2057435	0.301427	0.9630047847555504	0.18137389070461457	2.317574276945634	0.7376519005996296	2.6653839176039598	0.5821185629751259
16444.91511253527	0.291762	0.199344	0.2043625	0.3045315	0.9758010172632744	0.0301997898928997	2.3741436445129476	0.7502577433683452	2.7561210364333144	0.5241845010229579
16222.252367994082	0.2940855	0.202991	0.2040985	0.298825	0.951922350501905	0.09759150940334103	2.1824165184426523	0.6046382233733448	3.1535222120247197	0.47853338826874425
16075.918751020072	0.292712	0.201117	0.2061855	0.2999855	0.7358782497976354	0.06761982479238966	2.2359799442826485	0.6025455351467468	3.2521046964098566	0.5669234386511751
16021.395516193466	0.290094	0.2001785	0.203661	0.3060665	0.9435007834129125	0.14264979272999323	2.491918347385834	0.5758430564173789	2.6121571779885002	0.5135599629015307
15980.956412545676	0.2926665	0.1951815	0.2125125	0.2996395	0.912130622216112	0.17501498016158004	2.407777890946303	0.4194805329775263	3.1134757855201567	0.41418659794458057
16291.522167750389	0.292847	0.196344	0.2070645	0.3037445	1.1472692024358724	0.09503623402409096	2.0527550729378414	0.697819630267615	3.0645954233117574	0.549150078999049
16552.25262698882	0.2908655	0.2001905	0.209886	0.299058	0.8427103476044298	0.02859145468630728	2.1103373881276384	0.701342621026166	3.282644708096085	0.6312124295258047
16248.887341825004	0.2920805	0.2000755	0.2039995	0.3038445	1.0154813502146856	0.0980673962915363	2.2729940903208443	0.620124798014907	2.7721159884673696	0.633383622046931
16259.393589502131	0.298033	0.199886	0.2062975	0.2957835	1.1168800361445226	0.15793306619442074	2.3576553662177733	0.6096520862547333	2.67012766452139	0.5393985857921689
16277.142064408097	0.2964595	0.199076	0.2075045	0.29696	0.8086912898430626	0.09344688985147259	2.4803710479640904	0.6859959601685984	2.9928441463550017	0.3715151203262138
16291.101116120746	0.292126	0.199918	0.2093465	0.2986095	0.8500887251036813	0.09395607179104375	2.3532209002583695	0.7687595167008464	3.148046480105312	0.3075870175600235
16165.126813594967	0.2969785	0.198336	0.202915	0.3017705	0.6795874966215975	0.19585807752988973	1.8780336038295373	0.7887898318013674	3.4149459167740175	0.7140524670760098
16259.438507091227	0.2944425	0.196315	0.206695	0.3025475	0.6348288676616993	0.12804209309177159	2.3792486800475534	0.7574995183084601	3.03016415625021	0.5252909649908211
15956.965224738353	0.299062	0.199525	0.2044255	0.2969875	0.5164755677648256	0.03582915656765938	2.175790298269241	0.7502062412046755	3.6259370031264573	0.465858941627785
15871.775287827079	0.289497	0.2006465	0.209701	0.3001555	0.6234085099946073	0.07576351476902828	2.3239335230875366	0.7675373601699867	3.16058710302855	0.5498823663740211
16315.527181398274	0.2930565	0.1977715	0.204073	0.305099	0.9950232518794154	0.06276150334486735	2.256311715690839	0.459752868162168	3.3082386795465286	0.29974464152811015
16140.993287467452	0.2935705	0.2047395	0.2058805	0.2958095	0.819835065274227	0.06681111201818637	2.057425410613149	0.6299815990124165	3.325821320827667	0.657406640896204
16299.019711157685	0.2903715	0.1975765	0.210642	0.30141	0.8793508255597411	0.18852406570082433	1.8975472922950671	0.5926626938201699	3.3162631697399774	0.7842421883112871
16201.29748237906	0.28844	0.2045995	0.205694	0.3012665	0.9134371038327117	0.1006197783243698	2.1560211994172493	0.4715766739555631	3.162468686232074	0.6131153803596875
16541.30522943137	0.292556	0.2095065	0.2093605	0.288577	0.7546646094089318	0.2013390137321671	2.4478488092417146	0.4423494617773216	2.9832453165874897	0.5791051832174536
16208.714407014646	0.295171	0.1999625	0.2083535	0.296513	0.770678973198598	0.06367657378831751	2.447193856785152	0.8016285078627465	2.893533114751556	0.5091103556193192
16235.019255150699	0.291648	0.202778	0.2035015	0.3020725	0.8454582400627737	0.09906733318875957	2.239131594107446	0.7562887317168533	2.868891746695269	0.6493390789397608
16381.665043833635	0.29146	0.2030505	0.2069655	0.298524	0.6545119561143928	0.09241176444668643	2.398960123734934	0.6626423869095097	3.096416270432792	0.5086204601791173
16345.182167473631	0.291114	0.206119	0.206756	0.296011	0.6874541440726997	0.12613473662545044	2.2432364938327947	0.7566053820553195	3.0751756533702346	0.6205783345090445
16199.992005614482	0.2851375	0.2036515	0.2045145	0.3066965	0.8460140881161996	0.20165813630065246	2.4213790867720504	0.2829916977126243	3.1069647512965477	0.3430455493235675
16394.648659752635	0.296126	0.2010935	0.202502	0.3002785	0.504724586103805	0.1499278443271765	2.127656517213996	0.39720085327073534	3.6022502053268086	0.6260553279736973
16329.336897610674	0.2954815	0.2002415	0.206702	0.297575	0.8575444849462831	0.15145053040608383	2.03377164021481	0.9974479865367263	3.2573202313758216	0.4195710472586964
16188.67350070116	0.291133	0.204663	0.2054505	0.2987535	0.8557248191089121	0.06806859800416024	2.2321571514982885	0.802853546006617	3.0547388720500943	0.4929665841111296
16539.244004838783	0.293942	0.2037515	0.2047415	0.297565	0.7108361744435636	0.11303338032884772	2.3056141938373935	0.48852157967244075	3.399791620081339	0.36854872148626705
16400.860024944974	0.294498	0.19849	0.200701	0.306311	1.0559579919388216	0.21361031333300853	2.1804079112992043	0.6336303692832395	2.8826904910056097	0.46276829834542715
16364.05143733333	0.2921105	0.2022515	0.2048045	0.3008335	0.7329413202632074	0.09151388045902192	2.028244291414222	0.7053184467958524	3.613044023181048	0.3885602358794916
16291.336378268674	0.294033	0.2004535	0.2028655	0.302648	0.8333840444567491	0.12775269146837565	2.5855643890384927	0.4664593368884762	2.450982957259259	0.7412844882870582
16297.724744054649	0.293759	0.197552	0.2098585	0.2988305	0.8046134103541454	0.09075615981753618	2.0255542353766685	0.7348130646147394	3.507248725485429	0.5164377105602443
16000.853295508743	0.2913175	0.2005555	0.2089585	0.2991685	1.1069024046285318	0.10541332083479056	1.966334229971854	0.6783207996963716	3.204662369380125	0.5892098353452732
16056.043994442569	0.2972325	0.19934	0.208693	0.2947345	0.9596612654151039	0.2034602546582091	2.1496338067904754	0.7137532158696581	3.0751917680797356	0.5175421186569299
16181.966255398009	0.293214	0.198583	0.205951	0.302252	0.6853483416304684	0.06511107988032089	2.172554013700032	0.5775218507468991	3.2065951630605105	0.7636132553534241
16180.894070306855	0.290375	0.199806	0.2024615	0.3073575	0.8252421887578123	0.134522368456406	2.3018366871843785	0.7325729580801924	2.9215814495939774	0.4776134973031615
16332.60078948198	0.2939215	0.1980535	0.208252	0.299773	0.7006196690546156	0.21599206830954631	1.9195800837179402	0.684051208918728	3.5469689306799603	0.6096553524397625
16464.456750943544	0.295394	0.2038425	0.206017	0.2947465	0.9889166129826727	0.0582339542066409	2.130280111854979	0.5940036870344703	3.1547785323955853	0.6084000298827282
16520.55320226321	0.2904985	0.2002525	0.2083495	0.3008995	0.6016308171574682	0.23397267981751269	2.012670674084443	0.5051543663402753	3.4787071957537496	0.7053810237897933
16541.658022902408	0.300219	0.20026	0.204209	0.295312	0.7298137109484424	0.10999796943803453	2.0584233828821326	0.5905558862172072	3.560814126797395	0.533085834215955
15955.493871026836	0.294468	0.19755	0.2074485	0.3005335	0.8646745137390566	0.035937862276797385	2.211007573034673	0.3735515201233157	3.3211391941001938	0.6311634297425099
15980.232597048302	0.2928585	0.200183	0.205332	0.3016265	0.7019311378670318	0.036521505451871876	1.985920873198758	0.6897404248585731	3.530279475789779	0.6412954055425601
16259.935118438369	0.2932955	0.1985575	0.200121	0.308026	0.7582861012528619	0.09824290293575386	2.257279564422466	0.6178812896185093	2.9115493618332655	0.7060193330618418
16132.359750742497	0.2879325	0.1990005	0.212449	0.300618	0.7436964790731053	0.06695345373802059	2.1402932165630713	1.0100251034007148	3.3885041434611063	0.3541865478484009
16116.98837229328	0.292314	0.198081	0.2080995	0.3015055	0.8509779549918566	0.16825202715836177	2.373643315422364	0.5495051062088332	3.0212326688527433	0.4495489697046138
16138.509040458128	0.2896985	0.201464	0.2068005	0.302037	0.6992028895019214	0.27706640574492786	2.4622556400303703	0.6423416270176256	2.884418955255392	0.3981472758868631
16168.875930282305	0.291758	0.200889	0.2112025	0.2961505	0.9343145449572381	0.03293399945361507	2.246809526471725	0.6216840805106207	3.063148071178342	0.6468911319783078
16149.21126868036	0.29387	0.2035165	0.2036255	0.298988	0.6995320465383853	0.06684807499389181	2.4315279854645495	0.6267304455265722	3.223846798289563	0.3018908854595055
16269.439294397844	0.2916275	0.197365	0.208801	0.3022065	0.5603470367911321	0.06202533821716792	2.15033645175477	0.5956939449893084	3.366733424537186	0.7781337592085793
16544.36454651695	0.2951985	0.2025225	0.205002	0.297277	0.9334831190470826	0.14413507746210955	1.9920671304802624	0.5028715964691688	3.3746002229472936	0.6006949610503706
16452.792969169663	0.293131	0.202001	0.206762	0.298106	0.9070573860685979	0.14750994902380563	2.167780614708148	0.7304906726029099	3.0694273278700543	0.5285310547825597
16376.450819123393	0.297136	0.1947765	0.211112	0.2969755	0.7526910761902085	0.11617629759757328	2.283709487249941	0.44605731369887885	3.3877682581726063	0.5315834785327798
