## Supplementary material for "Generalized Maternal-Paternal Genotype Markov Model for Single-Cell Lineages": Code for simulations: combined-fit-stats-reconstructed-tree-cellphy.csv

nll	pi_aa	pi_cc	pi_gg	pi_tt	pi_ac	pi_ag	pi_at	pi_cg	pi_ct	pi_gt	s_0	s_1	s_2	s_3	s_4	s_5
27443.709900572074	0.08561	0.038713	0.041	0.091537	0.11441399999999999	0.121315	0.177566	0.08446100000000001	0.126098	0.119286	1.8584165232924867	0.24433949996444107	7.080348649470583	0.9557991776173048	7.788620788468793	1.5747589475539754
27177.310051463835	0.08676	0.035208	0.036609	0.089918	0.119113	0.124799	0.18184699999999998	0.08418400000000001	0.120367	0.121195	2.311536979782323	0.29056860759509584	6.237628695870295	1.4936553367406629	8.085984727648686	1.2689717859339038
27433.897148451015	0.088189	0.038837	0.043892	0.090944	0.11941299999999999	0.122883	0.180859	0.07953199999999999	0.123851	0.1116	2.3699545595629345	0.5067931912029192	6.411286859308699	1.490773826035017	7.401953455205483	1.6395659788782784
27270.86789891748	0.087504	0.039623	0.043011	0.088308	0.11962500000000001	0.12301200000000001	0.173007	0.08141	0.121777	0.122723	1.925787389699036	0.4224499461634265	6.669259146525796	1.4691396950125994	7.941355554951962	1.4673587659564993
27496.85283398325	0.08625	0.04249	0.045505	0.091847	0.125085	0.117919	0.169145	0.083026	0.115868	0.122865	3.020812317651354	0.3731907354003866	6.434401774080932	1.2286568511795128	7.552295742618742	1.4182264305466883
27667.251976992397	0.084442	0.040919	0.041807	0.092824	0.116882	0.122814	0.182976	0.080267	0.111451	0.125618	2.415605193471034	0.1887468984959576	6.914039928858391	1.598938488648713	7.259256933665425	1.42554066468577
27406.981687009702	0.086406	0.0427	0.047202	0.094299	0.119089	0.119786	0.17100100000000001	0.081707	0.119047	0.11876300000000001	2.4297961149366616	0.5127310415865924	7.011359483902185	1.3822730781307975	6.935271319679036	1.6788353610609288
27479.0874672374	0.085326	0.040585	0.039902	0.08412	0.118253	0.123944	0.172513	0.083604	0.122802	0.128951	1.6537570861475819	0.1172335513934339	6.087947609094873	1.9625319040741853	8.892012344700586	1.4161332650432505
27259.2966037387	0.089228	0.039327	0.042095	0.090276	0.122679	0.12240100000000001	0.17689300000000002	0.07902	0.120396	0.117685	2.3700538196768135	0.29721328432699684	6.302303709283995	1.3883816703168306	8.333820427448886	1.145561440382387
27055.215693625047	0.087688	0.039801	0.045801	0.087072	0.11523800000000001	0.128222	0.180969	0.08312	0.112758	0.11933099999999999	1.7670882601902764	0.38611931751359374	7.21467793859256	1.114280710074003	7.575612552665198	1.8025300057832436
27563.81151125498	0.087355	0.039328	0.043503	0.092846	0.118297	0.125378	0.16756	0.084085	0.11852499999999999	0.123123	2.5166538234558002	0.2782228125178432	6.70981425292422	1.3481134274072855	7.711447870539642	1.463250060322366
27384.717442944202	0.088402	0.0396	0.046501	0.088126	0.120972	0.12262	0.173493	0.081093	0.116991	0.122202	2.1247221043907927	0.08113228463575096	6.468773886725735	1.0736056561689669	8.044000689539965	2.221490129656621
27430.265171324856	0.081311	0.040506	0.041302	0.092996	0.10772899999999999	0.12911299999999998	0.17708800000000002	0.08868200000000001	0.120171	0.121102	1.7691001042345824	0.24141609492227642	6.677041347690291	1.3249490914049933	8.328533269368334	1.6341562566346277
27351.18291088534	0.088332	0.037812	0.044491	0.094516	0.121023	0.1175	0.169769	0.078225	0.12085199999999999	0.12747999999999998	2.2292424025281004	0.2510230149741225	6.468750926663513	1.9569849314838652	7.869448223283839	1.2545729948368824
27223.32308444271	0.086387	0.043568	0.042896	0.089827	0.11229800000000001	0.121081	0.179581	0.086401	0.112557	0.125404	2.6780849554537163	0.3362213900218062	6.622728066540828	1.3198579098320231	7.818626338843886	1.3012378870479897
27486.84181139777	0.092058	0.036996	0.041599	0.092379	0.111965	0.122124	0.173831	0.082118	0.12354799999999999	0.123382	1.8743529748977423	0.23910710702424226	6.755865007668971	0.9469192890617913	7.935961261277335	1.9951889018625393
27526.06429686945	0.090785	0.040771	0.040471	0.091569	0.115902	0.121192	0.178738	0.083404	0.11684800000000001	0.12032000000000001	2.8429202153622377	0.27939923720329335	6.067293695219148	1.5566861877579161	8.099497043336973	1.2342803210346929
27536.076172281573	0.086195	0.039394	0.041901	0.087101	0.115707	0.12823400000000001	0.171489	0.086974	0.118115	0.12489	2.228689529456757	0.2706889771909778	6.801247859164146	1.319320090609706	8.042263889071519	1.3476197253440059
27376.666199187395	0.081432	0.037115	0.042497	0.091554	0.115758	0.122584	0.176479	0.080779	0.124454	0.12734800000000002	1.9225358961369734	0.24290307660549468	6.372006859707121	1.7742655809770032	8.250971430193184	1.330379502198853
27020.073070813873	0.088901	0.040823	0.041702	0.091315	0.117072	0.119382	0.176416	0.08460100000000001	0.118089	0.121699	2.008327301332342	0.17877967379879922	6.540769287717141	1.6685517915457897	8.056157303924818	1.5153875121501437
27267.488547384724	0.088581	0.038888	0.042505	0.088224	0.115624	0.124713	0.170382	0.088364	0.119487	0.123232	2.037576545819591	0.3360220499417425	6.381699832309518	0.9364346332220372	9.077418812489958	1.2937087649990135
27133.028195837018	0.086498	0.035995	0.040608	0.08936	0.116707	0.124223	0.171416	0.085841	0.12110499999999999	0.128247	2.3068221897646737	0.17121759684415758	6.370551801548711	1.3299671504883748	8.341134125615604	1.4222621987390252
27153.41794801705	0.088039	0.035913	0.041717	0.092419	0.121508	0.121288	0.17219099999999998	0.077584	0.121821	0.12752	2.7983490089875467	0.25590706944340114	6.3755906829796904	1.054743255368958	7.985131922537798	1.2748892759212667
27273.02115348575	0.085705	0.037382	0.044106	0.089012	0.115561	0.12320300000000001	0.178222	0.08268500000000001	0.11963	0.124494	1.798116837278375	0.37261340144574456	6.955789807624988	1.2713732206968074	7.8636559794744905	1.5103443972788035
27344.691354610793	0.091164	0.03798	0.041603	0.085397	0.12172	0.125085	0.173048	0.087223	0.116485	0.12029500000000001	2.526356418162347	0.16059640750584933	6.353745524613722	0.9647892553541145	8.56739613011216	1.3991730191280785
27600.894179120765	0.089185	0.037909	0.039203	0.089601	0.123358	0.125395	0.176513	0.081295	0.121435	0.116106	2.0663226542547766	0.15608703674311733	7.03151477568375	1.1120957602620176	8.023926724570902	1.0821068015226836
27486.708970964934	0.088781	0.04106	0.042495	0.085747	0.11592	0.12195700000000001	0.173707	0.085176	0.120831	0.12432599999999999	2.054657951370911	0.19710607201142202	6.85439428126051	1.0340482053987552	7.9021451061568	1.8160619441999022
27348.648891974142	0.086491	0.039624	0.042199	0.088711	0.12184299999999999	0.12011	0.169707	0.083981	0.122	0.125334	2.0799153620354214	0.20747852273531756	6.364640894632316	1.2252609686657707	8.05849524200065	1.953443105428626
27262.07366461209	0.083898	0.040203	0.039694	0.091845	0.11661099999999999	0.12394	0.176865	0.080189	0.12073500000000001	0.12602000000000002	2.0117169466739333	0.2513377595150877	5.826486257199619	1.4152926684225409	8.87349458612397	1.5938539020853655
27552.654290711253	0.087101	0.037559	0.043697	0.089815	0.117511	0.12243599999999999	0.173495	0.08280399999999999	0.120315	0.12526700000000002	2.3694482420310163	0.2352662661772012	6.896496614457645	1.541146083449268	7.561274161438757	1.282020809924954
27037.86985304583	0.086193	0.043024	0.0434	0.087175	0.11678	0.11748600000000001	0.17446899999999999	0.085024	0.122778	0.123671	2.1296725333992006	0.2258470117401254	6.697304279003659	1.4482346168825653	8.128068832066681	1.2955193505132083
27047.07939458638	0.083314	0.039389	0.042058	0.084483	0.115772	0.12310499999999999	0.177262	0.081838	0.124211	0.12856800000000002	1.890443217448534	0.08524889608154874	6.661777370926002	0.9388395997102462	8.509525408530344	1.6432642921088614
27552.394888489496	0.084569	0.042299	0.040597	0.090184	0.115697	0.122198	0.180844	0.080711	0.121784	0.121117	2.321728984144437	0.15947360962022297	6.369121214845807	1.2067128573758488	8.350861509089848	1.3638884824268143
27401.89150366785	0.084882	0.041476	0.039599	0.087271	0.11819299999999999	0.11971100000000001	0.17683	0.084486	0.121642	0.12591000000000002	2.1685130011230624	0.2425280773692238	6.477059091128323	0.7333112884199667	8.405645153013072	1.6093015565075963
27383.037992421374	0.088642	0.04018	0.042994	0.088333	0.116839	0.116913	0.17543399999999998	0.080174	0.125263	0.125228	2.1237037441247506	0.24749312965168319	6.529706539245324	0.9106813504947254	8.27781859708602	1.6417360949842421
27274.557962330757	0.093506	0.039111	0.042679	0.089804	0.116813	0.12132899999999999	0.170022	0.081405	0.116957	0.128374	2.1947108534199513	0.3318466485157343	6.7183272902797455	1.2765845117846755	8.31798432911951	1.1808077267650998
27355.484404394057	0.085535	0.038574	0.045202	0.092073	0.121169	0.118603	0.175899	0.080999	0.117756	0.12419	2.5170674105984463	0.3780178626482595	7.153414060112122	1.0401855863940006	7.295095294396215	1.2386364862041834
27978.893481784697	0.08622	0.03794	0.043722	0.091524	0.11360200000000001	0.12173400000000001	0.182944	0.08388899999999999	0.118228	0.120197	1.7072672031696936	0.3970085104778558	7.032482356486565	1.2250104052862727	7.954596164849518	1.377079430835912
27382.784221287682	0.086398	0.041587	0.042077	0.087855	0.112125	0.123652	0.179713	0.081311	0.123031	0.122251	1.9043211560119153	0.24470804945501046	7.425281299279436	1.6163034852467746	7.41657561114721	1.11676489226251
27296.79555107344	0.086684	0.042185	0.045099	0.092076	0.112122	0.120484	0.17781000000000002	0.08158399999999999	0.121038	0.120918	2.481873384555449	0.12841689359704403	6.6937380110364915	1.6956233615894276	7.802735033343001	1.2551538220121903
27527.72914052694	0.084681	0.038813	0.043497	0.091727	0.119394	0.119287	0.181	0.082115	0.119157	0.12032899999999999	2.4670043257109495	0.3221289601299911	6.770577081728296	1.379304247334497	7.497774825575957	1.2589005960448247
26965.886603396833	0.0834	0.035866	0.043103	0.089283	0.119373	0.121625	0.176184	0.082431	0.120432	0.128303	2.1100920535326924	0.17512220551578933	6.028015910574376	0.9709503915281279	8.746574971182774	1.8167423639600329
27224.18807991086	0.0859	0.038718	0.040798	0.091997	0.11262	0.12031700000000001	0.181421	0.08424799999999999	0.12021599999999999	0.123765	1.9798392681434687	0.2919141150975106	6.683156982560619	1.638956233499618	7.657341763404173	1.5561023735335993
27180.90067651169	0.090595	0.040096	0.042317	0.082611	0.118088	0.121309	0.179036	0.088177	0.11479700000000001	0.122974	2.120171537013088	0.24934326617206307	6.6187380209099995	1.470572484391054	8.028518123397646	1.542395608746359
27430.36738170126	0.086365	0.043045	0.045101	0.088444	0.11377999999999999	0.12140000000000001	0.178527	0.082603	0.12073500000000001	0.12	2.2603221359405947	0.1240991336578845	6.28758723368393	1.3064924120152346	8.570659964562662	1.546650725054466
27684.96858954147	0.087663	0.038988	0.038696	0.093326	0.11829999999999999	0.12420199999999999	0.164137	0.083284	0.12393499999999999	0.127469	2.1454673933445396	0.2717726710751306	6.483355767757973	1.421026411351345	8.286264403809055	1.3004618596406807
27597.255101305705	0.088185	0.040028	0.041696	0.090568	0.113819	0.118694	0.170425	0.085292	0.12718400000000002	0.124109	2.3366631285910007	0.5259270691069408	6.7335948967797385	1.5964088644988041	7.504123835440789	1.219768466177947
27575.770186747588	0.081802	0.038413	0.041002	0.092666	0.12021599999999999	0.118395	0.181309	0.083775	0.117871	0.124551	2.600189990746169	0.11656605113105191	6.838487788753622	1.2848527466446285	7.410766508571613	1.3013331666525239
27262.909595973964	0.083973	0.041304	0.042796	0.085514	0.120313	0.118185	0.181727	0.081293	0.121768	0.12312700000000001	2.324712557802105	0.3349115390562849	6.125676837300766	1.372690501836718	8.13950703687346	1.5522995260054668
27361.850223004123	0.085866	0.041822	0.041804	0.090538	0.119584	0.122711	0.17139700000000002	0.07878	0.120226	0.127272	2.3077482262206392	0.16571837027243885	6.502047241177777	1.387665299016113	8.025380832578838	1.522877084919231
27360.66261126456	0.085352	0.038886	0.039582	0.095387	0.111791	0.122433	0.17526	0.08521000000000001	0.125584	0.12051500000000001	2.6343570791685034	0.37970149699715194	6.608212347909888	0.9813175626541958	7.502130993409072	1.5596663896043597
26976.11747309921	0.084303	0.036477	0.041223	0.089244	0.114281	0.13238699999999998	0.17005900000000002	0.081294	0.121834	0.128898	2.0739270923728226	0.3522231526185456	6.542870403632446	1.3525798679240908	8.639431928698398	1.0637950030639036
27312.166705437903	0.088114	0.036078	0.042146	0.088866	0.112406	0.120937	0.176123	0.081696	0.12643	0.12720399999999998	2.826403825908534	0.32721940556512474	5.873716439673821	1.3505529642606073	8.015567400873103	1.6556686237471347
27276.77715771167	0.080806	0.040918	0.041801	0.088672	0.114115	0.128268	0.177736	0.084648	0.119782	0.123254	2.231901136370505	0.2511236928091498	6.133418471635049	1.6294336385615256	8.633291799650202	1.250796993811237
27384.81166792621	0.084951	0.037269	0.0416	0.093491	0.120472	0.11801800000000001	0.175769	0.083492	0.12164900000000001	0.123289	2.433604667532535	0.2891259685968535	6.663260514320807	1.3411333914434445	7.091204434960925	1.8315480363642165
27420.94841938874	0.091797	0.041586	0.043098	0.087712	0.115199	0.12217	0.175103	0.08229500000000001	0.11910599999999999	0.12193399999999999	2.90748364094747	0.4536615258770124	6.4767157221270475	1.4270932751878138	7.4944011549395375	1.3260394880668436
27594.271536351385	0.091127	0.041412	0.040097	0.085927	0.11140900000000001	0.124505	0.174751	0.083457	0.12046199999999999	0.126853	2.604706258574576	0.2288172533391573	6.756231694378009	1.516844538286588	7.943481071028328	0.9865048991791704
27306.88385857767	0.083841	0.038606	0.041796	0.088464	0.116056	0.12314800000000001	0.177366	0.087798	0.11877	0.12415500000000002	2.289570946405492	0.20402498437982272	6.5313208676950145	1.6740229626845327	8.199095400216402	1.0928347727864571
27404.912891502838	0.086889	0.039485	0.043285	0.094504	0.117985	0.122922	0.179272	0.080397	0.11932000000000001	0.115941	1.8897786459811678	0.5017587984745888	5.762063907823218	1.7738222335190832	8.513076918628656	1.7079203540040397
27258.49889216074	0.088395	0.038882	0.042805	0.088826	0.111857	0.117395	0.182843	0.084397	0.118612	0.125988	2.030425920130997	0.24819823604491914	6.948394372115223	1.3555940347076918	7.536239678696667	1.6463087784456933
27174.65215709622	0.090005	0.03797	0.040703	0.08981	0.120425	0.126284	0.17140499999999997	0.08044799999999999	0.122237	0.120713	2.069593332264857	0.08414018625279067	6.273573509646731	1.1070049051224633	9.007220075935912	1.3586067226605136
27197.39421736641	0.084028	0.038933	0.046906	0.090188	0.115756	0.11909900000000001	0.176083	0.085155	0.12251599999999999	0.121336	2.241583108942518	0.258305273031411	6.839803358535277	1.8506636511963863	7.479721443801299	1.3453300282788436
27325.206433639018	0.087793	0.03439	0.041765	0.093497	0.11571899999999999	0.120547	0.174261	0.083085	0.127959	0.12098400000000001	1.998918583088513	0.2074088454390757	6.750467812260688	1.3525496783427653	8.067531538657637	1.2855534178380257
27120.025886675638	0.089496	0.044095	0.041804	0.087926	0.11807999999999999	0.12007100000000001	0.16999799999999998	0.082761	0.120448	0.12532100000000002	1.8380289910923389	0.35405868481794545	6.465648443848428	1.4235906400310516	8.412609202497022	1.5560161573766471
27546.283614740107	0.083481	0.040555	0.043708	0.087678	0.111239	0.123505	0.179037	0.08237	0.120434	0.127993	2.2103502466325926	0.3509480444608152	6.044277862921556	1.241274765092862	8.38163330912191	1.8691587469687634
27199.3425889822	0.084887	0.041208	0.042599	0.086448	0.11422399999999999	0.113924	0.178958	0.08707300000000001	0.125486	0.125193	2.2483934205249883	0.38581481439143683	6.724610154848425	1.0112628350917272	7.839014141837226	1.4864125329515763
27741.21401013229	0.085006	0.044905	0.044001	0.080823	0.123	0.121927	0.17017300000000002	0.08483	0.12137300000000001	0.12396199999999999	2.1276005483650886	0.3840892998544235	6.960610639680972	1.0645115315109612	8.019649179267658	1.3279504155648034
27090.970392015042	0.088164	0.039476	0.040901	0.085654	0.117262	0.122393	0.174359	0.08443200000000001	0.119279	0.12808	2.558041216283552	0.17218205825956354	6.6542711138834445	1.6422299316889106	7.5075514526108	1.4324371905021969
27447.280695764497	0.084696	0.043066	0.03911	0.092173	0.116993	0.122978	0.173933	0.08118500000000001	0.12124599999999999	0.12462000000000001	1.9054330723040829	0.3275378647984955	6.36714149816722	1.4752653329609462	8.218613315105806	1.572310711509064
27607.134555518314	0.085315	0.037414	0.044362	0.088473	0.122012	0.118755	0.17152299999999998	0.083567	0.125694	0.122885	1.9981978951674588	0.31772018007366803	6.455240560793203	1.6695067151003182	7.6144235323805	1.849653270787938
27760.31787335008	0.083517	0.045785	0.041593	0.085681	0.11835	0.12148700000000001	0.17535699999999999	0.082927	0.119391	0.125912	1.9820221748884355	0.2682129931505826	6.4591154196308675	1.2785240081283191	8.38021040847367	1.5676743997367357
27098.82492310096	0.080977	0.041231	0.041529	0.095204	0.113285	0.121161	0.173875	0.08362800000000001	0.127928	0.12118200000000001	2.164973681616381	0.3605299005022185	6.361924729195393	1.0738006033887895	8.737429689796352	1.05729024250611
27790.05428450697	0.086189	0.036706	0.040701	0.089409	0.123485	0.12016299999999999	0.176226	0.081608	0.12368199999999999	0.12183100000000001	1.8259662062748614	0.22358504285205386	6.166148562395462	1.252362820715871	8.598250795753074	1.6296198494807155
27527.41172017412	0.083117	0.038503	0.046016	0.090489	0.1222	0.121278	0.181251	0.084225	0.11705199999999999	0.115869	2.111837115383026	0.27881927934331396	6.255260433813632	2.381465157084585	7.914774269987247	1.2243395904990384
27331.503283576712	0.088098	0.03934	0.0431	0.085941	0.116039	0.11547	0.174561	0.08638699999999999	0.12822	0.122844	1.947094120475548	0.21145908798920685	6.66733971964094	1.678565806148891	7.76945707695111	1.624668828258136
27542.189438588277	0.090468	0.039408	0.046883	0.088044	0.120141	0.113695	0.173112	0.082319	0.126227	0.119703	2.0893615715523346	0.28282979316654305	6.775982061278748	1.3586837909779217	8.403475886452865	0.9351755687127545
27570.537289187956	0.086183	0.0401	0.040099	0.094025	0.11822	0.115328	0.183082	0.08147299999999999	0.117087	0.12440300000000001	2.2067612186133316	0.4296082932996247	6.2866812250204855	1.3787915358555904	8.0081451481773	1.3953657314326355
27517.74113587774	0.086894	0.040516	0.041804	0.091138	0.119242	0.116706	0.174485	0.084309	0.11992	0.12498600000000001	1.9442081102944775	0.15883005455463126	6.340001477817481	1.4591584304604934	8.802665978315382	1.187889869010805
27596.726201629685	0.085098	0.042308	0.042402	0.090886	0.118734	0.119046	0.18009	0.07800199999999999	0.119555	0.12387899999999999	2.055854422046727	0.23708243989178196	7.117739037639817	1.3033790169020933	6.976548907408795	1.879392766913618
27245.36183118252	0.088706	0.039951	0.043317	0.091798	0.11538599999999999	0.125118	0.169602	0.08165900000000001	0.11815700000000001	0.126306	2.0219079277968586	0.20546297313935602	5.52254049167059	1.1078229795506254	8.940001396536548	2.5254224379865917
26951.843785076497	0.083993	0.040285	0.045193	0.09085	0.11540500000000001	0.124832	0.174412	0.082805	0.122331	0.119894	2.3886554258731625	0.22973589296827018	5.941444143945129	1.4297611548131146	8.59384580479922	1.6085625878866705
27272.807907388287	0.088599	0.038987	0.043093	0.088916	0.118395	0.125879	0.172993	0.084494	0.117817	0.120827	2.275934404877477	0.3751354073658069	6.488079140220181	1.2604824399718324	8.522098721714075	1.1188774554375998
27283.254090583796	0.082193	0.036313	0.043508	0.092601	0.123998	0.119887	0.178157	0.082198	0.118344	0.122801	1.7622111845880137	0.37396314183632906	6.868135614360336	1.4782782097231373	7.4746267438485585	1.6404156448137448
27260.118560131334	0.083788	0.040351	0.040618	0.094188	0.115319	0.117918	0.179937	0.081479	0.122112	0.12429000000000001	1.988032223953033	0.29879621726993105	6.554051478398826	1.7356270668799638	7.99116511477128	1.194031523826653
27812.993103708017	0.088205	0.039527	0.042696	0.089192	0.117715	0.12080199999999999	0.17291600000000001	0.080701	0.11863699999999999	0.129609	2.1154196681079194	0.519430624374385	6.124763965230665	1.3709955712271904	8.485688026235149	1.458037821148267
27715.197365618544	0.086887	0.043633	0.040092	0.085011	0.119122	0.121887	0.17600500000000002	0.083897	0.1174	0.126066	2.1407700133022356	0.4171118250565346	7.040850263512192	1.5394683031285008	7.28762264484756	1.3840381914187798
27610.247659744462	0.084396	0.040503	0.045098	0.091175	0.11688799999999999	0.12079799999999999	0.17451899999999998	0.081693	0.120918	0.124012	1.8376209985577607	0.4761705301775485	6.051059241578493	1.2862139172178855	8.858967296595448	1.5549087416422356
27726.75955061421	0.087081	0.039723	0.043103	0.088586	0.122138	0.122493	0.181645	0.083424	0.115512	0.11629500000000001	2.0374629434773577	0.34074297680199167	6.411926589938272	1.1693232851028939	8.451852375946245	1.4048695829338524
26917.14779348107	0.083811	0.037105	0.041207	0.088924	0.11763	0.12449199999999999	0.17919200000000002	0.08361199999999999	0.119648	0.12437899999999999	1.8076545946809335	0.26109492204899737	6.9971552515319555	0.7480637228769188	8.142459678991662	1.5420679463956548
27178.2630909384	0.084475	0.035227	0.043297	0.088993	0.12301100000000001	0.12182899999999999	0.171927	0.077901	0.129	0.12434	1.5366041669816928	0.2550991106932842	5.825105990198518	1.1750521737152684	9.338389966474253	1.711547144606022
27156.694602286225	0.087798	0.040008	0.038602	0.094636	0.117483	0.116577	0.176935	0.07811599999999999	0.1215	0.128345	2.2383555879715407	0.25668992473024665	6.2579772049761235	1.2351453438776743	8.211180263741525	1.4795460915704821
27237.195128121068	0.083608	0.041239	0.04591	0.092906	0.119033	0.12268500000000002	0.166931	0.07919499999999999	0.117295	0.13119799999999998	2.103884340904777	0.17076011602615812	6.655214552663089	1.6967490685751223	8.38624546947685	1.1372470926938505
27265.155663259782	0.087978	0.038292	0.0457	0.092535	0.116064	0.119891	0.172717	0.081599	0.121915	0.123309	2.241652331810702	0.4257175753016985	6.771815094236407	1.1602594496901275	7.814389705875647	1.4586304368734564
27422.75551326312	0.085304	0.038994	0.044195	0.091693	0.11891399999999999	0.117091	0.172784	0.083121	0.122905	0.124999	2.051402500919556	0.4316641295768278	6.991039848303406	1.2749562449787983	7.608694311859644	1.348459666265897
27252.59879630725	0.08922	0.038496	0.043408	0.089784	0.111971	0.12147	0.17163499999999998	0.092918	0.119897	0.121201	2.407335525056412	0.3403384353284185	6.55905265506381	1.2381089450664284	7.8853139719388965	1.6776265470981295
27290.496471399376	0.084193	0.039433	0.036398	0.085874	0.119833	0.119805	0.179716	0.08823600000000001	0.12009800000000001	0.126414	1.84745206119938	0.2829879594334057	6.805651850704143	1.271274147778843	8.467517473177615	0.8490720383079986
27419.261246870014	0.086014	0.040522	0.043299	0.088187	0.111624	0.12300900000000001	0.176594	0.079306	0.122756	0.128689	1.7483843013663296	0.19928643860169204	6.289326218082615	1.360279955183528	8.436504935835337	2.0000701129822183
27717.275445933155	0.085809	0.039332	0.040902	0.085213	0.120271	0.12070800000000001	0.1778	0.083637	0.122473	0.12385499999999999	2.3316217444386367	0.3408149648496412	6.12883270397617	1.1834912404841054	8.399583085913932	1.4443431208482487
27519.448004047597	0.08557	0.040709	0.044601	0.0878	0.11984500000000001	0.11688499999999999	0.178392	0.083978	0.118761	0.123459	2.055754065503406	0.44030114915018587	6.306626519965991	1.222237763779545	8.14823997117697	1.731358475171981
27623.27889579569	0.091266	0.038788	0.043902	0.088882	0.112941	0.12242700000000001	0.17637199999999997	0.08560699999999999	0.113429	0.126386	1.8437388661521146	0.18910392408274806	6.38443080146423	1.3717568966304234	8.685049700650488	1.7265425932519811
