## Supplementary material for "Generalized Maternal-Paternal Genotype Markov Model for Single-Cell Lineages": Code for simulations: combined-fit-stats-reconstructed-tree-phased16.csv

nll	pi_aa	pi_ac	pi_ag	pi_at	pi_ca	pi_cc	pi_cg	pi_ct	pi_ga	pi_gc	pi_gg	pi_gt	pi_ta	pi_tc	pi_tg	pi_tt	s_0	s_1	s_2	s_3	s_4	s_5
355231.0143623681	0.08561	0.057301	0.06221	0.088496	0.057113	0.038713	0.040958	0.060929	0.059105	0.043503	0.041	0.060306	0.08907	0.065169	0.05898	0.091537	4.936667606356341	0.6128196792242145	0.5279847635643332	0.5779387480168184	1.0119578872221953	0.6671131786329606
363818.044458549	0.08676	0.060534	0.059704	0.091497	0.058579	0.035208	0.041404	0.062128	0.065095	0.04278	0.036609	0.059906	0.09035	0.058239	0.061289	0.089918	3.9419706544104463	0.8024081293209802	1.0000044683557647	0.8023462706612465	0.8024766769073474	0.8022971474698861
351326.7733562081	0.088189	0.060125	0.062879	0.088235	0.059288	0.038837	0.040616	0.060198	0.060004	0.038916	0.043892	0.055897	0.092624	0.063653	0.055703	0.090944	1.459972600390043	1.2141616568982294	1.173175179636995	1.0605928433259324	2.364104984493065	0.8289197644642661
366190.1022798474	0.087504	0.058864	0.065805	0.086309	0.060761	0.039623	0.03924	0.063865	0.057207	0.04217	0.043011	0.062127	0.086698	0.057912	0.060596	0.088308	4.238662024085096	0.6072628559508577	0.16981383602420658	0.04294531350733542	2.991329295692033	0.26053178530868737
374398.18287142226	0.08625	0.064197	0.059412	0.081917	0.060888	0.04249	0.041625	0.057398	0.058507	0.041401	0.045505	0.063892	0.087228	0.05847	0.058973	0.091847	2.006357616230625	1.8178167305489155	0.8653006398211103	1.1441792119907592	1.5681900091496184	0.8421179531191286
367369.9984147111	0.084442	0.056978	0.06212	0.092477	0.059904	0.040919	0.043003	0.054972	0.060694	0.037264	0.041807	0.061933	0.090499	0.056479	0.063685	0.092824	2.504095234167795	2.204921029465145	0.8269745859079999	0.9464541704775742	0.9041029820677697	0.8864160710369137
360732.2205920973	0.086406	0.059301	0.060407	0.082703	0.059788	0.0427	0.037516	0.06192	0.059379	0.044191	0.047202	0.056868	0.088298	0.057127	0.061895	0.094299	1.3480140919786614	1.347828500622379	1.347832365073012	1.3478769811195155	1.3485111035434467	1.347828266237021
373923.15460180904	0.085326	0.061163	0.063344	0.08671	0.05709	0.040585	0.040594	0.061296	0.0606	0.04301	0.039902	0.064186	0.085803	0.061506	0.064765	0.08412	1.3479575180250536	1.3478934934260045	1.347474647913237	1.347277933256594	1.3472779163785946	1.3475597230885148
364188.5168252926	0.089228	0.061401	0.061697	0.082986	0.061278	0.039327	0.038415	0.060975	0.060704	0.040605	0.042095	0.056503	0.093907	0.059421	0.061182	0.090276	2.013819292275547	0.6450905257004911	1.5449965075072003	0.5450983479210327	1.2900975514181574	1.7103813437484956
355980.47061595996	0.087688	0.059109	0.065423	0.091391	0.056129	0.039801	0.04121	0.054784	0.062799	0.04191	0.045801	0.057533	0.089578	0.057974	0.061798	0.087072	4.17378020694106	1.5933081350906246	2.286752639395159e-09	0.7767596094619873	1.1070803376209795	0.9523373629997547
365806.50071877113	0.087355	0.059192	0.064491	0.08481	0.059105	0.039328	0.042691	0.060489	0.060887	0.041394	0.043503	0.062408	0.08275	0.058036	0.060715	0.092846	5.247175317536422	0.6589359846053449	0.6390492604884432	0.5566501797888074	0.5457779005913019	0.6558166732674462
368011.2478033714	0.088402	0.059018	0.060324	0.085463	0.061954	0.0396	0.041177	0.059988	0.062296	0.039916	0.046501	0.06319	0.08803	0.057003	0.059012	0.088126	1.4954965443431074	1.2638668325553877	1.2893629347657052	1.3572080863102045	1.4103807718325674	1.311797598775798
348629.36147099984	0.081311	0.053611	0.062803	0.083888	0.054118	0.040506	0.045289	0.060774	0.06631	0.043393	0.041302	0.059893	0.0932	0.059397	0.061209	0.092996	6.347873564075259	0.43264022149268244	0.4417332757817546	0.4350383225761622	0.42652763945431005	0.43339659092306726
375423.48454167385	0.088332	0.059734	0.058996	0.087118	0.061289	0.037812	0.039306	0.060346	0.058504	0.038919	0.044491	0.064389	0.082651	0.060506	0.063091	0.094516	2.9810626458302205	0.2759285233138651	0.847686793398362	0.7143352854432778	1.2271615707780237	2.121886292630324
360573.7368207659	0.086387	0.059094	0.060799	0.089305	0.053204	0.043568	0.046002	0.055467	0.060282	0.040399	0.042896	0.064704	0.090276	0.05709	0.0607	0.089827	1.3484971089402664	1.3484971089402664	1.3484971089402664	1.3484971089402664	1.3484971089402664	1.3484971089402664
357651.2188172682	0.092058	0.052228	0.061019	0.087119	0.059737	0.036996	0.040098	0.063054	0.061105	0.04202	0.041599	0.058879	0.086712	0.060494	0.064503	0.092379	4.45326277589151	0.8440162773652455	0.5371477277080421	0.9433990129921099	1.0183237006060404	0.7090490234899633
358077.98045322864	0.090785	0.058303	0.060999	0.088396	0.057599	0.040771	0.044106	0.058748	0.060193	0.039298	0.040471	0.062188	0.090342	0.0581	0.058132	0.091569	3.874287790267322	2.028493886404185	1.7215802416291795e-10	0.18413314321228533	1.038437158553674	1.2774616456163077
364889.83597222314	0.086195	0.057398	0.064912	0.091489	0.058309	0.039394	0.044466	0.05811	0.063322	0.042508	0.041901	0.061871	0.08	0.060005	0.063019	0.087101	1.7740201923164813	1.3413443260228979	1.090008680947676	1.4021461116375775	0.9730121921510945	1.624935253973779
368234.98855194455	0.081432	0.058357	0.062785	0.088198	0.057401	0.037115	0.041472	0.060596	0.059799	0.039307	0.042497	0.062306	0.088281	0.063858	0.065042	0.091554	2.7166977770512095	1.185541621033666	0.9710141528775137	1.2700057901927244	1.4233703888950462	0.7849270366173172
361500.2638188975	0.088901	0.0593	0.057492	0.088609	0.057772	0.040823	0.042	0.059699	0.06189	0.042601	0.041702	0.062193	0.087807	0.05839	0.059506	0.091315	4.485147629682439	0.8152399071878526	0.28872202484159754	0.12299753857972849	0.9262421809871997	1.6108145440779857
361790.86675848375	0.088581	0.059404	0.064598	0.090884	0.05622	0.038888	0.045296	0.057767	0.060115	0.043068	0.042505	0.060514	0.079498	0.06172	0.062718	0.088224	6.711524398125136	0.7582804952899412	0.17652309916664677	0.20151942993576027	0.38166058558010196	0.17507051264128293
370257.519250947	0.086498	0.0614	0.062292	0.088626	0.055307	0.035995	0.044446	0.057335	0.061931	0.041395	0.040608	0.065587	0.08279	0.06377	0.06266	0.08936	3.839223646535875	1.060781362433291	0.5250733956306556	2.920415658260607e-14	1.0610721335924456	1.6480045284364282
375934.5380280663	0.088039	0.05933	0.059699	0.089114	0.062178	0.035913	0.039892	0.060726	0.061589	0.037692	0.041717	0.062709	0.083077	0.061095	0.064811	0.092419	1.9234230091668958	1.1615005287780298	1.162073763096991	1.1616887054239902	1.1622821975442994	1.5769822258240562
364099.8645630651	0.085705	0.058762	0.062909	0.088216	0.056799	0.037382	0.042297	0.059009	0.060294	0.040388	0.044106	0.062906	0.090006	0.060621	0.061588	0.089012	1.3495462863412309	1.3495462863412309	1.3495462863412309	1.3495462863412309	1.349546670269507	1.3495464603040497
366289.4427832935	0.091164	0.062358	0.06399	0.086939	0.059362	0.03798	0.041513	0.059536	0.061095	0.04571	0.041603	0.059887	0.086109	0.056949	0.060408	0.085397	2.960598570037306	0.799235718221229	1.162042561701804	1.300636002844445	1.0631952936395865	0.8827511423259655
363661.65679573605	0.089185	0.057099	0.064886	0.083914	0.066259	0.037909	0.039404	0.058322	0.060509	0.041891	0.039203	0.059006	0.092599	0.063113	0.0571	0.089601	1.485706001459179	1.400279863161038	1.40124564030761	1.0568578739704935	1.1489894786255768	1.488427864353422
364108.5435706361	0.088781	0.056994	0.060407	0.084111	0.058926	0.04106	0.041768	0.064381	0.06155	0.043408	0.042495	0.064292	0.089596	0.05645	0.060034	0.085747	3.84127837332074	0.25914123051489424	1.2400284146656237	0.3069596913105456	1.3278353117480748	0.9044343700404927
373200.989926822	0.086491	0.058878	0.060217	0.08119	0.062965	0.039624	0.039992	0.063001	0.059893	0.043989	0.042199	0.059921	0.088517	0.058999	0.065413	0.088711	4.147206038103904	1.4188750742971348	0.39926340060868104	0.7566865841891984	1.183751269912435	0.4757430044035282
366969.2966943682	0.083898	0.056817	0.062057	0.088158	0.059794	0.040203	0.039296	0.062482	0.061883	0.040893	0.039694	0.062626	0.088707	0.058253	0.063394	0.091845	2.9826064668252283	0.8007175172919238	0.7738062282009985	0.3615260907203856	1.0706310302620325	2.09407575158503
367795.748916944	0.087101	0.06167	0.058927	0.089616	0.055841	0.037559	0.040907	0.059679	0.063509	0.041897	0.043697	0.05949	0.083879	0.060636	0.065777	0.089815	2.6376627262936476	1.1905276508640992	0.7524107358731403	0.9683702166468036	2.1949517978842388	0.5966648141478252
363570.48229554546	0.086193	0.059806	0.062187	0.088716	0.056974	0.043024	0.043026	0.063512	0.055299	0.041998	0.0434	0.06219	0.085753	0.059266	0.061481	0.087175	1.347352950112815	1.347352950112815	1.3473529507141668	1.347352950112815	1.347352950112815	1.347352950112815
369157.5854234471	0.083314	0.054596	0.061224	0.089671	0.061176	0.039389	0.042444	0.061827	0.061881	0.039394	0.042058	0.065726	0.087591	0.062384	0.062842	0.084483	2.956731170385938	0.37244857760716427	1.2717020288629426	0.022946546138517255	1.4808620880810903	1.6628090109445823
359383.09199759556	0.084569	0.058672	0.061698	0.090223	0.057025	0.042299	0.039697	0.058849	0.0605	0.041014	0.040597	0.062499	0.090621	0.062935	0.058618	0.090184	3.951979629811506	0.5549525417616116	0.6539436069362354	0.2583796911860959	0.9676091202409615	1.724440638994934
369450.497143467	0.084882	0.059288	0.058228	0.088909	0.058905	0.041476	0.041282	0.058027	0.061483	0.043204	0.039599	0.063212	0.087921	0.063615	0.062698	0.087271	3.22658068387325	0.8316704161293612	0.9271686904102806	0.7076150834980776	0.7076150834980776	1.7043412871945052
366661.1429390083	0.088642	0.055699	0.059408	0.087709	0.06114	0.04018	0.038651	0.065892	0.057505	0.041523	0.042994	0.057979	0.087725	0.059371	0.067249	0.088333	2.7923510934514657	1.162431878127521	1.0551835269184031	1.0463892842225788	1.0824190188063842	1.0353173229520973
371056.57632283197	0.093506	0.05942	0.05922	0.086865	0.057393	0.039111	0.040482	0.057493	0.062109	0.040923	0.042679	0.063391	0.083157	0.059464	0.064983	0.089804	2.61808208185821	2.850223176696623	0.0027633865362388646	0.0070414136637213815	2.313893351359056	0.5521090065025304
370780.36734737665	0.085535	0.062063	0.062003	0.089816	0.059106	0.038574	0.041205	0.057201	0.0566	0.039794	0.045202	0.062203	0.086083	0.060555	0.061987	0.092073	2.7602094662040693	0.8832715186049152	1.3834342130418429	0.8846108754121487	1.0859619497184365	0.9968493175386046
355931.3671778168	0.08622	0.054579	0.062134	0.097136	0.059023	0.03794	0.042572	0.058915	0.0596	0.041317	0.043722	0.058225	0.085808	0.059313	0.061972	0.091524	3.733827952082025	1.088649947256899	0.5593405889761263	0.5397931543073653	1.3990392976201758	1.0100908896635346
356288.68459972355	0.086398	0.058401	0.063786	0.088402	0.053724	0.041587	0.0416	0.060538	0.059866	0.039711	0.042077	0.063553	0.091311	0.062493	0.058698	0.087855	2.141300450929021	1.392492553996137	1.2473778874817294	1.1831791100082913	1.281918694073533	0.876211938073301
353550.215343463	0.086684	0.055789	0.057987	0.091105	0.056333	0.042185	0.041198	0.059792	0.062497	0.040386	0.045099	0.0593	0.086705	0.061246	0.061618	0.092076	4.089642461313713	0.8679764709438649	0.831091629205624	0.8310899783525572	0.8310922247078364	0.8310958897937956
363060.09453293507	0.084681	0.058931	0.061549	0.093869	0.060463	0.038813	0.041206	0.062141	0.057738	0.040909	0.043497	0.062283	0.087131	0.057016	0.058046	0.091727	4.295887855903576	1.4811997008908124	0.2171774824999731	0.23923287060559825	1.423880016749966	0.7163049412538344
373886.0588717865	0.0834	0.057088	0.060894	0.087685	0.062285	0.035866	0.041714	0.060516	0.060731	0.040717	0.043103	0.062542	0.088499	0.059916	0.065761	0.089283	1.7705808458406849	0.9024511503482234	1.480987477464645	1.7602370494065347	0.6637129610256255	1.591662804023812
359046.7691553496	0.0859	0.058404	0.061205	0.08745	0.054216	0.038718	0.039845	0.058316	0.059112	0.044403	0.040798	0.061786	0.093971	0.0619	0.061979	0.091997	3.536996924027012	2.06346133606719	0.3290066961137963	0.9297760878210853	1.2489131136535754	0.47277624569243165
364787.61892220355	0.090595	0.061571	0.059606	0.086335	0.056517	0.040096	0.044678	0.062597	0.061703	0.043499	0.042317	0.060093	0.092701	0.0522	0.062881	0.082611	1.3484755355244782	1.3481679497859103	1.3482416702531363	1.3483002735286782	1.3481881803176363	1.3483879994302852
354644.94661904935	0.086365	0.054516	0.061998	0.088745	0.059264	0.043045	0.041696	0.061282	0.059402	0.040907	0.045101	0.059388	0.089782	0.059453	0.060612	0.088444	5.1505691876086495	0.21535144459353064	0.35343835804148666	0.7141841557657695	1.015786876988704	0.9832786683495759
372038.5201910083	0.087663	0.057114	0.059404	0.082225	0.061186	0.038988	0.040796	0.064441	0.064798	0.042488	0.038696	0.063203	0.081912	0.059494	0.064266	0.093326	2.1487774746328325	1.4052325327060244	1.0914329386637671	1.578691804650991	0.5897912141037134	1.4890057825982344
361063.7091281261	0.088185	0.054986	0.060689	0.084604	0.058833	0.040028	0.045493	0.063499	0.058005	0.039799	0.041696	0.065602	0.085821	0.063685	0.058507	0.090568	2.465831233284956	2.1133236932030175	0.43919013916009253	1.3120964300596496	1.1684650455693315	1.0350194837916737
370781.52450826665	0.081802	0.061327	0.057914	0.086814	0.058889	0.038413	0.040374	0.061012	0.060481	0.043401	0.041002	0.064127	0.094495	0.056859	0.060424	0.092666	5.841876069381785	0.560638306892547	0.4187137099884648	0.44307528833975407	0.9314720185462194	0.24106767205098767
368036.3438130151	0.083973	0.062012	0.05817	0.086811	0.058301	0.041304	0.039601	0.060918	0.060015	0.041692	0.042796	0.056097	0.094916	0.06085	0.06703	0.085514	3.846533940919398	1.4025075389116912	6.355722034906585e-08	0.6713392898805756	1.8965706006594347	0.7105348207349678
372839.2658547938	0.085866	0.063401	0.060504	0.087483	0.056183	0.041822	0.039791	0.0597	0.062207	0.038989	0.041804	0.059759	0.083914	0.060526	0.067513	0.090538	3.196309522897128	0.6535106909234263	1.524120391278869	0.9516374525010696	1.0353865774737623	0.5922605819291074
353234.55671480653	0.085352	0.058523	0.063222	0.084615	0.053268	0.038886	0.043624	0.061808	0.059211	0.041586	0.039582	0.059629	0.090645	0.063776	0.060886	0.095387	4.552401412345503	0.7972120794697801	0.7370683692522596	0.6542344163086441	0.8276093618295632	0.733445854566137
368042.33359948534	0.084303	0.056268	0.06849	0.083444	0.058013	0.036477	0.039108	0.062361	0.063897	0.042186	0.041223	0.063896	0.086615	0.059473	0.065002	0.089244	2.0308459021112952	1.0570814863945153	1.8788175386403114	0.11357655296800247	0.9438022440534387	1.469539434853718
363034.68965630734	0.088114	0.054416	0.060904	0.08928	0.05799	0.036078	0.040897	0.064028	0.060033	0.040799	0.042146	0.061366	0.086843	0.062402	0.065838	0.088866	4.861224480965011	0.4471243013057252	0.35715731334653295	0.4972079012175341	1.485393858242441	0.8395382962770562
359969.13940656104	0.080806	0.057496	0.06559	0.090164	0.056619	0.040918	0.042054	0.060895	0.062678	0.042594	0.041801	0.060003	0.087572	0.058887	0.063251	0.088672	2.496251720757653	0.7348387996534227	0.9118507020933422	0.27577961861812017	2.3204690343188266	1.2738563642695726
368791.6621869207	0.084951	0.061813	0.057493	0.085631	0.058659	0.037269	0.042004	0.059606	0.060525	0.041488	0.0416	0.064287	0.090138	0.062043	0.059002	0.093491	4.353143261384294	0.8444965288907668	0.9240840771418298	0.7733941545516756	0.7396409997660026	0.5929170531017947
359501.56949705415	0.091797	0.055629	0.059346	0.090246	0.05957	0.041586	0.0431	0.058211	0.062824	0.039195	0.043098	0.0602	0.084857	0.060895	0.061734	0.087712	4.1032051743364315	0.5434279798477596	0.020670922416135835	1.2439496008980115	1.5496365171939197	1.2686563309216827
361315.34434174263	0.091127	0.055488	0.064497	0.085196	0.055921	0.041412	0.043505	0.063258	0.060008	0.039952	0.040097	0.066138	0.089555	0.057204	0.060715	0.085927	2.4232348030937203	1.4394830401570502	1.0539814301130594	1.1464918461048539	1.1351965969462467	0.9927484824801037
363822.5184082865	0.083841	0.058479	0.063043	0.087084	0.057577	0.038606	0.0438	0.05957	0.060105	0.043998	0.041796	0.061288	0.090282	0.0592	0.062867	0.088464	3.1537499010739602	2.739328090303736	0.3614835491031608	0.4540695266485659	0.7957899667649481	0.8038151077057455
355114.60248421086	0.086889	0.05709	0.061129	0.092052	0.060895	0.039485	0.041296	0.059089	0.061793	0.039101	0.043285	0.05802	0.08722	0.060231	0.057921	0.094504	4.368980624115779	1.5737785433500422	9.99822201855786e-11	0.0763992902282286	1.7568174875272213	0.6466792849665962
361010.5468642083	0.088395	0.056859	0.059199	0.089489	0.054998	0.038882	0.0424	0.058194	0.058196	0.041997	0.042805	0.061795	0.093354	0.060418	0.064193	0.088826	3.6938274594303833	0.7465337820367945	0.7465336703925252	0.7465336783444669	1.6427385839905537	0.7465336635150394
364960.40386800416	0.090005	0.062591	0.062089	0.084836	0.057834	0.03797	0.040038	0.062456	0.064195	0.04041	0.040703	0.059401	0.086569	0.059781	0.061312	0.08981	3.04549965493227	2.2761289156329707	9.999999999949173e-11	1.0403763195118705	0.8129453493825958	1.4579317760553563
359778.678126123	0.084028	0.059184	0.0611	0.086518	0.056572	0.038933	0.044063	0.059606	0.057999	0.041092	0.046906	0.060499	0.089565	0.06291	0.060837	0.090188	1.4925400852202169	1.1018429094404416	1.416799856811594	1.1018429439533173	1.1018429794750622	1.7568601386618088
359388.6920220041	0.087793	0.060388	0.061002	0.084287	0.055331	0.03439	0.042486	0.063435	0.059545	0.040599	0.041765	0.058571	0.089974	0.064524	0.062413	0.093497	2.854285988238951	0.6923424419169476	0.6923424547457204	0.6923424543485265	1.1835428764129021	2.1185203733931774
367993.15740042407	0.089496	0.05941	0.061016	0.084603	0.05867	0.044095	0.041174	0.059855	0.059055	0.041587	0.041804	0.063057	0.085395	0.060593	0.062264	0.087926	2.0528434655591643	1.3647250143116703	0.9526628476667933	0.9085598259987702	0.7717364498322891	2.0748499761241552
362634.2505900763	0.083481	0.055915	0.061409	0.089442	0.055324	0.040555	0.041778	0.059352	0.062096	0.040592	0.043708	0.063799	0.089595	0.061082	0.064194	0.087678	4.616122075202815	0.9534518945712103	0.029974920009164286	0.16897151920995246	2.6209611882271666	0.1750696627715288
362879.95584920625	0.084887	0.05853	0.059904	0.090953	0.055694	0.041208	0.043104	0.061702	0.05402	0.043969	0.042599	0.061491	0.088005	0.063784	0.063702	0.086448	1.3479452660889135	1.3479452660889135	1.3479452660889135	1.3479452660889135	1.3479452660889135	1.3479452660889135
373251.85357272957	0.085006	0.060605	0.063911	0.086592	0.062395	0.044905	0.043809	0.059193	0.058016	0.041021	0.044001	0.061672	0.083581	0.06218	0.06229	0.080823	1.345153616224445	1.3451536260894421	1.345153616224445	1.345153616224445	1.3451536893550942	1.345153616224445
371010.395189984	0.088164	0.057745	0.063015	0.088882	0.059517	0.039476	0.042307	0.056594	0.059378	0.042125	0.040901	0.064101	0.085477	0.062685	0.063979	0.085654	1.597652193319748	1.1595408255331512	1.4231164875114664	2.1835920972169562	1.147974683871864	0.8222139163736999
366083.07488926995	0.084696	0.059909	0.063876	0.087809	0.057084	0.043066	0.040701	0.059582	0.059102	0.040484	0.03911	0.060313	0.086124	0.061664	0.064307	0.092173	3.342352500493933	0.2711672880014593	2.1265813023941114	0.6317097613910232	1.0255808655997645	0.16270971783843877
370683.59612308047	0.085315	0.06291	0.059983	0.081593	0.059102	0.037414	0.042866	0.065925	0.058772	0.040701	0.044362	0.063107	0.08993	0.059769	0.059778	0.088473	2.9381610485660627	0.34391872310166244	1.0913239887751625	1.681599529454869	1.5796434641955495	0.7121190938433513
369312.56211034406	0.083517	0.055159	0.060691	0.087256	0.063191	0.045785	0.043108	0.060037	0.060796	0.039819	0.041593	0.060104	0.088101	0.059354	0.065808	0.085681	1.8364810691910727	1.1185098466280305	1.5492086422812272	1.0612453345601898	1.364867268310182	0.9881916127239787
355847.3095093728	0.080977	0.055603	0.059762	0.08656	0.057682	0.041231	0.04319	0.064605	0.061399	0.040438	0.041529	0.062561	0.087315	0.063323	0.058621	0.095204	4.152135478012027	0.36285721615415356	1.2102008419497465	0.4291102863567502	1.5701593513916259	0.25436817545911156
371427.37132895284	0.086189	0.063512	0.063667	0.089906	0.059973	0.036706	0.042305	0.065756	0.056496	0.039303	0.040701	0.063005	0.08632	0.057926	0.058826	0.089409	2.3775809376480606	2.219162308958078	0.41914199611644604	1.1725228821499665	1.2288769075795327	1.0873880285575397
360986.6064065547	0.083117	0.060596	0.062575	0.088724	0.061604	0.038503	0.042313	0.0554	0.058703	0.041912	0.046016	0.055678	0.092527	0.061652	0.060191	0.090489	3.991091925978343	0.6887038048024554	0.16658168851521205	0.905596393994297	2.0244958983608825	0.7971027676786466
362143.34635887266	0.088098	0.05931	0.057866	0.087379	0.056729	0.03934	0.040889	0.06266	0.057604	0.045498	0.0431	0.058697	0.087182	0.06556	0.064147	0.085941	2.968294566721723	0.6216107931200867	0.567217721865846	1.9352426780676104	0.8493329824505516	1.6832512615248858
363370.2613332215	0.090468	0.05609	0.05791	0.08533	0.064051	0.039408	0.042798	0.060806	0.055785	0.039521	0.046883	0.058813	0.087782	0.065421	0.06089	0.088044	4.049781361634582	0.828053392693825	0.8279737606367399	0.8279737574362497	0.8281455802032799	0.8280788985863006
367906.91398206115	0.086183	0.058021	0.058929	0.088986	0.060199	0.0401	0.037979	0.057193	0.056399	0.043494	0.040099	0.060802	0.094096	0.059894	0.063601	0.094025	1.3519658936131187	1.3516176817676469	1.352079552161089	1.351627502504464	1.3515810693712131	1.351615518637197
369354.617675647	0.086894	0.059942	0.060997	0.08787	0.0593	0.040516	0.040502	0.06138	0.055709	0.043807	0.041804	0.061898	0.086615	0.05854	0.063088	0.091138	5.271512522134964	0.2350115752801844	0.07863531886961783	0.1500274847583595	1.6199463878065374	1.0194719272826134
367330.6876790485	0.085098	0.058305	0.055508	0.089571	0.060429	0.042308	0.039109	0.060462	0.063538	0.038893	0.042402	0.061177	0.090519	0.059093	0.062702	0.090886	3.5545000309033714	0.5797811217303277	0.5716789464824956	0.3364418319393157	1.4338697832987424	1.699954957911144
365816.0331522275	0.088706	0.056885	0.06001	0.082396	0.058501	0.039951	0.041583	0.057035	0.065108	0.040076	0.043317	0.06141	0.087206	0.061122	0.064896	0.091798	1.5454943881839298	0.929730915821894	1.4270682342035388	1.1388612716663933	1.8091587982794843	1.1752623370985655
356762.6048813729	0.083993	0.059102	0.062626	0.086709	0.056303	0.040285	0.03941	0.061895	0.062206	0.043395	0.045193	0.06011	0.087703	0.060436	0.059784	0.09085	4.1228943845609125	0.7991662321575979	0.8966207495499969	0.695984485272775	1.5126164522264385	0.19841222063808925
362436.8637134258	0.088599	0.057685	0.059302	0.088592	0.06071	0.038987	0.043395	0.058734	0.066577	0.041099	0.043093	0.060122	0.084401	0.059083	0.060705	0.088916	1.3486263759358998	1.3486263759358998	1.3486263759358998	1.3486263759358998	1.3486263759358998	1.3486263759358998
373354.28730086406	0.082193	0.061541	0.061184	0.087629	0.062457	0.036313	0.039509	0.061084	0.058703	0.042689	0.043508	0.062198	0.090528	0.05726	0.060603	0.092601	1.3498587424748318	1.3498587424748318	1.3498587424748318	1.3498587424748318	1.3498587424748318	1.3498587424748318
363174.676496758	0.083788	0.057273	0.06202	0.09046	0.058046	0.040351	0.042381	0.061832	0.055898	0.039098	0.040618	0.060895	0.089477	0.06028	0.063395	0.094188	1.350802576990074	1.3508025828779828	1.350802576990074	1.350802576990074	1.350802582063946	1.350802576990074
373995.20800378005	0.088205	0.058127	0.060592	0.087504	0.059588	0.039527	0.041491	0.059651	0.06021	0.03921	0.042696	0.06529	0.085412	0.058986	0.064319	0.089192	4.181925782589404	0.8336209717220885	0.3435401854105373	0.6251866365542215	1.6134114285861325	0.8600290669478391
371227.94329864474	0.086887	0.058511	0.059377	0.089687	0.060611	0.043633	0.043026	0.058728	0.06251	0.040871	0.040092	0.063207	0.086318	0.058672	0.062859	0.085011	1.347941212241656	1.3479412124178427	1.3479412125703842	1.347941212241656	1.3479412122601315	1.3479412122567476
365209.12415395014	0.084396	0.058692	0.058202	0.086139	0.058196	0.040503	0.038405	0.062601	0.062596	0.043288	0.045098	0.060307	0.08838	0.058317	0.063705	0.091175	3.704943739955752	1.6572027817715373	0.6434510717728515	0.04715064181508534	0.9017836179841329	1.1424049369585552
361870.37431785616	0.087081	0.058278	0.06428	0.088819	0.06386	0.039723	0.042506	0.057416	0.058213	0.040918	0.043103	0.059787	0.092826	0.058096	0.056508	0.088586	1.3497936321992294	1.3497936321992294	1.3497936321992294	1.3497936321992294	1.3497936321992294	1.3497936321992294
366095.30023619137	0.083811	0.060307	0.060898	0.090365	0.057323	0.037105	0.043406	0.062146	0.063594	0.040206	0.041207	0.060895	0.088827	0.057502	0.063484	0.088924	5.347799851415974	0.05447653654782326	0.05202229628504118	0.14101161664822776	1.8511662782965448	1.0472652828873243
374012.441302442	0.084475	0.062191	0.061508	0.085281	0.06082	0.035227	0.036689	0.065594	0.060321	0.041212	0.043297	0.062462	0.086646	0.063406	0.061878	0.088993	1.8566183649985113	1.2629615637460272	1.1246979603669303	1.1246999412656307	1.4623242000117918	1.3132588965836365
371427.67134641315	0.087798	0.056303	0.059379	0.087185	0.06118	0.040008	0.040012	0.060783	0.057198	0.038104	0.038602	0.065338	0.08975	0.060717	0.063007	0.094636	2.55265597295873	1.068524253366611	0.09894836071275924	1.7482086931913883	1.906365397319297	1.5188661493150604
377938.2608558935	0.083608	0.06072	0.062992	0.079946	0.058313	0.041239	0.037992	0.055219	0.059693	0.041203	0.04591	0.066998	0.086985	0.062076	0.0642	0.092906	1.7086052961714973	1.4338897363372918	1.3751367349182548	0.9310209018141367	1.2528301601111143	1.2690416621280822
362571.91387517826	0.087978	0.058292	0.057504	0.080785	0.057772	0.038292	0.041793	0.060412	0.062387	0.039806	0.0457	0.05879	0.091932	0.061503	0.064519	0.092535	2.8845296561111398	0.6720141678554761	0.5799992640891725	1.0880038608296774	2.2429966979577975	0.9909954896078473
369273.9299658467	0.085304	0.063098	0.054798	0.085182	0.055816	0.038994	0.042596	0.062914	0.062293	0.040525	0.044195	0.061192	0.087602	0.059991	0.063807	0.091693	1.3486267024438918	1.3486267024438918	1.3486267024438918	1.3486267024438918	1.348635484125232	1.3486267024438918
353834.93271386786	0.08922	0.054396	0.06209	0.08764	0.057575	0.038496	0.045906	0.057294	0.05938	0.047012	0.043408	0.061703	0.083995	0.062603	0.059498	0.089784	2.083751605514766	0.8167988314223513	1.8552133298023437	0.09484496566717301	2.3606194273568106	0.3641129014306471
372176.60168903397	0.084193	0.059128	0.06078	0.09152	0.060705	0.039433	0.044196	0.057304	0.059025	0.04404	0.036398	0.064593	0.088196	0.062794	0.061821	0.085874	2.1285971185442194	0.6386599514967232	2.2313320974708932	9.999895675394139e-11	1.0724413811795555	1.2017962209607378
364684.67943022907	0.086014	0.055707	0.060406	0.087913	0.055917	0.040522	0.039103	0.060955	0.062603	0.040203	0.043299	0.064082	0.088681	0.061801	0.064607	0.088187	1.3493932144441703	1.3493932144441703	1.3493932144441703	1.3493932144441703	1.3493932144441703	1.3493932144441703
369495.746948282	0.085809	0.059707	0.057998	0.089708	0.060564	0.039332	0.041603	0.062383	0.06271	0.042034	0.040902	0.064369	0.088092	0.06009	0.059486	0.085213	2.8683986941382718	0.8536356437634939	1.1311696459484788	0.7621020293759647	2.324719999924906	0.09826017153219621
368369.4371260474	0.08557	0.062114	0.058105	0.089304	0.057731	0.040709	0.042487	0.059844	0.05878	0.041491	0.044601	0.057252	0.089088	0.058917	0.066207	0.0878	2.2640426290214775	0.6523471837292911	0.7253219720225141	0.5546952322492681	3.2389903133767928	0.7269732076256156
362792.8569734523	0.091266	0.05441	0.059799	0.086	0.058531	0.038788	0.043397	0.056004	0.062628	0.04221	0.043902	0.063491	0.090372	0.057425	0.062895	0.088882	3.9498101560884207	0.34414874844001575	0.5078816941272942	0.17999551582075637	1.2618586091472517	1.9875166482171052
