## Supplementary material for "Generalized Maternal-Paternal Genotype Markov Model for Single-Cell Lineages": Code for simulations: combined-fit-stats-reconstructed-tree-phased16mp.csv

nll	pi_aa	pi_ac	pi_ag	pi_at	pi_ca	pi_cc	pi_cg	pi_ct	pi_ga	pi_gc	pi_gg	pi_gt	pi_ta	pi_tc	pi_tg	pi_tt	s_0	s_1	s_2	s_3	s_4	s_5	s_6	s_7	s_8	s_9	s_10	s_11
355384.597458698	0.08561	0.057301	0.06221	0.088496	0.057113	0.038713	0.040958	0.060929	0.059105	0.043503	0.041	0.060306	0.08907	0.065169	0.05898	0.091537	1.9013733103495583	0.7757566451162131	0.9556526762240084	0.8178357035910097	0.8796238342770858	2.983055035757377	3.933419719869401	0.9677212640220108	0.6451477500868408	0.8908119646874023	0.9802088562616621	0.668102272611457
363728.74484613666	0.08676	0.060534	0.059704	0.091497	0.058579	0.035208	0.041404	0.062128	0.065095	0.04278	0.036609	0.059906	0.09035	0.058239	0.061289	0.089918	4.349072302774168	1.9440740714039304	0.14398535482508767	0.08697128395185147	1.3129587456552603	2.04306243958097	1.5037913387946837	0.7612232029869506	0.31011317081501877	0.15041537069754432	2.401596096778003	1.5539146622380555
351078.1006505223	0.088189	0.060125	0.062879	0.088235	0.059288	0.038837	0.040616	0.060198	0.060004	0.038916	0.043892	0.055897	0.092624	0.063653	0.055703	0.090944	3.309593806424767	3.080448777701154	0.9000186343249253	0.23894630888958732	0.37843347228678753	1.7907821026346393	0.6859148884956322	0.3076315256523339	0.30316500671771773	0.45071724210081665	3.520037923503475	1.3820531950752892
366447.0075807268	0.087504	0.058864	0.065805	0.086309	0.060761	0.039623	0.03924	0.063865	0.057207	0.04217	0.043011	0.062127	0.086698	0.057912	0.060596	0.088308	2.0665578259389705	0.7386857254798634	0.8425682248769057	0.9133982775914234	1.3389858386160838	1.2314034830391332	0.9097343600559559	0.866709491543737	2.507045388171558	1.049262599172549	0.9761408560552166	2.170218033003926
374414.9236979323	0.08625	0.064197	0.059412	0.081917	0.060888	0.04249	0.041625	0.057398	0.058507	0.041401	0.045505	0.063892	0.087228	0.05847	0.058973	0.091847	2.4848621683455336	0.9788087713532533	1.0331453732578053	1.0193583782175135	1.1442903461327438	1.128655010503044	0.9792197248124027	1.4893006667199473	1.7855392677440338	1.2282985125837638	1.1423307793674773	1.6038149356476716
367528.81794573937	0.084442	0.056978	0.06212	0.092477	0.059904	0.040919	0.043003	0.054972	0.060694	0.037264	0.041807	0.061933	0.090499	0.056479	0.063685	0.092824	1.4137052857449202	1.957238140967332	1.2120641294673926	1.252717099776789	1.2118970438931105	1.212090650854822	1.2120657493771168	1.2119763452639791	1.2118967240912022	1.2120903722830567	1.2119979844100326	1.9179398242670491
360584.72199246427	0.086406	0.059301	0.060407	0.082703	0.059788	0.0427	0.037516	0.06192	0.059379	0.044191	0.047202	0.056868	0.088298	0.057127	0.061895	0.094299	2.258736684772597	1.07887923854082	0.5526012365740801	0.8053452743333442	0.4633799213882373	0.37347091710364577	1.8262358803225336	0.6947309380931054	0.7604891069431139	0.8202104378305209	1.0936214748507196	5.752893018080085
373780.9614555994	0.085326	0.061163	0.063344	0.08671	0.05709	0.040585	0.040594	0.061296	0.0606	0.04301	0.039902	0.064186	0.085803	0.061506	0.064765	0.08412	2.5274834274676103	1.1291570282551038	0.24567588175762875	0.38238097875654997	2.0721420138978575	1.3166098757892954	1.2085644591827938	0.21254829731698688	2.964474873434402	0.8812714962785544	1.3395697897950827	1.3213073858645723
364117.93422156665	0.089228	0.061401	0.061697	0.082986	0.061278	0.039327	0.038415	0.060975	0.060704	0.040605	0.042095	0.056503	0.093907	0.059421	0.061182	0.090276	2.76745180058686	1.6816569358717095	0.7583608202726994	2.417768105022174	7.815692216692673e-08	1.2204629685840258	2.2598129128824946	2.9671824189694234	0.43431278566446946	0.8763996743813979	1.1631295192723778	0.5620318719156293
356129.38536461466	0.087688	0.059109	0.065423	0.091391	0.056129	0.039801	0.04121	0.054784	0.062799	0.04191	0.045801	0.057533	0.089578	0.057974	0.061798	0.087072	1.8439958168797328	0.8857169783974278	2.214059445638417	0.6665800089318761	0.6884656140094438	2.0145883448570063	0.8888219713852628	0.8944739778210368	0.9442394202105001	1.3310941812245636	1.774822881679814	1.567160347061783
365656.1892850002	0.087355	0.059192	0.064491	0.08481	0.059105	0.039328	0.042691	0.060489	0.060887	0.041394	0.043503	0.062408	0.08275	0.058036	0.060715	0.092846	2.4813660670838398	5.0676404559701855e-08	0.33343393097065815	0.030607726242378386	2.3895544124756103e-08	4.421492869805243	0.9020112481213219	2.4001879077159427	0.1184103661218209	1.1100911659563235	3.4959519306773235	1.3686708838977477
367971.35417781636	0.088402	0.059018	0.060324	0.085463	0.061954	0.0396	0.041177	0.059988	0.062296	0.039916	0.046501	0.06319	0.08803	0.057003	0.059012	0.088126	1.9254435581196687	1.590117079314777	1.308922544252378	1.1995153716639895	1.1995153772968727	1.2770498815166937	1.1995152807803255	1.199515402952348	1.5235103771417038	1.1995152900351362	1.1995153067086117	1.199515322808954
348530.24014049204	0.081311	0.053611	0.062803	0.083888	0.054118	0.040506	0.045289	0.060774	0.06631	0.043393	0.041302	0.059893	0.0932	0.059397	0.061209	0.092996	4.455661816855637	0.9715422342147879	0.33936130063602865	1.4368304373360803	0.20065254764373117	3.043486451321475	0.8471096552489837	1.1142154291075097	0.5309405721519332	0.44553182293863386	2.3268482063845473	1.1371851134560569
375660.0556186976	0.088332	0.059734	0.058996	0.087118	0.061289	0.037812	0.039306	0.060346	0.058504	0.038919	0.044491	0.064389	0.082651	0.060506	0.063091	0.094516	1.350131587566128	1.350131587566128	1.350131587566128	1.350131587566128	1.350131587566128	1.3501323898168007	1.350131587566128	1.350131587566128	1.350131587566128	1.350131587566128	1.350131587566128	1.350131587566128
360304.87698161573	0.086387	0.059094	0.060799	0.089305	0.053204	0.043568	0.046002	0.055467	0.060282	0.040399	0.042896	0.064704	0.090276	0.05709	0.0607	0.089827	2.50121989066834	0.8030314741351172	1.1069922000330434	0.12352321042568605	1.1893329436087592	1.4229251166363026	1.1213055420011222	1.232416134532624	0.43072598091714975	0.5681797211664422	3.9753637103904644	1.6367415425206235
357847.3570698613	0.092058	0.052228	0.061019	0.087119	0.059737	0.036996	0.040098	0.063054	0.061105	0.04202	0.041599	0.058879	0.086712	0.060494	0.064503	0.092379	1.5741591414028555	1.940558214527246	0.21891339905375665	0.20398690724027851	1.5293218451201214e-06	1.7988958427508834	3.5288182456918786	1.9462327325495798	0.8746238911086162	0.8379046294357898	0.5833075075411362	2.9419582492534913
358182.5587690391	0.090785	0.058303	0.060999	0.088396	0.057599	0.040771	0.044106	0.058748	0.060193	0.039298	0.040471	0.062188	0.090342	0.0581	0.058132	0.091569	2.299797565350996	1.2402387642241866	2.085917250230891	0.20209946825713432	0.9819289270888562	1.8717994956864332	1.3361570124209077	0.38726902584701184	1.1937186891090168	1.1919757500308596	1.9751024766388996	0.7761026087870527
364900.7183802069	0.086195	0.057398	0.064912	0.091489	0.058309	0.039394	0.044466	0.05811	0.063322	0.042508	0.041901	0.061871	0.08	0.060005	0.063019	0.087101	1.9538308455792	1.6774708135711651	1.545499472716503	1.0323349723801154	1.4900971573365005	1.0051061430416712	1.6660142153668853	0.9350903190847972	1.2305607349990808	1.001621202647604	0.9135750911174046	1.491549468745616
368178.8940958869	0.081432	0.058357	0.062785	0.088198	0.057401	0.037115	0.041472	0.060596	0.059799	0.039307	0.042497	0.062306	0.088281	0.063858	0.065042	0.091554	2.7051957110898632	0.8401724749183335	2.4616172085189665	0.2705361776825301	0.42288572958426024	1.179057269862414	0.8215848152059515	1.5576680853559246	0.38663620390907555	2.137309064122763	2.3664175576035036	0.8829672090243597
361674.68626203533	0.088901	0.0593	0.057492	0.088609	0.057772	0.040823	0.042	0.059699	0.06189	0.042601	0.041702	0.062193	0.087807	0.05839	0.059506	0.091315	2.9828699020533938	0.358237949697781	3.641957947835329	1.2137950846049026	1.1803398699639054	1.5090919146380182	0.907929466624001	0.2531554838516811	1.0689523451601264	0.3747570553229423	1.3062533065978552	0.17089509594684404
361980.6726700652	0.088581	0.059404	0.064598	0.090884	0.05622	0.038888	0.045296	0.057767	0.060115	0.043068	0.042505	0.060514	0.079498	0.06172	0.062718	0.088224	2.0000706755553725	1.3136494506585015	1.5435785740699286	1.2269471035448343	0.7174378986070429	0.6570802110699422	0.4174006040835849	1.6146543934870008	2.3598135964972626	0.9485158572088515	1.4943864649320093	1.1757925395175457
370384.8760818727	0.086498	0.0614	0.062292	0.088626	0.055307	0.035995	0.044446	0.057335	0.061931	0.041395	0.040608	0.065587	0.08279	0.06377	0.06266	0.08936	2.134630855987002	1.2547669651041131	1.2498358775820386	1.2049868019361338	1.2687861346155493	1.2204924724718822	1.2486316575604215	1.6935586326069825	1.222189793291024	1.2476688561156652	1.2701839767604264	1.2387562420430698
375969.4005221849	0.088039	0.05933	0.059699	0.089114	0.062178	0.035913	0.039892	0.060726	0.061589	0.037692	0.041717	0.062709	0.083077	0.061095	0.064811	0.092419	1.9949399530303773	2.0155579098579275	0.6932167171477299	1.6279537788379308	0.641811267612697	0.7756642844741459	2.1243358818475353	1.7711654060288418	0.5946280004396742	2.753398915913482	0.7828819591872256	1.7184611884915877
363803.53328882885	0.085705	0.058762	0.062909	0.088216	0.056799	0.037382	0.042297	0.059009	0.060294	0.040388	0.044106	0.062906	0.090006	0.060621	0.061588	0.089012	3.4499997080118803	2.0851659443314157	0.9290145487355367	1.1349403053975158	0.9754245878143751	2.698669735986045	1.4392662803729923	0.8814798082374204	3.093645972947426e-05	0.6046511320817742	1.72443583733009	0.8430927908417694
366179.98905979336	0.091164	0.062358	0.06399	0.086939	0.059362	0.03798	0.041513	0.059536	0.061095	0.04571	0.041603	0.059887	0.086109	0.056949	0.060408	0.085397	3.544615891864421	0.02951719876748249	1.1438089879834297	0.388213728774068	0.9267156657788324	2.635188812932263	1.7248067496986965	0.8030334200408756	0.7314326326672111	1.6434100547831134	1.908710791969474	0.9260267389884406
363496.62488777685	0.089185	0.057099	0.064886	0.083914	0.066259	0.037909	0.039404	0.058322	0.060509	0.041891	0.039203	0.059006	0.092599	0.063113	0.0571	0.089601	2.3176016899028866	0.6597413279415641	1.5950308318480846	0.6728440268770406	1.833578110937009	1.3168595784003165	1.3196272370000066	1.1520019730731392	0.9264194799264422	0.8199750696726291	2.170528672431921	1.1382309963383725
364154.16546862066	0.088781	0.056994	0.060407	0.084111	0.058926	0.04106	0.041768	0.064381	0.06155	0.043408	0.042495	0.064292	0.089596	0.05645	0.060034	0.085747	3.496672938575383	0.9619400014114883	1.2560860819707542	1.2767029616611878	0.16814932719107295	2.207768482662952	1.2073021734909828	1.9813486169403707	0.9950247561454353	0.09560832048576266	1.1981787519083664	1.094726266158675
373207.4652602299	0.086491	0.058878	0.060217	0.08119	0.062965	0.039624	0.039992	0.063001	0.059893	0.043989	0.042199	0.059921	0.088517	0.058999	0.065413	0.088711	4.293444321477025	1.4830339979285367	0.2326064219572909	1.0391121934757874	1.036892815656763	0.9027968177189474	1.8155448006095516	1.2467733884609327	0.7039926721501208	1.4028428611217318	1.353755478949487	1.455536290678902
366918.8339207683	0.083898	0.056817	0.062057	0.088158	0.059794	0.040203	0.039296	0.062482	0.061883	0.040893	0.039694	0.062626	0.088707	0.058253	0.063394	0.091845	3.9395855938140047	1.1045893536809566	1.3793878369800534	3.1289577398232615e-07	5.488453827424544e-09	1.1941818458196383	1.247386836808443	3.213708268445504	6.425879630562332e-06	0.8805813197087471	1.1961768779030073	2.168611993487363
368012.35640870634	0.087101	0.06167	0.058927	0.089616	0.055841	0.037559	0.040907	0.059679	0.063509	0.041897	0.043697	0.05949	0.083879	0.060636	0.065777	0.089815	1.3491386205900744	1.3491386205900744	1.3491386373696606	1.3491386205900744	1.3491386205900744	1.3491386205900744	1.3491386213532108	1.3491386217114392	1.3491386205900744	1.3491386205900744	1.3491386205900744	1.3491386340417815
363414.0624019513	0.086193	0.059806	0.062187	0.088716	0.056974	0.043024	0.043026	0.063512	0.055299	0.041998	0.0434	0.06219	0.085753	0.059266	0.061481	0.087175	2.0940084196630115	1.4673678315728942	1.2393942985261577	0.39462152239531695	1.0475596811179975	2.0499632307928164	1.9275322749635728	0.6623578428180186	0.8124957493853443	1.7008710081574174	1.324744282744875	1.5377568936797472
369118.31682257977	0.083314	0.054596	0.061224	0.089671	0.061176	0.039389	0.042444	0.061827	0.061881	0.039394	0.042058	0.065726	0.087591	0.062384	0.062842	0.084483	4.205452565977438	0.5375089418441362	1.5878145018906922	0.6427831869868182	0.6037738561757224	0.5534340572101328	0.5755629590554071	3.4893410565580107	0.5317261935477362	0.5393397353410251	2.2519530638659413	0.5481472733523897
359557.98009221564	0.084569	0.058672	0.061698	0.090223	0.057025	0.042299	0.039697	0.058849	0.0605	0.041014	0.040597	0.062499	0.090621	0.062935	0.058618	0.090184	1.8057400075080057	2.037965007918864	0.7979047239271149	1.8656550751588128	0.9940035717074012	1.2361931421311234	1.525132042578526	1.1119174846994542	1.2673123709390246	1.3606076138042449	2.3907065395385003	0.26912288857848254
369685.47150472284	0.084882	0.059288	0.058228	0.088909	0.058905	0.041476	0.041282	0.058027	0.061483	0.043204	0.039599	0.063212	0.087921	0.063615	0.062698	0.087271	1.3485561369749386	1.3485561369749386	1.3485561369749386	1.3485561369749386	1.348556137855672	1.3485561375741073	1.348556137270939	1.3485561687009728	1.3485561369749386	1.348556137216881	1.3485561369749386	1.3485561562912363
366587.6839118381	0.088642	0.055699	0.059408	0.087709	0.06114	0.04018	0.038651	0.065892	0.057505	0.041523	0.042994	0.057979	0.087725	0.059371	0.067249	0.088333	5.6213053692486366	1.6724033885972631	0.28312392442990947	0.38716598633007676	1.7007501038568897	2.6412462365112086	0.9056905374105821	0.31647834801979596	0.3348493517902206	0.2946692606953101	1.214657338697551	1.1691368509522857
371298.5203812078	0.093506	0.05942	0.05922	0.086865	0.057393	0.039111	0.040482	0.057493	0.062109	0.040923	0.042679	0.063391	0.083157	0.059464	0.064983	0.089804	1.3497220455561165	1.349737285561822	1.3497297128424834	1.3497285479911152	1.3497512643862493	1.34972651320534	1.3497258741188123	1.3497662655323566	1.3497131639370354	1.3496911030158822	1.3497604187752745	1.3497295440221249
370859.9974346265	0.085535	0.062063	0.062003	0.089816	0.059106	0.038574	0.041205	0.057201	0.0566	0.039794	0.045202	0.062203	0.086083	0.060555	0.061987	0.092073	1.878075598915551	1.1560526886477696	1.1639330832257564	1.2363500630476716	1.2175081526578277	1.577538380583948	1.5347257547632922	1.2947356034155726	1.2252589404033336	1.303918814530916	1.420175173981238	1.300255300811336
355953.3956858494	0.08622	0.054579	0.062134	0.097136	0.059023	0.03794	0.042572	0.058915	0.0596	0.041317	0.043722	0.058225	0.085808	0.059313	0.061972	0.091524	3.128658531945051	1.2315570419157933	1.125577118147062	0.4011831364966558	0.20929667117924444	0.2940708540769258	1.8454531740961504	1.4584494672210278	2.528773535447458	0.7786926420752286	1.6656918725653744	0.6825844536224215
356237.92271051084	0.086398	0.058401	0.063786	0.088402	0.053724	0.041587	0.0416	0.060538	0.059866	0.039711	0.042077	0.063553	0.091311	0.062493	0.058698	0.087855	2.6326605616945105	1.593837422920215	1.3254798418119484	1.3480577162797125	0.700018216952578	1.9051055245291124	0.9065530225666772	1.2588891807643119	1.554920646634606	0.8739154687014015	1.5478344822379728	0.34287499662148724
353435.9041042933	0.086684	0.055789	0.057987	0.091105	0.056333	0.042185	0.041198	0.059792	0.062497	0.040386	0.045099	0.0593	0.086705	0.061246	0.061618	0.092076	3.223280182700899	0.25468916989727913	0.21898022864909203	0.5985088612481703	0.005749746141157025	3.4439768822017895	1.9663479657346403	0.2393162829756561	1.5684125949888774	0.5490603454107635	3.8423493670371096	0.24728151158517087
363383.3091779985	0.084681	0.058931	0.061549	0.093869	0.060463	0.038813	0.041206	0.062141	0.057738	0.040909	0.043497	0.062283	0.087131	0.057016	0.058046	0.091727	1.350346216288585	1.3503462163316358	1.3503462162585365	1.3503462162585365	1.3503462162585365	1.3503462162585365	1.3503462162585365	1.3503462165258395	1.350346216372474	1.3503462162585365	1.3503462162585365	1.3503462162585365
373802.88481275213	0.0834	0.057088	0.060894	0.087685	0.062285	0.035866	0.041714	0.060516	0.060731	0.040717	0.043103	0.062542	0.088499	0.059916	0.065761	0.089283	1.7942114122191266	0.8178899097910862	1.8103619753448055	1.5083612753876066	0.8809987282149183	1.26161091258204	0.9429024113406196	1.65760989853437	0.8178773201021017	1.425276966333908	1.901684265417096	1.4890814386685265
359056.610224132	0.0859	0.058404	0.061205	0.08745	0.054216	0.038718	0.039845	0.058316	0.059112	0.044403	0.040798	0.061786	0.093971	0.0619	0.061979	0.091997	3.5447491289442006	3.1483533293265817	0.0	5.7510037952971315e-06	0.9568441833347752	2.856330652897879	0.707395096705805	1.9478307020178869	0.5343631130913136	0.5685953681437292	1.3126805891624025	1.0368885700874118
364781.9229978245	0.090595	0.061571	0.059606	0.086335	0.056517	0.040096	0.044678	0.062597	0.061703	0.043499	0.042317	0.060093	0.092701	0.0522	0.062881	0.082611	1.374029508246012	1.3485606172677191	1.3424392115101214	1.3426346520999846	1.3428217364840265	1.3427277181600352	1.3425595113329292	1.3425754570194943	1.3456282801451065	1.3430841452743443	1.3422999732907073	1.3702116968833897
354788.4742178398	0.086365	0.054516	0.061998	0.088745	0.059264	0.043045	0.041696	0.061282	0.059402	0.040907	0.045101	0.059388	0.089782	0.059453	0.060612	0.088444	1.666659657345343	0.7422314271695253	1.0425118702538445	0.9925820702752242	0.07755998854018449	0.6547052986757953	0.8698031110287062	0.7541679874957192	1.1326572018850398	2.3502970448444107	4.6800934123582945	1.7418177852139922
371912.80726213986	0.087663	0.057114	0.059404	0.082225	0.061186	0.038988	0.040796	0.064441	0.064798	0.042488	0.038696	0.063203	0.081912	0.059494	0.064266	0.093326	2.13608750873672	0.7441710124204097	1.4222472959066002	0.3780836780690925	1.8823833467438755	0.7597297145200277	1.3925553232972756	1.027515767010389	0.9331601722963643	0.2060811152395343	4.344308379946313	0.5280293244052142
361117.9258594433	0.088185	0.054986	0.060689	0.084604	0.058833	0.040028	0.045493	0.063499	0.058005	0.039799	0.041696	0.065602	0.085821	0.063685	0.058507	0.090568	2.311837223364211	1.1833067218118682	0.7186145026142965	1.7864103244401577	1.7453766022081227	1.2764233932603335	1.4295935922977596	1.3864395618679233	1.1422305602755356	0.8221339714854888	1.462571288335126	1.24184058114011
370698.1370612476	0.081802	0.061327	0.057914	0.086814	0.058889	0.038413	0.040374	0.061012	0.060481	0.043401	0.041002	0.064127	0.094495	0.056859	0.060424	0.092666	4.788845693146161	2.431483726237645e-09	1.2650092686002825	0.6963819654424124	0.6969783469038503	1.3918987871180954	1.9969169201319084	1.3211763519913948	0.4831651968513523	0.31321713065629353	2.690463241435071	0.6502584094536895
368161.30136078456	0.083973	0.062012	0.05817	0.086811	0.058301	0.041304	0.039601	0.060918	0.060015	0.041692	0.042796	0.056097	0.094916	0.06085	0.06703	0.085514	2.710735514612296	1.6989244268533437	1.490000310511523	2.0714079830322714	0.24714704678625307	0.6205753204850767	0.5818901529004906	0.8818594977854369	1.3566560548080377	0.2298636060583177	2.3127938595723636	1.9693005308274432
372886.426015865	0.085866	0.063401	0.060504	0.087483	0.056183	0.041822	0.039791	0.0597	0.062207	0.038989	0.041804	0.059759	0.083914	0.060526	0.067513	0.090538	2.646795461238759	1.2312113832915565	1.1548973091204782	1.1874154658706346	1.242169547920364	1.3750203317787013	1.230775149057999	1.2139713532920726	1.2698318136049938	1.2807686530069595	1.224385271327106	1.2210338006866959
353504.7015987933	0.085352	0.058523	0.063222	0.084615	0.053268	0.038886	0.043624	0.061808	0.059211	0.041586	0.039582	0.059629	0.090645	0.063776	0.060886	0.095387	1.3503013303923135	1.3503013303923135	1.3503013303923135	1.3503013303923135	1.3503013303923135	1.3503013303923135	1.3503013308836955	1.3503013303923135	1.3503013568263553	1.3503013303923135	1.3503013303923135	1.3503013318028039
367919.78352978796	0.084303	0.056268	0.06849	0.083444	0.058013	0.036477	0.039108	0.062361	0.063897	0.042186	0.041223	0.063896	0.086615	0.059473	0.065002	0.089244	4.817465126422972	1.1104569632058612	1.4117561969264518	0.9799833827900146	0.7321104655490315	1.0286301925580374	1.0395423786958777	0.9089420114660298	0.9741336275234542	0.8973577281318955	1.203415293781573	1.1537276078825467
363261.5416461235	0.088114	0.054416	0.060904	0.08928	0.05799	0.036078	0.040897	0.064028	0.060033	0.040799	0.042146	0.061366	0.086843	0.062402	0.065838	0.088866	2.14251115238495	1.024626510243646	1.1805268353255765	1.9258810362604748	0.9621737108939475	1.839551618309345	1.3206834887923364	0.9755259745320723	1.6353252980158623	1.1433855415400516	1.2511889270155825	0.9070730621044212
360186.6810291487	0.080806	0.057496	0.06559	0.090164	0.056619	0.040918	0.042054	0.060895	0.062678	0.042594	0.041801	0.060003	0.087572	0.058887	0.063251	0.088672	1.3480457469456426	1.3480457469456426	1.3480457583109904	1.3480457469456426	1.3480457469456426	1.3480457609634058	1.3480457527244956	1.3480457599818205	1.3480457614520005	1.3480457469456426	1.3480457469456426	1.3480457469456426
368730.76482874004	0.084951	0.061813	0.057493	0.085631	0.058659	0.037269	0.042004	0.059606	0.060525	0.041488	0.0416	0.064287	0.090138	0.062043	0.059002	0.093491	3.259557664198453	0.9739531026417938	0.09042704328218956	2.6555809360955105	0.23454351906885784	1.3579316819897354	2.1534593115953973	1.6269421719723078	0.5031802686797522	0.6124889558037517	2.9110107497491065	1.0695954452423782
359740.1986865462	0.091797	0.055629	0.059346	0.090246	0.05957	0.041586	0.0431	0.058211	0.062824	0.039195	0.043098	0.0602	0.084857	0.060895	0.061734	0.087712	1.6258399014128988	1.16789209502929	1.1753154444346572	1.3901711129851484	1.1678892541644024	1.419137719492197	1.57187142691351	1.2119157329307946	1.6038174862253631	1.1678428968221644	1.450766153633715	1.1678936509353575
361238.87449325185	0.091127	0.055488	0.064497	0.085196	0.055921	0.041412	0.043505	0.063258	0.060008	0.039952	0.040097	0.066138	0.089555	0.057204	0.060715	0.085927	3.6727737060781314	0.9054280746227926	0.9187440529725892	0.9694081433334608	0.9490332545910881	0.8114347505091138	3.153305664654594	1.0687884973674946	1.1151278107507847	0.9945994361426898	0.8814997370004103	0.9110713765912639
363969.1725113063	0.083841	0.058479	0.063043	0.087084	0.057577	0.038606	0.0438	0.05957	0.060105	0.043998	0.041796	0.061288	0.090282	0.0592	0.062867	0.088464	1.9442668698338819	1.3953610518795758	1.5506604243678328	1.3134941053483038	1.4286428308116805	1.0011410364838569	1.212228337972116	1.0011410422231393	1.3750743957239187	1.3253997614609176	1.2538843759900415	1.2914215655879018
355307.10409915086	0.086889	0.05709	0.061129	0.092052	0.060895	0.039485	0.041296	0.059089	0.061793	0.039101	0.043285	0.05802	0.08722	0.060231	0.057921	0.094504	2.3783280465246617	1.0665074837952473	1.2153210114160518	0.4380723992423417	0.8674383435344692	1.1202753881453598	2.1351649562871273	1.1144884089121443	2.413210213555075	0.7740164245172108	0.812492409303312	0.9635713884501054
361211.5205941262	0.088395	0.056859	0.059199	0.089489	0.054998	0.038882	0.0424	0.058194	0.058196	0.041997	0.042805	0.061795	0.093354	0.060418	0.064193	0.088826	1.9197438328958292	3.0719688655958417	0.6248097184441846	0.5918643295074472	0.6231149364198207	0.663595350149742	4.1670948118794415	0.6313803732848576	1.3014897026582886	0.611512766656817	0.6403549782136564	1.3904653862677463
364966.8552996392	0.090005	0.062591	0.062089	0.084836	0.057834	0.03797	0.040038	0.062456	0.064195	0.04041	0.040703	0.059401	0.086569	0.059781	0.061312	0.08981	3.590709503630488	1.8159679817899084	1.4710653112540049	0.6941347289023678	1.0544818513598047	0.731404544998688	0.9617408876455407	0.8141552543037216	0.8581782402273563	0.6738943049696837	1.2094562671856517	2.090384533569151
359567.99952120293	0.084028	0.059184	0.0611	0.086518	0.056572	0.038933	0.044063	0.059606	0.057999	0.041092	0.046906	0.060499	0.089565	0.06291	0.060837	0.090188	2.5138994075863046	2.1940713450239115e-08	1.0401499594933747	0.4473918619630985	7.999685682769808e-09	1.269055690002537	2.406990854645535	2.3091182427430486	2.644805376304523	0.32804661711990885	1.487362395164425	0.8421720488107624
359395.968630213	0.087793	0.060388	0.061002	0.084287	0.055331	0.03439	0.042486	0.063435	0.059545	0.040599	0.041765	0.058571	0.089974	0.064524	0.062413	0.093497	3.357293303545884	1.0435679251235173	1.8966064289528746	1.045181354748267	1.114383546451245	1.1545929234123955	1.2215810485373761	0.5677160141997395	0.6111260807119278	0.9986789475518006	1.9442436599671453	1.2046751016743629
368016.53716212424	0.089496	0.05941	0.061016	0.084603	0.05867	0.044095	0.041174	0.059855	0.059055	0.041587	0.041804	0.063057	0.085395	0.060593	0.062264	0.087926	1.981683080514814	1.6599738256563241	1.1885235347937524	0.9321295122593675	1.3345025407109479	1.2570177881710316	1.4014632627146506	1.6973778229519096	1.1245942906928026	1.095227649411751	1.1627301251729683	1.3074711050878902
362936.6354464163	0.083481	0.055915	0.061409	0.089442	0.055324	0.040555	0.041778	0.059352	0.062096	0.040592	0.043708	0.063799	0.089595	0.061082	0.064194	0.087678	1.5196629239952169	1.1111697349706975	1.3973241974807646	1.1822142532765616	1.228695126216655	1.6164753404073218	1.284193602313352	1.2417692197734949	1.3697801180989313	1.4007149526218643	1.3640286417909708	1.3935600362574885
362725.794710273	0.084887	0.05853	0.059904	0.090953	0.055694	0.041208	0.043104	0.061702	0.05402	0.043969	0.042599	0.061491	0.088005	0.063784	0.063702	0.086448	2.617248119028149	0.6401540347314272	1.8479537894590057	1.0568717531071357	1.349497203136832	1.0342072465365257	1.7445234835177037	0.9984304085383066	1.2039977325081317	1.3497323363020026	1.1963693479125712	0.9082047763860636
373042.81991405174	0.085006	0.060605	0.063911	0.086592	0.062395	0.044905	0.043809	0.059193	0.058016	0.041021	0.044001	0.061672	0.083581	0.06218	0.06229	0.080823	1.8691562635430705	0.6788617816547685	0.9614865011506647	0.31868002815794255	0.6144026915735481	0.7513884418432871	0.8594614594145199	2.6311868889708094	1.2513173921885932	0.6470303734403978	3.6561795845510243	1.5725402528043864
370858.748788317	0.088164	0.057745	0.063015	0.088882	0.059517	0.039476	0.042307	0.056594	0.059378	0.042125	0.040901	0.064101	0.085477	0.062685	0.063979	0.085654	1.640466016382945	0.918711726429997	2.0861214171970275	1.43450440265373	0.2617415547678776	1.688165172055892	2.8868203494199527	0.5912641159332795	0.03402152660782885	0.3002162139791715	1.9576534068755902	2.3288482192889894
366041.93165720924	0.084696	0.059909	0.063876	0.087809	0.057084	0.043066	0.040701	0.059582	0.059102	0.040484	0.03911	0.060313	0.086124	0.061664	0.064307	0.092173	2.6601259930064343	1.366634208036475	1.7781623783099987	1.4033143336143803	0.3381754277757249	1.934052126485003	1.9142861928430104	1.7146841458825055	0.28854856001185314	1.4439662625353507	1.5542806608640738	0.16554652784271082
370665.67085793166	0.085315	0.06291	0.059983	0.081593	0.059102	0.037414	0.042866	0.065925	0.058772	0.040701	0.044362	0.063107	0.08993	0.059769	0.059778	0.088473	3.2849800052646327	0.9390304635623067	1.1630259742197575	0.9390304376555416	0.9390305116894913	0.9390304350219886	2.1009570868523526	2.0028465603474364	0.9390304822687131	0.9390305016234699	0.9390304988343567	1.125054575262347
369118.58192728733	0.083517	0.055159	0.060691	0.087256	0.063191	0.045785	0.043108	0.060037	0.060796	0.039819	0.041593	0.060104	0.088101	0.059354	0.065808	0.085681	4.740920015042027	0.8088675941077167	0.9977737556055188	0.7748683635393097	0.892559918002732	0.8573611868032621	1.0884069532307588	1.4104419488159854	0.8994090796025824	1.2736036923448686	1.8245794056282874	0.7504694117896761
356137.35751114663	0.080977	0.055603	0.059762	0.08656	0.057682	0.041231	0.04319	0.064605	0.061399	0.040438	0.041529	0.062561	0.087315	0.063323	0.058621	0.095204	1.3487497378128877	1.3487497374504027	1.3487497395950048	1.3487497457680642	1.3487497599701561	1.3503513189325353	1.3487497360847105	1.3487497360847105	1.348749749940376	1.3487497360847105	1.3496315079769294	1.348749739513223
371616.7966902563	0.086189	0.063512	0.063667	0.089906	0.059973	0.036706	0.042305	0.065756	0.056496	0.039303	0.040701	0.063005	0.08632	0.057926	0.058826	0.089409	1.3503251312158382	1.350325131739569	1.3503251331072577	1.3503251316668836	1.3503251323699605	1.3503251314567115	1.350325131684434	1.3503251314992195	1.3503251317057543	1.3503251312158382	1.350325131252826	1.3503251312158382
361231.2782279483	0.083117	0.060596	0.062575	0.088724	0.061604	0.038503	0.042313	0.0554	0.058703	0.041912	0.046016	0.055678	0.092527	0.061652	0.060191	0.090489	1.832177312865034	1.1482611796907376	1.4864061455728133	1.5225095777996784	1.5945244668842893	1.0982654248007915	1.1554893427824318	0.9423994027422119	1.2423816962390757	1.2128602513803293	1.4983958467828014	1.4862438047342512
362339.59920640435	0.088098	0.05931	0.057866	0.087379	0.056729	0.03934	0.040889	0.06266	0.057604	0.045498	0.0431	0.058697	0.087182	0.06556	0.064147	0.085941	1.2134570215482083	1.4446251009571704	1.3689897466615522	1.2512990585220773	1.3596495149133485	1.48513589023343	1.483821187427408	1.4141232097019494	1.1531880747321173	1.1531823393163705	1.6653644378404688	1.1531935392533919
363268.1162006824	0.090468	0.05609	0.05791	0.08533	0.064051	0.039408	0.042798	0.060806	0.055785	0.039521	0.046883	0.058813	0.087782	0.065421	0.06089	0.088044	3.332593632820361	1.4599469516549264	0.5461870144019294	0.12154431077896131	0.0007288145608916456	1.525364369441564	1.4939067109930246	1.1559203293658191	1.8924233789033966	0.5163436754584588	2.130301340930468	1.5775339050020212
367765.2601097667	0.086183	0.058021	0.058929	0.088986	0.060199	0.0401	0.037979	0.057193	0.056399	0.043494	0.040099	0.060802	0.094096	0.059894	0.063601	0.094025	1.81173869219419	1.2294456196419148	1.1337326223210076	1.2082354437822493	1.1279311732330035	1.134313662894982	1.1272349336984104	1.1593890713471109	1.1653179263436877	1.1109062671152194	2.4275112461365214	1.678624540825962
369414.66988288576	0.086894	0.059942	0.060997	0.08787	0.0593	0.040516	0.040502	0.06138	0.055709	0.043807	0.041804	0.061898	0.086615	0.05854	0.063088	0.091138	3.6667992469968222	1.2970689215192146	1.2032702950000398	0.7508545803711045	0.4674771497295355	0.6430909900933224	0.9160977865363084	0.8916516439176823	0.985036830449027	1.7734041873892223	3.0529161450426385	0.7165855365815045
367658.8028386402	0.085098	0.058305	0.055508	0.089571	0.060429	0.042308	0.039109	0.060462	0.063538	0.038893	0.042402	0.061177	0.090519	0.059093	0.062702	0.090886	1.350510202382907	1.3504767745893471	1.350401247542796	1.3503548378197543	1.3502977638583102	1.350151221017212	1.350195329930996	1.3502308344515441	1.3502214138007067	1.350373003679777	1.350461189663285	1.350151220249068
365702.2888255034	0.088706	0.056885	0.06001	0.082396	0.058501	0.039951	0.041583	0.057035	0.065108	0.040076	0.043317	0.06141	0.087206	0.061122	0.064896	0.091798	5.093444757419593	1.0579610495518081	0.7970739122937396	3.6497796047180535	0.7469472457604506	1.0496762894737852	0.5841249807862814	0.6233528881214687	0.7600688811707684	0.6680037628068259	1.0567580599954798	1.3749027576791146
356815.05110118305	0.083993	0.059102	0.062626	0.086709	0.056303	0.040285	0.03941	0.061895	0.062206	0.043395	0.045193	0.06011	0.087703	0.060436	0.059784	0.09085	2.4879903160585695	0.9527299081661413	0.4284906226014008	0.8020797534819212	0.7990537956473746	1.0364739434942851	0.7067844934901435	1.122008521948421	1.6483901540545773	1.9431325959201562	3.506953851708057	1.066932504918019
362400.47928712517	0.088599	0.057685	0.059302	0.088592	0.06071	0.038987	0.043395	0.058734	0.066577	0.041099	0.043093	0.060122	0.084401	0.059083	0.060705	0.088916	1.5320317838725135	1.3230103195957608	1.338063160513673	1.1987267860546786	1.2399466335958453	1.278046762641281	1.2615461005373376	1.7349994336232355	1.3223283603560194	1.393145010906417	1.3289338957941124	1.212719393242836
373275.20535146096	0.082193	0.061541	0.061184	0.087629	0.062457	0.036313	0.039509	0.061084	0.058703	0.042689	0.043508	0.062198	0.090528	0.05726	0.060603	0.092601	1.6643765081702326	1.2062564497487573	1.208788340485062	1.0221934457696804	1.390388630859458	1.494412044478499	1.1157698751882719	1.5639618436441995	1.3674927781031132	1.2573005038813234	1.6441903507779831	1.1905489754596745
363098.5834221965	0.083788	0.057273	0.06202	0.09046	0.058046	0.040351	0.042381	0.061832	0.055898	0.039098	0.040618	0.060895	0.089477	0.06028	0.063395	0.094188	1.7558132628000893	1.0130550374718534	1.5875263614129058	1.3540528816810555	1.2056369200545063	1.4405297833862414	1.386411748172013	1.3063251204543564	1.0535550351144485	1.198598745439437	1.2439815800971128	1.6194146580572493
374152.2241215935	0.088205	0.058127	0.060592	0.087504	0.059588	0.039527	0.041491	0.059651	0.06021	0.03921	0.042696	0.06529	0.085412	0.058986	0.064319	0.089192	4.863542729392669	1.6852236687229587	0.9524265549659963	1.2858055800458643	0.8514117020673988	0.9645480713217083	0.8740959377180447	0.8946342632502455	1.1119704426628116	1.1606819715141565	0.902976646526153	0.9288417728664927
371202.2554419772	0.086887	0.058511	0.059377	0.089687	0.060611	0.043633	0.043026	0.058728	0.06251	0.040871	0.040092	0.063207	0.086318	0.058672	0.062859	0.085011	1.3938737367596745	1.1298996093653704	1.5210582203884255	1.1298996011618299	1.327586388708969	1.5031748770429547	1.4200311911395487	1.4284274356060582	1.2706056952884077	1.15956708601211	1.3423138574887659	1.387553679058463
365495.1054318117	0.084396	0.058692	0.058202	0.086139	0.058196	0.040503	0.038405	0.062601	0.062596	0.043288	0.045098	0.060307	0.08838	0.058317	0.063705	0.091175	1.3485436229568784	1.3485436229568784	1.3485436229568784	1.3485436229568784	1.3485436229568784	1.3485436229568784	1.3485436229568784	1.3485436229568784	1.3485436229568784	1.3485436229568784	1.3485436229568784	1.3485436229568784
361869.2769788378	0.087081	0.058278	0.06428	0.088819	0.06386	0.039723	0.042506	0.057416	0.058213	0.040918	0.043103	0.059787	0.092826	0.058096	0.056508	0.088586	1.3498280891705055	1.3498280946719994	1.3498281047484362	1.3498280956107676	1.3498280891705055	1.3498280891705055	1.3498280921024615	1.3498280972202295	1.3498280893545451	1.3498280891705055	1.3498280949512353	1.3498280925588577
366366.98443816684	0.083811	0.060307	0.060898	0.090365	0.057323	0.037105	0.043406	0.062146	0.063594	0.040206	0.041207	0.060895	0.088827	0.057502	0.063484	0.088924	1.5321750436385326	1.186810293032861	1.1868118252883422	1.186812013816698	1.18680741057789	1.1868175502258738	2.8910104278197784	1.1868052659413113	1.1868083800975529	1.2002169142683274	1.2230269987012838	1.1868153719732886
373723.1796088133	0.084475	0.062191	0.061508	0.085281	0.06082	0.035227	0.036689	0.065594	0.060321	0.041212	0.043297	0.062462	0.086646	0.063406	0.061878	0.088993	5.388238772327875	0.22580406068150988	0.36508089819340944	0.8147295333572667	0.055003250350528915	0.7711782171433721	1.7253125133110134	0.6415091507142155	1.3294506899516028	1.3922456070013303	2.2387774647544547	1.6932916841008685
371620.0258511301	0.087798	0.056303	0.059379	0.087185	0.06118	0.040008	0.040012	0.060783	0.057198	0.038104	0.038602	0.065338	0.08975	0.060717	0.063007	0.094636	1.4381400013520544	1.1512291142079794	1.375937509848374	1.1510108097017595	1.6163989540394175	1.5765061244771503	1.4382862766681208	1.1792968560851962	1.3042713098902006	1.3912132452223622	1.235536365778382	1.3105149767543234
377728.1885744684	0.083608	0.06072	0.062992	0.079946	0.058313	0.041239	0.037992	0.055219	0.059693	0.041203	0.04591	0.066998	0.086985	0.062076	0.0642	0.092906	3.6021462973864944	1.1868922294674837	0.46152752860321755	1.4275945725144985	0.3959160547320569	0.7331419748264709	2.6905452805968393	0.5913796456372066	1.8136740568958245	1.3109393334424022	1.9423790657466402	0.5231715760948136
362585.78878912155	0.087978	0.058292	0.057504	0.080785	0.057772	0.038292	0.041793	0.060412	0.062387	0.039806	0.0457	0.05879	0.091932	0.061503	0.064519	0.092535	3.3469649890316586	1.6793496681680657	0.7465597889686835	1.972638570325755	0.705357202939787	1.3973735747441631	2.6745764227640425	1.1546697979706015	0.2824405721657169	0.49500040530439726	1.0198640027523422	1.5784348355561062
369099.06765233364	0.085304	0.063098	0.054798	0.085182	0.055816	0.038994	0.042596	0.062914	0.062293	0.040525	0.044195	0.061192	0.087602	0.059991	0.063807	0.091693	3.6031122282404726	1.3421424693643182	1.444899997712775	0.7836445343030023	0.81760556964538	1.033582734277499	0.5895438577096054	2.475302354057479	0.6995218572514013	1.7422915753353387	1.0432516978854138	0.9270529118997904
353747.3222382512	0.08922	0.054396	0.06209	0.08764	0.057575	0.038496	0.045906	0.057294	0.05938	0.047012	0.043408	0.061703	0.083995	0.062603	0.059498	0.089784	4.588267039572083	1.058869942410315	1.0768452929464862	1.0496034972012283	1.0740989953757298	1.0850491325585894	1.1005049714623034	1.0709322330160624	1.061154704717827	1.0498173690561985	1.074478855177811	1.061317380769208
372049.38269151386	0.084193	0.059128	0.06078	0.09152	0.060705	0.039433	0.044196	0.057304	0.059025	0.04404	0.036398	0.064593	0.088196	0.062794	0.061821	0.085874	3.2659402241008624	1.0248390904716285	1.812714824561205	0.8770523936602544	0.5812673173991582	0.8636659777608371	1.4623382009332002	1.9792800248938978	0.6130925836121622	0.7612567984696428	1.1656145197515695	1.6025487388122015
364333.7618294254	0.086014	0.055707	0.060406	0.087913	0.055917	0.040522	0.039103	0.060955	0.062603	0.040203	0.043299	0.064082	0.088681	0.061801	0.064607	0.088187	3.84201638147062	0.054077841941124014	0.23754816201814158	0.2636749276959885	0.04144781263303434	0.1000835262062522	3.166581207698441	0.8156281000143094	2.747989552557002	2.7515256441593148	2.004200482236621	0.44870917639550206
369695.26211096294	0.085809	0.059707	0.057998	0.089708	0.060564	0.039332	0.041603	0.062383	0.06271	0.042034	0.040902	0.064369	0.088092	0.06009	0.059486	0.085213	1.505496678686148	1.44079350960952	1.2434872228351996	1.626090235243194	1.491249311033835	1.3119114544506365	1.2055446585927476	1.2271083548657638	1.2239653680652103	1.3983820085662262	1.4569139690237076	1.2550258613375194
368415.67869002343	0.08557	0.062114	0.058105	0.089304	0.057731	0.040709	0.042487	0.059844	0.05878	0.041491	0.044601	0.057252	0.089088	0.058917	0.066207	0.0878	2.863324677616702	1.1252248820110173	0.587395206174198	0.6132978726906141	2.137963462653952	1.7729182897424571	2.1447229056418324	1.9661701671828702	0.520083135541099	1.6366367032001068	0.85538553772255	0.5498633319288555
362846.7883511133	0.091266	0.05441	0.059799	0.086	0.058531	0.038788	0.043397	0.056004	0.062628	0.04221	0.043902	0.063491	0.090372	0.057425	0.062895	0.088882	3.633871507119981	1.4553201088750907	1.0866740078980999	1.609613386437353	0.642541697717374	0.3339665855135967	1.647274653426883	1.651769623342719	0.743440880071375	0.6941765777700243	2.2128046728056328	0.9580496653833216
