## Supplementary material for "Generalized Maternal-Paternal Genotype Markov Model for Single-Cell Lineages": Code for simulations: combined-fit-stats-reconstructed-tree-unphased.csv

nll	pi_aa	pi_cc	pi_gg	pi_tt	pi_ac	pi_ag	pi_at	pi_cg	pi_ct	pi_gt	s_0	s_1	s_2	s_3	s_4	s_5
27438.147824595824	0.08541444630625	0.04048123880025	0.041424867961000006	0.091816272144	0.11760412574250001	0.11896692246500001	0.17711505918	0.081900670869	0.121931725788	0.12334467074400002	0.7392056832747863	0.09533665667496952	2.4120241100341353	0.4154003522455797	2.9927497588957976	0.6128027202288723
27164.138070941135	0.08978382996025	0.0388247616	0.040682083204000005	0.09097613250625002	0.11808193416	0.12087337574200001	0.1807560301775	0.07948514784	0.11886339480000001	0.12167331001000002	0.915894255864593	0.11368238520428836	2.124067179218199	0.6677661554587588	3.1984751820948367	0.5006126656050834
27405.505739405242	0.08985995452225003	0.040094055225	0.04036060910025	0.089460211801	0.12004749025500001	0.12044587993350002	0.17931972076700003	0.080454222765	0.11978017653	0.12017767910100001	0.9344049087991901	0.19215058264116908	2.178738137865841	0.6486688156392366	2.875847172369418	0.6435050877075622
27265.743674105368	0.08721744627600002	0.040412658841	0.04267674247224999	0.08824553478224999	0.11873818090800002	0.122018957442	0.17545996909800002	0.083058548843	0.119435952567	0.12273600877049998	0.7510459759710358	0.16256286851137902	2.2850465766587784	0.6449197391662433	3.074477480259747	0.5644877172593168
27473.43700654848	0.08545361330024999	0.04181186592024999	0.043018908099999996	0.08748935779599999	0.11954873519549998	0.12126204908999999	0.17293098911399998	0.08482218618999998	0.12096434677399999	0.12269794851999999	1.1508877074357553	0.14367165212780272	2.19594035570467	0.5248958447687326	2.9332470573703215	0.5371210117327636
27648.914579688455	0.08748462528400003	0.03811045796099999	0.04250050249225001	0.09171600256225002	0.115482970764	0.12195311451400002	0.17915066415400002	0.080491331547	0.118242781767	0.12486754895450002	0.9404994598792502	0.0741346201087357	2.346593787021086	0.6984175144380685	2.8494414351954966	0.5510727822782495
27393.69334443258	0.084881326336	0.04105547226225	0.042985728900000006	0.08922437832025003	0.118065116592	0.12080870304	0.17405152769600002	0.08401903119000001	0.12104790769350002	0.12386080797000003	0.9341334869387957	0.19569152270637657	2.391153429124597	0.5866658082143917	2.6590399629357924	0.635584080778409
27469.088499574827	0.08566216776099998	0.04117429431025	0.043327046952249995	0.08776584000899999	0.11877843754899998	0.12184397834299998	0.17341524858599996	0.0844739150935	0.12022805873699999	0.12333101265899998	0.6463583849876756	0.04605292767464533	2.0941371709133634	0.8651342008340065	3.4435247205793997	0.5462568100168889
27229.461250267046	0.09012874601025003	0.040149940250249996	0.040661915904	0.088662804169	0.12031066066050002	0.12107530699200002	0.17878554032700003	0.080810234352	0.11932822448699999	0.12008662684799999	0.9218730590463764	0.11433824018481825	2.148995555331576	0.6116375425992768	3.2529613720767308	0.4450062222701572
27043.67663395697	0.08994150950625	0.038165138881	0.04457904390624999	0.08620154720099997	0.11717730499500001	0.12664132818749999	0.17610334780499998	0.082495221725	0.11471519551799998	0.12398036227499996	0.6886671747019497	0.1467617334159351	2.4567445198684386	0.47613112611021646	2.980839103058516	0.7005199533637044
27530.503877583018	0.08583288575624998	0.03991264774225	0.044014361615999996	0.0884765025	0.11706097101749999	0.12292891721999998	0.17428934024999998	0.083826719148	0.11885001434999999	0.12480764039999999	0.9746137015223294	0.10745146923243969	2.295135170911309	0.5861711650027411	2.9762827587448415	0.5593906896413732
27367.512245471986	0.08817603608025	0.039651960384	0.043872863222249994	0.08671199196099999	0.118259928792	0.1243950991065	0.17488189994099998	0.083418104376	0.11727404606399999	0.12335807007299998	0.8205800266969067	0.03104520890478362	2.2077773211142926	0.4660055129109598	3.1486193726482687	0.8501387071738494
27414.584379057982	0.08310305217599999	0.039520247209	0.04441577325024999	0.09131063715225	0.11461680794399999	0.12150862227599998	0.174220465428	0.083793134297	0.120143563341	0.1273676969265	0.7089978821326104	0.09315160314052254	2.2777052307811956	0.5644376119071951	3.179554139685491	0.6382809668660455
27330.944754688535	0.08554338048400001	0.03914937104399999	0.042474530742249994	0.09215261992225	0.115740564072	0.120555629386	0.17757304557400003	0.081556144194	0.12012854964599999	0.1251261649355	0.8629372191248307	0.09753766176507163	2.210660216360131	0.864687354084814	3.0507777531255744	0.4699632940167295
27203.76356539638	0.085771079689	0.03967904641600001	0.043822816921	0.08916076560399998	0.116675869864	0.122616969826	0.17489900093199998	0.083398982888	0.11895905441599999	0.125016413444	1.0387085250384485	0.1316858080187401	2.2536373057221857	0.5566049867637337	3.021148809242092	0.5014434043724925
27463.008534487428	0.087626656324	0.03834214353224999	0.04219367892099999	0.09166331484025	0.11592745721399998	0.12161070679599999	0.179244523342	0.08044367205299999	0.11856758366849998	0.124380263309	0.7422463328169892	0.09234575365936593	2.297966704677426	0.4188348714405075	3.049881681742514	0.7679303125725969
27497.780163469295	0.089222287401	0.039540527104	0.04118017904100001	0.089713428484	0.118792192896	0.12123019045800001	0.178935041844	0.08070405158400001	0.119118701312	0.12156339987600003	1.1062292787496077	0.10832624519343112	2.0581246060094474	0.6750501310906518	3.1435699732572524	0.47916001904351885
27513.99005614866	0.0863830881	0.03991684326399999	0.0449228025	0.086640745104	0.11744173343999999	0.124588449	0.17302364136	0.0846918288	0.11761675123199998	0.12477411719999999	0.8717110397547758	0.10434170873553696	2.335514183147331	0.5719225751840471	3.1192350438852636	0.5226592245834364
27354.80332391616	0.08342998980625001	0.03904990971025	0.04320266175625001	0.09344912733024999	0.1141566216925	0.12007327146250002	0.17659512723249998	0.08214767290250001	0.1208168859845	0.1270787321225	0.7683801240027875	0.09526414165288952	2.183151952778319	0.7896015899366938	3.1912512160871245	0.5106336703156508
26991.717279640827	0.08722335289599999	0.040282095616	0.04183783884900001	0.089650539889	0.11855023308799999	0.12081782289600002	0.17685723822399999	0.082105196544	0.12018837913599999	0.12248730286200002	0.7819737149284669	0.06948618325702166	2.2262044782568475	0.7166988694676365	3.118548412232033	0.58392426449648
27247.55480356591	0.08640101754025	0.040250591250250004	0.04437742494025	0.08689200585025	0.1179439195655	0.1238427175195	0.1732923278345	0.08452733503450001	0.1182785628995	0.1241940975655	0.7968612581637616	0.12903627348288285	2.181399118450687	0.402073760172966	3.51770419698486	0.4988957331954259
27119.379674906766	0.08565631424100001	0.039133345862249994	0.04400072593225	0.08984646553600001	0.115793232453	0.122783386617	0.17545275244800002	0.08299146043049999	0.118591615392	0.125750701088	0.9094026656591037	0.06602596982766482	2.184870473417434	0.5863877412524255	3.251717304825713	0.5483652310427484
27119.45260733334	0.08733945855624999	0.03856098053025	0.041989337569	0.09192114422500003	0.11606713851749999	0.121116902345	0.179202042025	0.080477326707	0.11907257371500002	0.12425309581000002	1.0941461162313282	0.0999006538350605	2.182317229798099	0.4754157511367935	3.117057932439028	0.48621670111391213
27245.751711458062	0.08655246320399998	0.038541542399999996	0.043805234209	0.09011103422499998	0.11551390271999998	0.12314951761199999	0.17662765325999996	0.08217837408	0.11786463839999999	0.12565563989	0.7165232104616827	0.14460535590366252	2.368066925842364	0.5545853248272073	3.074100064276156	0.5829806857230925
27328.840605161346	0.09065548919024999	0.040278081636	0.043224281120249994	0.08428047672100003	0.120854113614	0.1251961397145	0.17481976829100002	0.083450371446	0.11652735166800002	0.12071392659900002	0.9777322917367155	0.06181684371198018	2.173633906427782	0.41711542831292153	3.376228134855561	0.5456890161950805
27576.906817837487	0.09109410512400001	0.04038210820900001	0.040240761201	0.087988170384	0.12130246510800002	0.12108998523600001	0.17905533940800003	0.08062274550600002	0.119216572968	0.119007746856	0.8065633054479576	0.05987833267592457	2.391899872883358	0.4952168180802538	3.152973932928045	0.4269998189339262
27474.218862031463	0.08677325232899999	0.04081349455225001	0.04335744240025	0.08713064204099998	0.119021336931	0.122674631277	0.17390352713399998	0.0841324845515	0.119266189413	0.12292699937099999	0.8034569103884567	0.0762830320286514	2.340803017578901	0.445822882443954	3.053675737929205	0.7014824664637681
27318.898201160173	0.085451567041	0.041426903295999996	0.04281236883225	0.08834656459224999	0.11899569411199999	0.120969153183	0.173774018623	0.08422787812799999	0.12099462116799999	0.12300123102449999	0.8056313929086181	0.08072273108483541	2.1857781746598532	0.5347636029318887	3.1203579720419246	0.7475403333342939
27235.78534045381	0.085618271236	0.03958925987025	0.041930138592250005	0.092206359025	0.11643992424599998	0.11983298342200001	0.17770254986	0.08148578165850001	0.120836774355	0.12435795773500001	0.7923971129755505	0.09836294579604336	1.9904821094650769	0.626608993580371	3.431120860035367	0.6156997850913273
27538.101667324452	0.08633136768400002	0.039154119875999996	0.04366031145024999	0.08961251796225003	0.116279468856	0.122788507622	0.17591328815400004	0.08269174247399999	0.11846854891800002	0.1251001270035	0.9305203552991135	0.09102191897297902	2.3540891572209572	0.6773519458551468	2.945291294190217	0.4921799883060875
27018.821869705436	0.08442540416025	0.042154249224999996	0.042638326590250006	0.088585997956	0.119312858115	0.11999596585050001	0.172961367714	0.084791194015	0.12221744942	0.12291718695400002	0.8285866629789899	0.08754248704944864	2.2876864466781934	0.6207830205503958	3.1195892725337755	0.4966568051901539
27037.068336521166	0.08490434407225	0.040119889700249996	0.04360307778224999	0.08970234651225002	0.1167279387165	0.1216896169545	0.17454075618450002	0.08365047928649999	0.11998080259650001	0.12508074819450002	0.7492604838413116	0.03328971083264863	2.2875337477502677	0.4139072969872527	3.2935980355626855	0.6350250338772172
27533.754278677137	0.08639984178224999	0.040559946024999995	0.04105081210000001	0.09123812919225001	0.11839548841499999	0.11910975897000001	0.1775720690505	0.0816092819	0.121665337635	0.12239933493	0.91314405019863	0.0625010846046742	2.1694364618337723	0.5242426047483446	3.216027047384518	0.5322739279463261
27369.484814540418	0.08540947800099999	0.041467824132249996	0.04188264575625	0.089677489444	0.11902512697699999	0.119618976945	0.17503494007599998	0.08334943763250001	0.121962787126	0.12257129391000002	0.8495245161340768	0.09558604727550445	2.2131070157946104	0.32032021305664976	3.2554500752938393	0.6228049075132122
27346.237679220692	0.08598676522500001	0.040528937124	0.041677834952250005	0.09077897832024999	0.11806696746	0.11972873020500002	0.17670077188500002	0.082198743354	0.12131241493799999	0.12301985653650001	0.8337815152307791	0.09657492914325891	2.228596943136893	0.39945813590343643	3.183958245039701	0.6268234484528282
27252.62022493878	0.088558617744	0.03869029990225	0.043360982289000004	0.08849464788025	0.11707022643600001	0.12393528400800001	0.177053254068	0.081918237501	0.1170279362585	0.12389051391299999	0.8487004945478854	0.12813509851486943	2.2917699929247473	0.5584767825062358	3.226480523199928	0.44925841215727697
27340.65790258422	0.08606625027025001	0.039416543295999994	0.042889581604	0.09059829102025002	0.116489211176	0.12151288761800001	0.17660640066550004	0.082232817056	0.11951688517600001	0.12467113211800002	0.9772322513593535	0.14527060765756494	2.43564834728519	0.45399867902281416	2.8629065699089895	0.4721251814983972
27937.34597342653	0.0872375296	0.03833744420025001	0.04269678342399999	0.09132997747225	0.11566268064000002	0.12206165504	0.17852060512	0.080916884568	0.11834454639150001	0.12489189354399999	0.6790067328238721	0.15390722837594392	2.383357256559282	0.5273997892877417	3.108056966471852	0.5340824677476234
27353.392161604675	0.08652010444899999	0.03992823222025001	0.042305907856000004	0.09021162425625001	0.11755160266300001	0.12100101762399999	0.176693170815	0.082199759444	0.12003317345250002	0.12355540722000001	0.7502107783887985	0.0951205642005352	2.530787265219991	0.6994411813263597	2.8482838411341524	0.43499969013416806
27288.984378446254	0.08520093966400002	0.039822996248999994	0.042680254464	0.09117923768099999	0.11649818368800001	0.12060510412800002	0.17627883285600002	0.08245375948799999	0.12051606432599998	0.12476462745599999	0.9758303563868258	0.049589418565077294	2.2757270666821205	0.7263719389930221	2.9817621503630534	0.480360119992244
27496.882046754832	0.08674291396224999	0.039659129316000005	0.04176403140625	0.09118588090000002	0.117305557278	0.1203783000875	0.17787331471	0.08139594885000001	0.12027223524000001	0.12342268825000001	0.9718114867195468	0.12401002286777038	2.301193577416528	0.5970259060550154	2.9380495519405696	0.4844392121800604
26946.249477527024	0.085258744081	0.038802696256	0.043799164806250006	0.09104853630625001	0.115035110288	0.12221721291500001	0.17621218863500002	0.08245060796	0.11887688924	0.1262988495125	0.8368668727813182	0.0684199112673566	2.066639280447749	0.431096491603164	3.430977671071662	0.6951265615747956
27200.130532661424	0.08589530024099999	0.0389115076	0.042009831369	0.09284087120400002	0.11562552707999998	0.120140702154	0.178601170284	0.08086200276	0.12020945496	0.12490363234800002	0.7877767619757486	0.11507645499873448	2.2747944211834543	0.7091911435999899	2.9640520837274122	0.6016869302319114
27156.91896011878	0.08988693553225001	0.040251193129	0.043491851208999996	0.08468943921025	0.120300563621	0.12504957778099998	0.17449898753350002	0.08368031793799999	0.116770732183	0.12138040186299999	0.8217549877467168	0.09677461409918764	2.258092275871073	0.6276064572099783	3.1663415206200134	0.5993689639005177
27403.476587804842	0.08597708874224999	0.040644172816	0.04289144550625	0.08884870562499998	0.118228044948	0.12145256879249999	0.174802208775	0.08350538482	0.12018622459999999	0.12346415537499998	0.8848510572692959	0.04776566195995188	2.139051408101324	0.557683206839935	3.290259548147954	0.5966119656335088
27667.66832171834	0.08467081530624998	0.04070205375625001	0.042507512102250004	0.09065910231225	0.11740998383750001	0.11998576092749999	0.17522762462249997	0.08318997638250002	0.1214909322675	0.1241562384855	0.8346032830409955	0.10572707316600158	2.226576560286843	0.6333314799110755	3.1672684811956175	0.4968300133622011
27571.70902217746	0.08389943971599999	0.04128028380025001	0.04233038779225001	0.090858236329	0.11770119255400001	0.119188855498	0.17461907251599998	0.08360407696850003	0.12248516287700002	0.12403329194900002	0.9206069905993994	0.2038751500319908	2.3018217573228794	0.6930405945621578	2.853568906740727	0.46714040022503595
27546.621509515895	0.08512506464399998	0.039738030336	0.04176403140625	0.09273943449224997	0.11632200825599998	0.11925042344999999	0.17770143900599994	0.0814768764	0.12141305467199998	0.12446963733749998	1.0230553859160085	0.04601121787619784	2.3287138729947223	0.5621619750300368	2.9130788417326325	0.4997562327063614
27237.686925987997	0.08648628131025	0.041205346081	0.04165619770225001	0.089296380625	0.119393419461	0.1200448188435	0.175760199075	0.082860317227	0.12131757115000001	0.12197946852500001	0.9095063851225273	0.13150602042723347	2.0919021087244594	0.5959120714367917	3.177023112876351	0.5996499677284167
27337.832985271314	0.08568031494400001	0.040448047689	0.042512460410249996	0.08999130021025001	0.117738718608	0.12070594015200001	0.17561871135200002	0.082934818407	0.120664367607	0.1237053206205	0.8939993868901269	0.06461841211763548	2.2318896270832336	0.610368320877497	3.0842224690983873	0.5836750704706049
27326.85846906918	0.08415452883600001	0.04007143186224999	0.041477802921000013	0.09367670242225001	0.116141163558	0.11816166826800002	0.17757611050200003	0.081537106977	0.1225358657405	0.12466761891300003	1.0498138814228224	0.14751176533590502	2.2483183885238973	0.42842796812385164	2.863679977052064	0.6060855401339846
26940.82282738023	0.08565368022224999	0.038095817942250004	0.045161562656249994	0.08978382996025	0.1142461729395	0.1243905791625	0.1753888874535	0.0829570170375	0.11696817413850001	0.1273542784875	0.8237036434945716	0.13445904517108903	2.254799993503218	0.6058908131427817	3.3442905718639344	0.4103847505847307
27280.18860694649	0.08575936540900002	0.038550966336	0.04287570716024999	0.09226072128024998	0.114997502736	0.121276435263	0.177901331183	0.08131174437599999	0.11927682021599999	0.12578940604049998	1.1351725784536009	0.12840550884503016	2.0053681935660763	0.599349739207391	3.0895408218172054	0.6350532954204668
27253.473666772723	0.08460273909025	0.04007623629025	0.044052132996000005	0.08943568736400002	0.11645701975549999	0.12209719266600001	0.173971309398	0.08403436656600001	0.11973714109800002	0.12553617477600004	0.8817698882154424	0.09697248651198818	2.1020370624687414	0.7055485678077602	3.334306562538109	0.487881966834819
27365.21300976845	0.08531101848025001	0.040030205700249996	0.04161579600025	0.09232148018025	0.1168763041555	0.11916855191950002	0.17749410696450002	0.0816306039245	0.1215836805195	0.1239682521555	0.9566663693630186	0.11326626740144068	2.2719399530022324	0.590755060896576	2.7661471526979793	0.7009262028744409
27393.667447912318	0.088823669089	0.03995441299599999	0.04255865850625	0.08748787887224999	0.11914524847599998	0.12296692563499999	0.176306487711	0.08247196417	0.11824596136199998	0.1220387931825	1.1310732178256342	0.17462977265184548	2.205192143385707	0.6157629632184365	2.8892378795639506	0.5125480126323766
27576.237722416645	0.08788823514024999	0.03963125377599999	0.04305811752025	0.0881852416	0.11803594284399999	0.1230333606355	0.17607322624	0.082618331684	0.11823521791999998	0.12324107264	1.0051709089596952	0.08901870485622089	2.3053875203272822	0.6430115605122073	3.0760421543097665	0.3867489736681165
27287.391462997046	0.085337599876	0.039967206724	0.04382595706225001	0.08916763349025002	0.11680249133599999	0.12231111131800002	0.174463197594	0.08370426717400001	0.119394828042	0.12502570738350002	0.9041305000914173	0.08001798210397897	2.2330022868131816	0.7246057308732022	3.1958347155562685	0.42241528311007587
27380.039127825374	0.08819622946224999	0.039337168896	0.041174497225	0.09106543467025	0.117803055552	0.12052278465499999	0.1792387008685	0.08049069888	0.11970390777600001	0.12246752201500001	0.7392380073291385	0.19284418537846149	1.956801670920329	0.7707589168280347	3.3041230299803734	0.6645307481788701
27225.449401627244	0.08669638580625	0.038539579224999995	0.042722823024999995	0.09153498975625002	0.11560695877499999	0.121719585075	0.1781656845375	0.08115465784999999	0.118789224925	0.125070111025	0.8049250917239638	0.09742434189089728	2.355867695753634	0.5860085532485666	2.9341677742864376	0.6336205104983943
27147.3196193905	0.089438079844	0.039810225624999994	0.04178978505025	0.08820157515624998	0.11934069109999998	0.122271797762	0.17763535144999998	0.081575995775	0.11851286187499997	0.12142363636249999	0.8054025339068267	0.03272513390860925	2.1430668616162682	0.491078580884101	3.50192530581716	0.5280149442661239
27185.28014043648	0.083808513009	0.04025901796225	0.043974509401	0.09009332418024998	0.116173119621	0.121415620794	0.173788233567	0.084151543393	0.1204503010615	0.125885817011	0.8908454361940658	0.09949023325025555	2.327384563399793	0.7900712613810847	2.8977286001686298	0.5118764706726097
27315.560722466467	0.08588211219225	0.03911356621225	0.041645789329	0.093085399801	0.11591644717949999	0.119609838249	0.178822490187	0.080719646639	0.120679773757	0.12452493645400001	0.7990701673650012	0.08037779687839566	2.300930861189799	0.5972384563711838	3.1184657232848476	0.49594764043699424
27095.555747143495	0.08618363847025001	0.04191826286025001	0.04238678028025001	0.08750326029025	0.12021095476950001	0.12088088265050002	0.17368188563950002	0.08430374125950002	0.12112777825050002	0.12180281552950001	0.7068476496186086	0.13734637645231612	2.210317180246032	0.6139624782533721	3.2219765553373243	0.5952601856840426
27517.387783576472	0.08431560801225	0.039036473352249995	0.044370052164	0.09084798809999997	0.1147411693395	0.122328867006	0.17504174762999997	0.083235818226	0.11910306572999997	0.12697921044	0.8770304560473251	0.1371574809680768	2.067761376505801	0.5373367301924831	3.228290320393522	0.7199657228184945
27190.666684371005	0.08319763360000001	0.04186095540025	0.04231002163599999	0.09076150402225	0.11802935956	0.11866075472000001	0.17379461852000003	0.08416977910599999	0.12327795053349999	0.123937422902	0.8896876919710174	0.15301000466492976	2.289949076104897	0.43238652875754363	3.015863473597058	0.5702093393629645
27717.70631678209	0.08558901313600002	0.043892973542250004	0.04383181896025	0.08327668492899998	0.12258476722800002	0.12249934087600002	0.168849865624	0.0877247711865	0.120917514501	0.12083325001699999	0.8147950808236144	0.14825573376604917	2.402082840473271	0.4562202721706277	3.0977233078791038	0.5112427099627093
27066.332220723114	0.08712591924099998	0.03998500140625	0.04341118096225001	0.08791995916899999	0.11804626217499997	0.122999821897	0.17504407744599995	0.0833257734875	0.11858296152499997	0.123559042691	0.9969986514975732	0.067266948572737	2.277648194320524	0.7191855955159899	2.928146072495944	0.5518856055767563
27418.220284297287	0.08505855590400001	0.04111891728400001	0.04141286050225	0.09124779525624999	0.11827959628800001	0.118701610944	0.17619768096	0.082531254334	0.12250731480999999	0.12294441371749999	0.74579948959343	0.12909549714888227	2.174777146446268	0.6501929540917027	3.142125267545687	0.6074129969082386
27578.63544011529	0.0849489316	0.04122950555025001	0.04283471819025001	0.08911657857600001	0.11836219746000001	0.12064432926000002	0.17401561008	0.08404889651550002	0.12123089492400002	0.12356833784400002	0.785151171790226	0.12315791046692155	2.2115208145395684	0.7292043582509913	2.9595246204656314	0.7064568182247994
27744.224617088134	0.08474736099599998	0.042485042161	0.042748043536	0.08762251212100002	0.12000825313199999	0.12037913236799999	0.172345892508	0.085232679928	0.122026982618	0.12240410063200001	0.7652189349210772	0.10470244363326685	2.2161343206923565	0.5497784447398273	3.219335651015532	0.6038757647531618
27070.27361315211	0.08130339390625002	0.041473933452250006	0.04182618071025001	0.09406274311224999	0.11613735916250002	0.11662950648750002	0.17490134653750003	0.08329936939350001	0.1249184045395	0.1254477626985	0.86205353566968	0.14025671521679825	2.1752893041271757	0.4659675277692546	3.3076944945192794	0.4070025463516462
27755.973685883706	0.087690607876	0.04043859574224999	0.04100706000400001	0.09016717756225	0.11909802756199998	0.119932214504	0.177840542182	0.08144367187399999	0.12076810907949999	0.12161399361400001	0.7173988171496389	0.08723952052991862	2.1095146660282063	0.5569467405475937	3.3685580653981053	0.6312183105998416
27504.946754283188	0.08730931684224998	0.04009665832225	0.042725716803999995	0.08855088062499998	0.11833531756449997	0.12215323402599998	0.17585581472499995	0.08278063706599999	0.11917372872499998	0.1230186953	0.8247521073969403	0.10791435437097688	2.1274817528056738	1.0207302624539305	3.12425206029248	0.4736280455612782
27310.268845823055	0.08475842368900002	0.041886943568999996	0.04220990795025	0.08925365376225	0.119168306358	0.11962684083300001	0.173954005431	0.084096231363	0.122287575141	0.1227581119035	0.7720257819775684	0.08179027972505142	2.2831673669390224	0.7207338545958827	2.977587603082575	0.6216746400934661
27520.763296726374	0.08640189936400001	0.041514673752249986	0.04191908182225001	0.08854492922500001	0.119782246826	0.12036425198600002	0.17493370246000003	0.0834327754745	0.121258630195	0.12184780889500002	0.8155267504522167	0.10911787829853367	2.311470808589354	0.5855518974804723	3.238712757724076	0.3549529762911071
27546.07533514876	0.08672907200399999	0.03939828009999999	0.04028089140100001	0.093826428721	0.11690981603999998	0.118212086196	0.180415953756	0.07967428298	0.12159934077999998	0.12295384802200002	0.8608070945024529	0.17113733168332057	2.136383958622925	0.5989124424937569	3.124414938417007	0.5371953399743479
27487.669042107158	0.08532854421024999	0.04090566925225001	0.04194488322025	0.09050079472225002	0.11815957358150002	0.1196510897945	0.17575324820350002	0.08284403466350002	0.12168805325050003	0.12322410910150002	0.7554253212939617	0.062269531926355745	2.1595783179856705	0.6296481325318934	3.4159216276009676	0.4536149657942317
27571.482932704424	0.08645540508899999	0.04018160566225	0.04115441109024999	0.09159581190400001	0.117879887931	0.11929830312299998	0.17797699876800002	0.0813301990085	0.12133370173600001	0.122793675688	0.8009017166660957	0.09288553515984865	2.4240214121690817	0.5687217590200963	2.7026932963240005	0.7240325378275813
27221.082894942472	0.08629435008099999	0.039026792704	0.04404059002225	0.08929966773025	0.116065355936	0.123295646203	0.17556829769899998	0.082915932784	0.118069125872	0.1254242409685	0.7160181823065184	0.08131195486213946	2.536531323776488	1.0602874850038257	2.6697067720726055	0.46570365518708046
26919.411721541434	0.08486588580625	0.04022250858025	0.043663654722250006	0.08950179139225001	0.1168506537425	0.12174653564750001	0.1743060389975	0.08381555289350001	0.1199997762035	0.1250276020145	0.9393515420220357	0.08826759309482318	2.0280947634530406	0.6175555274779512	3.305596331889668	0.6202561702297102
27245.195187070003	0.08834715905625001	0.03973643560000001	0.04355276824899999	0.08686842549025	0.11850065310000002	0.124060684245	0.1752093445425	0.08320172524	0.11750475046000002	0.123018054017	0.885568183620272	0.14352577066790445	2.2145009289044935	0.5472163307099392	3.320993260001923	0.4348191300491783
27256.728372673875	0.08597444979599998	0.039435207889000005	0.042415814401	0.09135627150400001	0.116454631524	0.12077543302799999	0.177249035856	0.081796734866	0.12004421783200002	0.12449820330400001	0.6895656663102141	0.14619337527364387	2.3436269322039047	0.6474451081504895	2.96007241514483	0.6292157343777058
27237.423056131356	0.084317640625	0.039922437635999994	0.04099065898225001	0.09446863280625001	0.11603733449999999	0.117579516125	0.178497868125	0.080906044938	0.12282374529	0.12445612097250001	0.7837800844371805	0.11738208544754535	2.229540271409461	0.7586864632934976	3.081505869652965	0.4613507188557765
27786.712820927678	0.08638984816225004	0.039225188862249995	0.043368895504	0.089863851529	0.11642436360050001	0.12241948043600002	0.17621945963900004	0.08249007496399999	0.118742183711	0.124856653592	0.8235201700480241	0.20293638262424177	2.0963527537648496	0.6031051962697976	3.2916421273949252	0.5546657165682637
27682.013138990547	0.08725761523600002	0.04155176480625	0.042443004289000004	0.08687549926225001	0.12042770289000003	0.12171237139600002	0.17413269524200004	0.083990040645	0.12016372685250001	0.12144557938100001	0.8254731961626107	0.16321130383664997	2.409414682551753	0.6663998678816023	2.8303696120499375	0.5359498395945169
27578.70960235951	0.08438937850224999	0.04010106375625	0.043409514150249996	0.09054050910025	0.1163461017425	0.12105043445149999	0.1748217068015	0.0834450164975	0.12051175424749999	0.1253845207505	0.7192574217692048	0.1844815643675611	2.0673575115051066	0.5579805267392854	3.4157641176174804	0.5931054325419662
27694.177135084938	0.090131447961	0.040104067599999994	0.04170131568100001	0.08720917734400001	0.12024371388	0.12261484354200003	0.17731654665600002	0.08178978868	0.11827836224	0.12061073641600002	0.7913131020994291	0.1317138265256469	2.177756344757375	0.5048134998313085	3.3382990658589176	0.5506154372455272
26897.28711018563	0.086711403024	0.039026002500000004	0.043034880152249995	0.09032038462225	0.1163443068	0.122173889796	0.17699499735600002	0.08196290234999999	0.11874078585	0.1246904475495	0.7152937387136324	0.1021987618468585	2.389083925719992	0.3301790999683194	3.195554043510386	0.6009496975838087
27153.615345342438	0.08576610102225002	0.040073233489	0.04216123022400001	0.09097854550225001	0.11725058621100001	0.12026644304400001	0.17666776870050002	0.082207951512	0.120760995299	0.12386714499600002	0.6079021345319866	0.09874106379916632	2.006093609899926	0.5288261898774068	3.6258133413906277	0.654776166258817
27132.727094749363	0.08602225032024999	0.03942508080625	0.040048414641	0.09488001667600002	0.1164720424825	0.11738917751099999	0.180685279366	0.079471050915	0.12232174499000001	0.123284942292	0.87358096331709	0.10186910521734108	2.1315600019875154	0.5527619741303189	3.166635884951812	0.5667796287573637
27207.77931869912	0.08290512455625001	0.03960119900025	0.045134577601	0.090371181924	0.11459742293250001	0.12234194338500001	0.17311538457000003	0.084554914449	0.119646264618	0.127731986964	0.8099241033576581	0.06589392536770536	2.2880182216189784	0.7406408198874875	3.225157163120915	0.4269033350099677
27250.041146196403	0.08544747459600001	0.039236082561	0.04330540190025	0.09090556653024999	0.11580369886800002	0.121660794486	0.176268557454	0.082441114119	0.119445021891	0.12548628759449998	0.8793053088712338	0.16375213975073327	2.3050149369599113	0.5062639521953181	3.017469675799381	0.5561613553881389
27401.43392198119	0.08392522090224998	0.040587743296000005	0.04276644680025	0.091226349369	0.11672763720799999	0.11981958929849999	0.17499933168899998	0.08332571186400001	0.121699164336	0.124922805237	0.8044269629922348	0.1727180659198833	2.3803171012134996	0.5850974601451354	2.9286240109472246	0.5098146361381978
27244.90405107525	0.08512273056399998	0.040356390320999996	0.04460649600625001	0.08770511865024999	0.11722194572399998	0.12324003799	0.17280855515799998	0.084856518045	0.11898675558899999	0.1250954519525	0.9478950169969953	0.13099585044462494	2.2320946422827075	0.5237363861259055	3.0405375503320458	0.6458330207035679
27264.970046872982	0.08635957689999998	0.041418965772250016	0.04146334425025001	0.08939382414400002	0.11961478771000002	0.11967885136999999	0.17572720712	0.08288229814150003	0.12169798260400004	0.12176316198800002	0.7238508936539011	0.11262666412742667	2.325532949218073	0.5572587282047032	3.325248017174017	0.33191836457728563
27387.735791790747	0.08504659875625002	0.038952943225	0.043597857601000004	0.09132876864225	0.11511412307500002	0.12178422725500003	0.17626345215750003	0.08242001873000002	0.119289971745	0.12620203881300002	0.6916896155608682	0.07783511924714505	2.154052942320898	0.5976283082593451	3.229269663057445	0.7665552518548037
27694.493718760146	0.08714215440225002	0.04101536300625	0.04202582000399999	0.088373614729	0.1195686764325	0.12103256579400001	0.17551144896900003	0.08303503508999999	0.120410562465	0.121884759108	0.9152342567203071	0.1331394323916571	2.09544624682588	0.518901331534395	3.2837655529843803	0.559467731316743
27499.604848494124	0.08592578316099998	0.04080440400100001	0.042750524644	0.08886718723599998	0.118425510262	0.12121670364399999	0.17476821977199997	0.083532261524	0.120435420212	0.12327398554399999	0.800261077720763	0.17223694258797653	2.1505781731481872	0.5229052439337656	3.1817588591072874	0.662118914559774
27601.704660958618	0.08828980249599998	0.03793788495225	0.044568276543999995	0.08819444760025	0.11575022020799998	0.125457950464	0.17648422433599997	0.082239312936	0.1156876969515	0.125390183512	0.7200329004029771	0.07368882223814611	2.171667629321464	0.5861901926267493	3.393539727538917	0.664704611769137
